# Benchmarking single-cell foundation models for aging biology

**DOI:** 10.64898/2026.09.21.753191

**Authors:** Xiaomin Ni, Yunhao Liang, Jialin Zhu, Luoxi Zhang, Xingyu Shen, Min Yang, Ruifeng Xu, Hui Li, Rongrong Ji, Chen Jin, Shiwen Ni

**Author notes:** Correspondence (Shiwen Ni); (Chen Jin). These authors contributed equally to this work (Xiaomin Ni, Yunhao Liang, Jialin Zhu).

## Abstract

Single-cell foundation models (scFMs) provide representations of cellular states, but their utility across biological questions in aging research remains unclear. We established a benchmark of cellular representations for aging research, evaluating ten general-purpose scFMs, three aging-specific models and conventional methods across five biological questions using more than2.5 million single-cell transcriptomes. Using frozen pretrained representations, Geneformer performed best among scFMs for chronological-age prediction and age–pseudotime concordance, although 2,000 highly variable genes achieved higher mean performance. Several scFMs captured positive molecular-age shifts across three disease contexts, consistent with reported aging-associated changes. SCimilarity performed well for rare cellular state identification across out-of-distribution datasets, exceeding aging-specific models and conventional baselines. At the gene level, scGPT showed the highest recovery of reference TF–target interactions, including aging-related regulatory hubs. Overall, scFMs supported diverse aging analyses, but performance depended on the biological question, highlighting their utility for rare cellular state identification and regulatory analysis.
