## Supplementary Table S1 for "Benchmarking single-cell foundation models for aging biology"

Task(s)	Data split	Evaluation setting	Dataset / cohort	Accession	Species	Tissue / cell type	Condition / labels	Donors / samples	Age range (years)	Original cells / samples	Benchmark cells / samples	Normal (0)	Senescent (1)	Source URL	Notes
Tasks 1, 2 and 5	Training	Training; reused for pseudotime and GRN inference	Training ZEBRA Healthy	ZEBRA	Human	Cortex and non-cortex brain	CT	113 donors	0-93	886509	139850	\	\
Task 1	Independent test	Independent healthy validation	Task 1 ZEBRA Healthy	ZEBRA	Human	Cortex and non-cortex brain	CT	30 donors	0-91	242862	29127	\	\
Task 1	Independent test	Cross-dataset healthy validation	Task 1 GSE254569 Healthy	GSE254569	Human	Orbitofrontal cortex	Control	33 donors	32-82	287818	19313	\	\	https://www.ncbi.nlm.nih.gov/geo/query/acc.cgi?acc=GSE254569
Task 3	Independent test	Disease-perturbation validation	Task 3 ZEBRA Alzheimer's disease	ZEBRA	Human	Cortex and non-cortex brain	AD	45 donors	60-91	384747	23874	\	\
Task 3	Independent test	Disease-perturbation validation	Task 3 ZEBRA Multiple sclerosis	ZEBRA	Human	Cortex and non-cortex brain	MS	30 donors	0-81	159273	32297	\	\
Task 3	Independent test	Cross-dataset disease validation	Task 3 GSE254569 Schizophrenia	GSE254569	Human	Orbitofrontal cortex	Schizophrenia	36 donors	26-84	349336	20878			https://www.ncbi.nlm.nih.gov/geo/query/acc.cgi?acc=GSE254569
Task 4	Source reference collection	Source pool for senescent-cell classification	HCA2	GSE119807	Human	HCA2 fibroblasts	Control vs senescence	2 experimental samples; donor ID unavailable	\	\	800	400	400	https://www.ncbi.nlm.nih.gov/geo/query/acc.cgi?acc=GSE119807
Task 4	Source reference collection	Source pool for senescent-cell classification	IMR-90	GSE115301	Human	IMR-90 fibroblasts	Growing control vs senescence	Donor ID unavailable	\	\	480	207	273	https://www.ncbi.nlm.nih.gov/geo/query/acc.cgi?acc=GSE115301
Task 4	Source reference collection	Source pool for senescent-cell classification	HUVEC	GSE102090	Human	Human umbilical vein endothelial cells	Control vs aging/senescence	Donor ID unavailable	\	\	13575	8308	5267	https://www.ncbi.nlm.nih.gov/geo/query/acc.cgi?acc=GSE102090
Task 4	Source reference collection	Source pool for senescent-cell classification	Pulmonary AT1	GSE190889	Human	Pulmonary epithelial cells	Healthy control vs IPF-associated senescence	6 donors (3 control; 3 IPF)	\	\	46199	26496	19703	https://www.ncbi.nlm.nih.gov/geo/query/acc.cgi?acc=GSE190889
Task 4	Source reference collection	Source pool for senescent-cell classification	Oral mucosal fibroblast	GSE164241	Human	Oral mucosal fibroblasts	Healthy vs senescence	23 donors (17 healthy; 6 senescent)	\	\	146460	106129	40331	https://www.ncbi.nlm.nih.gov/geo/query/acc.cgi?acc=GSE164241
Task 4	Source reference collection	Source pool for senescent-cell classification	Leydig cells	GSE183625	Mouse	Leydig cells	Control vs senescence	2 sample IDs; donor ID unavailable	\	\	6929	3021	3908	https://www.ncbi.nlm.nih.gov/geo/query/acc.cgi?acc=GSE183625
Task 4	Source reference collection	Source pool for senescent-cell classification	WI-38	GSE226225	Human	WI-38 fibroblasts	Control vs induced senescence	10 experimental samples	\	\	41631	5608	36023	https://www.ncbi.nlm.nih.gov/geo/query/acc.cgi?acc=GSE226225
Task 4	Independent test	Cross-donor OOD	Oral mucosal fibroblast	GSE164241	Human	Oral mucosal fibroblasts	Healthy vs senescence	6 held-out donors (4 healthy; 2 senescent)	\	\	12505	7124	5381
Task 4	Independent test	Cross-dataset OOD	IMR-90	GSE94980	Human	IMR-90 fibroblasts	Normal vs senescence	Donor ID unavailable	\	\	560	80	480	https://www.ncbi.nlm.nih.gov/geo/query/acc.cgi?acc=GSE94980
Task 4	Independent test	Cross-species OOD	Mouse microglia	GSE229553	Mouse	Microglia	Normal vs senescence	5 biological sample IDs	\	\	3872	1872	2000	https://www.ncbi.nlm.nih.gov/geo/query/acc.cgi?acc=GSE229553
Task 4	Independent test	Cross-domain OOD	Bulk RNA collection	GSE100027	Human	Multiple cell types and cell lines	Normal vs senescence	6 bulk RNA samples	\	\	6	3	3	https://www.ncbi.nlm.nih.gov/geo/query/acc.cgi?acc=GSE100027	Bulk RNA; excluded from single-cell type composition
Task 4	Independent test	Cross-domain OOD	Bulk RNA collection	GSE103938	Human	Multiple cell types and cell lines	Normal vs senescence	9 bulk RNA samples	\	\	9	3	6	https://www.ncbi.nlm.nih.gov/geo/query/acc.cgi?acc=GSE103938	Bulk RNA; excluded from single-cell type composition
Task 4	Independent test	Cross-domain OOD	Bulk RNA collection	GSE107399	Human	Multiple cell types and cell lines	Normal vs senescence	8 bulk RNA samples	\	\	8	4	4	https://www.ncbi.nlm.nih.gov/geo/query/acc.cgi?acc=GSE107399	Bulk RNA; excluded from single-cell type composition
Task 4	Independent test	Cross-domain OOD	Bulk RNA collection	GSE110268	Human	Multiple cell types and cell lines	Normal vs senescence	9 bulk RNA samples	\	\	9	6	3	https://www.ncbi.nlm.nih.gov/geo/query/acc.cgi?acc=GSE110268	Bulk RNA; excluded from single-cell type composition
Task 4	Independent test	Cross-domain OOD	Bulk RNA collection	GSE118583	Human	Multiple cell types and cell lines	Normal vs senescence	5 bulk RNA samples	\	\	5	2	3	https://www.ncbi.nlm.nih.gov/geo/query/acc.cgi?acc=GSE118583	Bulk RNA; excluded from single-cell type composition
Task 4	Independent test	Cross-domain OOD	Bulk RNA collection	GSE121276	Human	Multiple cell types and cell lines	Normal vs senescence	4 bulk RNA samples	\	\	4	2	2	https://www.ncbi.nlm.nih.gov/geo/query/acc.cgi?acc=GSE121276	Bulk RNA; excluded from single-cell type composition
Task 4	Independent test	Cross-domain OOD	Bulk RNA collection	GSE121277	Human	Multiple cell types and cell lines	Normal vs senescence	3 bulk RNA samples	\	\	3	1	2	https://www.ncbi.nlm.nih.gov/geo/query/acc.cgi?acc=GSE121277	Bulk RNA; excluded from single-cell type composition
Task 4	Independent test	Cross-domain OOD	Bulk RNA collection	GSE122654	Human	Multiple cell types and cell lines	Normal vs senescence	8 bulk RNA samples	\	\	8	8	0	https://www.ncbi.nlm.nih.gov/geo/query/acc.cgi?acc=GSE122654	Bulk RNA; excluded from single-cell type composition
Task 4	Independent test	Cross-domain OOD	Bulk RNA collection	GSE124208	Human	Multiple cell types and cell lines	Normal vs senescence	4 bulk RNA samples	\	\	4	2	2	https://www.ncbi.nlm.nih.gov/geo/query/acc.cgi?acc=GSE124208	Bulk RNA; excluded from single-cell type composition
Task 4	Independent test	Cross-domain OOD	Bulk RNA collection	GSE130099	Human	Multiple cell types and cell lines	Normal vs senescence	6 bulk RNA samples	\	\	6	3	3	https://www.ncbi.nlm.nih.gov/geo/query/acc.cgi?acc=GSE130099	Bulk RNA; excluded from single-cell type composition
Task 4	Independent test	Cross-domain OOD	Bulk RNA collection	GSE130100	Human	Multiple cell types and cell lines	Normal vs senescence	6 bulk RNA samples	\	\	6	3	3	https://www.ncbi.nlm.nih.gov/geo/query/acc.cgi?acc=GSE130100	Bulk RNA; excluded from single-cell type composition
Task 4	Independent test	Cross-domain OOD	Bulk RNA collection	GSE130727	Human	Multiple cell types and cell lines	Normal vs senescence	12 bulk RNA samples	\	\	12	6	6	https://www.ncbi.nlm.nih.gov/geo/query/acc.cgi?acc=GSE130727	Bulk RNA; excluded from single-cell type composition
Task 4	Independent test	Cross-domain OOD	Bulk RNA collection	GSE158743	Human	Multiple cell types and cell lines	Normal vs senescence	9 bulk RNA samples	\	\	9	4	5	https://www.ncbi.nlm.nih.gov/geo/query/acc.cgi?acc=GSE158743	Bulk RNA; excluded from single-cell type composition
Task 4	Independent test	Cross-domain OOD	Bulk RNA collection	GSE164726	Human	Multiple cell types and cell lines	Normal vs senescence	8 bulk RNA samples	\	\	8	2	6	https://www.ncbi.nlm.nih.gov/geo/query/acc.cgi?acc=GSE164726	Bulk RNA; excluded from single-cell type composition
Task 4	Independent test	Cross-domain OOD	Bulk RNA collection	GSE63577	Human	Multiple cell types and cell lines	Normal vs senescence	27 bulk RNA samples	\	\	27	12	15	https://www.ncbi.nlm.nih.gov/geo/query/acc.cgi?acc=GSE63577	Bulk RNA; excluded from single-cell type composition
Task 4	Independent test	Cross-domain OOD	Bulk RNA collection	GSE64553	Human	Multiple cell types and cell lines	Normal vs senescence	3 bulk RNA samples	\	\	3	3	0	https://www.ncbi.nlm.nih.gov/geo/query/acc.cgi?acc=GSE64553	Bulk RNA; excluded from single-cell type composition
Task 4	Independent test	Cross-domain OOD	Bulk RNA collection	GSE72407	Human	Multiple cell types and cell lines	Normal vs senescence	24 bulk RNA samples	\	\	24	8	16	https://www.ncbi.nlm.nih.gov/geo/query/acc.cgi?acc=GSE72407	Bulk RNA; excluded from single-cell type composition
Task 4	Training and internal validation	Classifier development subset	Selected cells from the reference collection		Not specified for the final subset		Non-senescent vs senescent				11280	5607	5673		Final 9:1 training/validation development set; source-pool and subset counts are not additive.
