## Supplementary Table S2 for "Benchmarking single-cell foundation models for aging biology"

Category	Model / Method	Benchmark role / application	Reference	Code / Website
Single-cell foundation models	Geneformer	Cell embeddings for Tasks 1-4; gene embeddings for Task 5	Theodoris et al., 2023. Nature 618:616-624. doi:10.1038/s41586-023-06139-9	https://huggingface.co/ctheodoris/Geneformer
Single-cell foundation models	UCE	Universal and cross-species foundation model; Tasks 1-5	Rosen et al., 2026. Nature 656:183-191. doi:10.1038/s41586-026-10689-z	https://github.com/snap-stanford/UCE
Single-cell foundation models	CellFM	Large-scale human single-cell foundation model; Tasks 1-5	Zeng et al., 2025. Nature Communications 16:4679. doi:10.1038/s41467-025-59926-5	https://github.com/biomed-AI/CellFM
Single-cell foundation models	scCello	Cell-ontology-guided transcriptome foundation model; Tasks 1-5	Yuan et al., 2024. Advances in Neural Information Processing Systems 37:6323-6366. arXiv:2408.12373	https://github.com/DeepGraphLearning/scCello
Single-cell foundation models	scFoundation	Large-scale single-cell transcriptomic foundation model; Tasks 1-5	Hao et al., 2024. Nature Methods 21:1481-1491. doi:10.1038/s41592-024-02305-7	https://github.com/biomap-research/scFoundation
Single-cell foundation models	scGPT	Generative single-cell foundation model; Tasks 1-5	Cui et al., 2024. Nature Methods 21:1470-1480. doi:10.1038/s41592-024-02201-0	https://github.com/bowang-lab/scGPT
Single-cell foundation models	scLong	Long-context single-cell foundation model; Tasks 1-5	Bai et al., 2026. Nature Communications 17:2380. doi:10.1038/s41467-026-69102-y	https://github.com/BaiDing1234/scLong
Single-cell foundation models	scPRINT	Single-cell foundation model with gene-network inference; Tasks 1-5	Kalfon et al., 2025. Nature Communications 16:3607. doi:10.1038/s41467-025-58699-1	https://github.com/jkobject/scPRINT
Single-cell foundation models	SCimilarity	Cell representation and similarity-search foundation model; Tasks 1-5	Heimberg et al., 2025. Nature 638:1085-1094. doi:10.1038/s41586-024-08411-y	https://github.com/Genentech/scimilarity
Single-cell foundation models	TranscriptFormer	Generative and cross-species transcriptome foundation model; Tasks 1-5	Pearce et al., 2026. Science 393:aec8514. doi:10.1126/science.aec8514	https://github.com/czi-ai/transcriptformer
Aging-specific model	scAgeClock	Chronological-age prediction and disease-associated age shifts; Tasks 1 and 3	Xie, 2026. npj Aging 12:75. doi:10.1038/s41514-026-00379-5	https://github.com/gangcai/scageclock
Senescence-specific models	DeepScence	Senescent-cell identification; Task 4	Qu et al., 2025. Cell Genomics 5:101035. doi:10.1016/j.xgen.2025.101035	https://github.com/anthony-qu/DeepScence
Senescence-specific models	SenCID	Senescent-cell identification; Task 4	Tao et al., 2024. Cell Metabolism 36:1126-1143.e5. doi:10.1016/j.cmet.2024.03.009	https://github.com/JackieHanLab/SenCID
Classical deep generative baseline	scVI	General cell-representation baseline; Tasks 1-4	Lopez et al., 2018. Nature Methods 15:1053-1058. doi:10.1038/s41592-018-0229-2	https://github.com/scverse/scvi-tools
Classical GRN baseline	SCENIC	Gene regulatory network inference; Task 5	Aibar et al., 2017. Nature Methods 14:1083-1086. doi:10.1038/nmeth.4463	https://scenic.aertslab.org
Simple expression-based baselines	2000 HVG	Top 2000 highly variable genes; Tasks 1-4	Stuart et al., 2019. Cell 177:1888-1902.e21. doi:10.1016/j.cell.2019.05.031	https://satijalab.org/seurat
Simple expression-based baselines	50 PCA	First 50 principal components; Tasks 1-4	Jolliffe and Cadima, 2016. Philosophical Transactions of the Royal Society A 374:20150202. doi:10.1098/rsta.2015.0202	https://scikit-learn.org/stable/modules/decomposition.html#pca
