## Supplementary Table S3 for "Benchmarking single-cell foundation models for aging biology"

dataset	Model	PCC	Spearman	MAE	RMSE	R2	CCC	ICC	MedAE	Age gap
ZEBRA	scGPT	0.863 (0.790-0.936)	0.868 (0.790-0.946)	9.330 (7.008-11.652)	14.252 (11.048-17.456)	0.739 (0.603-0.875)	0.859 (0.781-0.937)	0.859 (0.781-0.937)	6.056 (4.428-7.684)	-1.350 (-5.177-2.477)
ZEBRA	Geneformer	0.919 (0.849-0.989)	0.914 (0.845-0.983)	6.841 (3.924-9.758)	11.527 (6.654-16.400)	0.829 (0.679-0.979)	0.909 (0.824-0.994)	0.909 (0.824-0.994)	3.928 (1.493-6.363)	-3.518 (-7.082-0.046)
ZEBRA	scFoundation	0.885 (0.763-1.000)	0.878 (0.759-0.997)	7.679 (4.096-11.262)	13.236 (6.529-19.943)	0.775 (0.552-0.998)	0.878 (0.750-1.000)	0.878 (0.750-1.000)	4.321 (2.253-6.389)	-2.297 (-6.812-2.218)
ZEBRA	UCE	0.858 (0.754-0.962)	0.847 (0.733-0.961)	8.952 (6.277-11.627)	14.547 (9.716-19.378)	0.728 (0.541-0.915)	0.853 (0.749-0.957)	0.853 (0.749-0.957)	5.605 (3.663-7.547)	-1.684 (-5.833-2.465)
ZEBRA	scPRINT	0.735 (0.602-0.868)	0.738 (0.629-0.847)	13.558 (10.270-16.846)	19.180 (15.056-23.304)	0.527 (0.303-0.751)	0.722 (0.583-0.861)	0.722 (0.583-0.861)	8.804 (6.995-10.613)	-1.485 (-7.679-4.709)
ZEBRA	scLong	0.647 (0.492-0.802)	0.608 (0.426-0.790)	16.665 (12.981-20.349)	21.556 (17.503-25.609)	0.403 (0.165-0.641)	0.591 (0.438-0.744)	0.591 (0.438-0.744)	12.421 (9.052-15.790)	3.450 (-4.407-11.307)
ZEBRA	TranscriptFormer	0.889 (0.786-0.992)	0.889 (0.788-0.990)	7.696 (4.485-10.907)	13.189 (7.556-18.822)	0.776 (0.580-0.972)	0.880 (0.769-0.991)	0.880 (0.769-0.991)	4.257 (2.063-6.451)	-3.027 (-7.040-0.986)
ZEBRA	CellFM	0.811 (0.664-0.958)	0.810 (0.670-0.950)	10.824 (7.376-14.272)	16.716 (11.016-22.416)	0.641 (0.375-0.907)	0.808 (0.661-0.955)	0.808 (0.661-0.955)	6.582 (4.836-8.328)	-0.867 (-5.960-4.226)
ZEBRA	scCello	0.711 (0.514-0.908)	0.682 (0.496-0.868)	14.732 (10.638-18.826)	19.933 (14.315-25.551)	0.489 (0.180-0.798)	0.695 (0.501-0.889)	0.695 (0.501-0.889)	10.495 (7.941-13.049)	1.824 (-5.479-9.127)
ZEBRA	SCimilarity	0.801 (0.645-0.957)	0.800 (0.633-0.967)	11.113 (7.615-14.611)	16.934 (10.998-22.870)	0.631 (0.360-0.902)	0.796 (0.642-0.950)	0.796 (0.642-0.950)	6.990 (5.723-8.257)	-0.228 (-5.543-5.087)
ZEBRA	scAgeClock	0.070 (-0.046-0.186)	0.101 (-0.062-0.264)	28.673 (23.177-34.169)	31.477 (26.339-36.615)	-0.089 (-0.378-0.200)	0.020 (-0.012-0.052)	0.020 (-0.012-0.052)	28.328 (11.878-44.778)	8.835 (-5.004-22.674)
ZEBRA	scVI	0.947 (0.905-0.989)	0.926 (0.860-0.992)	6.026 (3.824-8.228)	9.406 (6.104-12.708)	0.886 (0.798-0.974)	0.939 (0.889-0.989)	0.939 (0.889-0.989)	3.918 (1.762-6.074)	-2.840 (-5.703-0.023)
ZEBRA	2000HVG	0.913 (0.828-0.998)	0.894 (0.787-1.000)	6.982 (4.121-9.843)	11.573 (6.354-16.792)	0.828 (0.673-0.983)	0.909 (0.822-0.996)	0.909 (0.822-0.996)	4.242 (2.298-6.186)	-1.853 (-5.452-1.746)
ZEBRA	50PCA	0.844 (0.718-0.970)	0.847 (0.710-0.984)	10.341 (6.511-14.171)	15.847 (10.452-21.242)	0.677 (0.436-0.918)	0.837 (0.708-0.966)	0.837 (0.708-0.966)	6.133 (2.631-9.635)	-3.688 (-8.619-1.243)
GSE254569	scGPT	0.295 (0.136-0.454)	0.245 (0.096-0.394)	28.221 (24.767-31.675)	31.143 (27.869-34.417)	-5.430 (-9.244--1.616)	0.077 (0.016-0.138)	0.077 (0.016-0.138)	29.197 (25.550-32.844)	-27.854 (-31.443--24.265)
GSE254569	Geneformer	0.328 (0.202-0.454)	0.306 (0.170-0.442)	32.403 (28.771-36.035)	34.560 (31.175-37.945)	-6.915 (-11.492--2.338)	0.047 (0.018-0.076)	0.047 (0.018-0.076)	32.881 (29.177-36.585)	-32.381 (-36.027--28.735)
GSE254569	scFoundation	0.194 (0.086-0.302)	0.157 (0.037-0.277)	35.542 (31.463-39.621)	37.651 (33.755-41.547)	-8.395 (-13.771--3.019)	0.018 (0.004-0.032)	0.018 (0.004-0.032)	36.622 (33.199-40.045)	-35.541 (-39.621--31.461)
GSE254569	UCE	0.254 (0.126-0.382)	0.229 (0.076-0.382)	32.050 (28.349-35.751)	34.506 (31.064-37.948)	-6.893 (-11.518--2.268)	0.043 (0.011-0.075)	0.043 (0.011-0.075)	33.607 (29.813-37.401)	-31.936 (-35.702--28.170)
GSE254569	scPRINT	0.191 (0.075-0.307)	0.154 (0.034-0.274)	29.007 (25.719-32.295)	32.658 (29.454-35.862)	-6.070 (-10.222--1.918)	0.059 (0.013-0.105)	0.059 (0.013-0.105)	29.690 (25.637-33.743)	-27.888 (-31.640--24.136)
GSE254569	scLong	0.091 (0.039-0.143)	0.076 (0.021-0.131)	29.581 (25.793-33.369)	33.269 (29.543-36.995)	-6.336 (-10.501--2.171)	0.024 (0.006-0.042)	0.024 (0.006-0.042)	30.077 (25.183-34.971)	-28.846 (-32.946--24.746)
GSE254569	TranscriptFormer	0.391 (0.235-0.547)	0.336 (0.174-0.498)	30.358 (27.121-33.595)	32.753 (29.761-35.745)	-6.111 (-10.391--1.831)	0.085 (0.025-0.145)	0.085 (0.025-0.145)	31.451 (27.938-34.964)	-30.239 (-33.524--26.954)
GSE254569	CellFM	0.136 (0.068-0.204)	0.117 (0.046-0.188)	26.363 (23.310-29.416)	30.185 (27.125-33.245)	-5.038 (-8.473--1.603)	0.051 (0.017-0.085)	0.051 (0.017-0.085)	26.335 (22.669-30.001)	-24.385 (-28.162--20.608)
GSE254569	scCello	0.080 (0.008-0.152)	0.061 (-0.009-0.131)	28.619 (24.575-32.663)	31.835 (27.887-35.783)	-5.717 (-9.500--1.934)	0.017 (-0.001-0.035)	0.017 (-0.001-0.035)	29.063 (25.691-32.435)	-28.289 (-32.483--24.095)
GSE254569	SCimilarity	0.224 (0.109-0.339)	0.196 (0.076-0.316)	27.216 (24.256-30.176)	31.087 (28.136-34.038)	-5.404 (-9.162--1.646)	0.082 (0.024-0.140)	0.082 (0.024-0.140)	28.191 (24.021-32.361)	-25.604 (-29.110--22.098)
GSE254569	scAgeClock	0.062 (-0.090-0.214)	0.090 (-0.103-0.283)	16.267 (12.950-19.584)	18.851 (15.223-22.479)	-1.356 (-2.597--0.115)	0.013 (-0.019-0.045)	0.013 (-0.019-0.045)	15.963 (13.264-18.662)	-14.130 (-18.516--9.744)
GSE254569	scVI	0.297 (0.087-0.507)	0.245 (0.059-0.431)	33.292 (29.440-37.144)	35.454 (31.760-39.148)	-7.332 (-12.194--2.470)	0.039 (0.001-0.077)	0.039 (0.001-0.077)	33.990 (30.626-37.354)	-33.286 (-37.142--29.430)
GSE254569	2000HVG	0.246 (0.126-0.366)	0.221 (0.099-0.343)	26.637 (23.070-30.204)	29.426 (26.167-32.685)	-4.740 (-8.068--1.412)	0.055 (0.019-0.091)	0.055 (0.019-0.091)	27.143 (23.791-30.495)	-26.379 (-30.112--22.646)
GSE254569	50PCA	-0.005 (-0.071-0.061)	-0.053 (-0.148-0.042)	39.141 (34.660-43.622)	41.911 (37.439-46.383)	-10.641 (-17.210--4.072)	-0.001 (-0.009-0.007)	-0.001 (-0.009-0.007)	39.470 (35.263-43.677)	-39.124 (-43.615--34.633)
