## Supplementary Table S4 for "Benchmarking single-cell foundation models for aging biology"

dataset	Model	PCC	Spearman	MAE	RMSE	R2	CCC	ICC	MedAE	Age gap
ZEBRA	scGPT	0.929 (0.904-0.962)	0.902 (0.811-0.993)	8.549 (6.803-10.097)	11.324 (7.164-15.484)	0.836 (0.714-0.958)	0.900 (0.820-0.980)	0.905 (0.828-0.982)	5.567 (0.000-14.747)	-2.298 (-7.343-2.747)
ZEBRA	Geneformer	0.943 (0.921-0.967)	0.930 (0.846-1.000)	6.837 (4.991-8.332)	10.368 (5.769-14.967)	0.861 (0.735-0.987)	0.922 (0.849-0.995)	0.927 (0.856-0.998)	3.263 (1.523-5.003)	-4.014 (-8.392-0.364)
ZEBRA	scFoundation	0.916 (0.876-0.983)	0.883 (0.723-1.000)	7.022 (4.423-8.450)	11.423 (4.279-18.567)	0.830 (0.641-1.000)	0.901 (0.784-1.000)	0.907 (0.795-1.000)	3.926 (3.096-4.756)	-1.569 (-6.788-3.650)
ZEBRA	UCE	0.900 (0.855-0.967)	0.866 (0.726-1.000)	9.077 (6.819-10.639)	12.643 (6.477-18.809)	0.794 (0.607-0.981)	0.875 (0.754-0.996)	0.882 (0.766-0.998)	5.794 (2.970-8.618)	-2.034 (-7.737-3.669)
ZEBRA	scPRINT	0.870 (0.819-0.926)	0.857 (0.719-0.995)	12.169 (9.883-14.163)	15.417 (10.880-19.954)	0.697 (0.518-0.876)	0.790 (0.655-0.925)	0.800 (0.668-0.932)	9.921 (7.794-12.048)	-2.829 (-9.718-4.060)
ZEBRA	scLong	0.722 (0.611-0.894)	0.672 (0.411-0.933)	16.946 (14.106-19.344)	20.603 (14.268-26.938)	0.460 (0.169-0.751)	0.571 (0.329-0.813)	0.586 (0.346-0.826)	16.598 (10.506-22.690)	1.730 (-7.601-11.061)
ZEBRA	TranscriptFormer	0.918 (0.880-0.962)	0.899 (0.758-1.000)	7.735 (5.342-9.518)	11.856 (6.607-17.105)	0.819 (0.659-0.979)	0.895 (0.795-0.995)	0.900 (0.803-0.997)	3.474 (0.000-7.367)	-3.527 (-8.745-1.691)
ZEBRA	CellFM	0.842 (0.772-0.934)	0.848 (0.629-1.000)	10.129 (7.331-12.056)	15.185 (7.250-23.120)	0.703 (0.414-0.992)	0.825 (0.644-1.000)	0.833 (0.659-1.000)	5.360 (4.951-5.769)	-1.326 (-8.218-5.566)
ZEBRA	scCello	0.736 (0.618-0.879)	0.821 (0.604-1.000)	14.410 (11.270-16.882)	19.103 (10.216-27.990)	0.532 (0.131-0.933)	0.698 (0.427-0.969)	0.710 (0.445-0.975)	11.841 (6.433-17.249)	1.738 (-7.020-10.496)
ZEBRA	SCimilarity	0.815 (0.736-0.954)	0.814 (0.565-1.000)	10.703 (7.443-12.667)	16.189 (5.525-26.853)	0.660 (0.281-1.000)	0.790 (0.548-1.000)	0.800 (0.567-1.000)	6.388 (6.045-6.731)	-0.348 (-7.735-7.039)
ZEBRA	scAgeClock	0.285 (0.117-0.499)	0.355 (0.034-0.676)	27.477 (24.900-30.070)	30.249 (25.325-35.173)	-0.025 (-0.194-0.144)	0.024 (-0.006-0.054)	0.025 (-0.006-0.056)	27.396 (15.004-39.788)	5.764 (-7.065-18.593)
ZEBRA	scVI	0.965 (0.952-0.985)	0.918 (0.818-1.000)	5.735 (4.130-6.966)	8.345 (4.822-11.868)	0.911 (0.838-0.984)	0.949 (0.904-0.994)	0.952 (0.909-0.995)	3.394 (2.881-3.907)	-2.886 (-6.463-0.691)
ZEBRA	2000HVG	0.933 (0.903-0.988)	0.920 (0.820-1.000)	5.793 (3.485-7.105)	10.149 (2.493-17.805)	0.865 (0.695-1.000)	0.923 (0.822-1.000)	0.927 (0.831-1.000)	2.273 (0.454-4.092)	-1.252 (-5.919-3.415)
ZEBRA	50PCA	0.852 (0.785-0.947)	0.859 (0.641-1.000)	9.604 (6.418-11.708)	15.130 (6.990-23.270)	0.704 (0.408-1.000)	0.839 (0.667-1.000)	0.847 (0.682-1.000)	4.417 (1.422-7.412)	-3.381 (-10.127-3.365)
GSE254569	scGPT	0.575 (0.453-0.667)	0.509 (0.202-0.816)	27.528 (25.794-29.454)	29.366 (25.921-32.811)	-4.777 (-8.153--1.401)	0.082 (0.014-0.150)	0.085 (0.017-0.153)	28.435 (25.657-31.213)	-27.528 (-31.217--23.839)
GSE254569	Geneformer	0.718 (0.610-0.810)	0.675 (0.444-0.906)	32.103 (30.274-33.848)	33.672 (30.247-37.097)	-6.651 (-10.924--2.378)	0.049 (0.017-0.081)	0.051 (0.019-0.083)	34.360 (34.320-34.400)	-32.103 (-35.778--28.428)
GSE254569	scFoundation	0.505 (0.352-0.635)	0.423 (0.093-0.753)	35.179 (33.193-37.192)	36.998 (33.090-40.906)	-8.150 (-13.243--3.057)	0.018 (0.004-0.032)	0.019 (0.005-0.033)	36.550 (33.599-39.501)	-35.179 (-39.310--31.048)
GSE254569	UCE	0.634 (0.499-0.745)	0.504 (0.177-0.831)	31.684 (29.911-33.698)	33.368 (29.941-36.795)	-6.513 (-10.781--2.245)	0.046 (0.011-0.081)	0.047 (0.012-0.082)	33.814 (31.299-36.329)	-31.684 (-35.473--27.895)
GSE254569	scPRINT	0.522 (0.354-0.650)	0.422 (0.073-0.771)	27.487 (25.719-29.546)	29.454 (26.013-32.895)	-4.848 (-8.254--1.442)	0.069 (0.013-0.125)	0.071 (0.014-0.128)	28.345 (24.677-32.013)	-27.487 (-31.318--23.656)
GSE254569	scLong	0.467 (0.339-0.574)	0.484 (0.177-0.791)	28.399 (26.301-30.390)	30.587 (26.639-34.535)	-5.306 (-8.791--1.821)	0.029 (0.006-0.052)	0.031 (0.008-0.054)	29.453 (24.402-34.504)	-28.399 (-32.515--24.283)
GSE254569	TranscriptFormer	0.711 (0.612-0.789)	0.685 (0.469-0.901)	29.995 (28.360-31.763)	31.377 (28.337-34.417)	-5.688 (-9.593--1.783)	0.089 (0.023-0.155)	0.092 (0.025-0.159)	32.353 (31.739-32.967)	-29.995 (-33.334--26.656)
GSE254569	CellFM	0.688 (0.567-0.771)	0.566 (0.274-0.858)	24.041 (22.238-26.085)	26.265 (22.891-29.639)	-3.626 (-6.259--0.993)	0.065 (0.021-0.109)	0.068 (0.023-0.113)	25.558 (22.790-28.326)	-24.041 (-27.855--20.227)
GSE254569	scCello	0.492 (0.290-0.711)	0.392 (-0.012-0.796)	27.895 (25.757-30.008)	30.228 (26.136-34.320)	-5.157 (-8.521--1.793)	0.019 (-0.002-0.040)	0.020 (-0.001-0.041)	29.418 (27.099-31.737)	-27.895 (-32.111--23.679)
GSE254569	SCimilarity	0.610 (0.480-0.701)	0.501 (0.186-0.816)	25.236 (23.481-27.011)	27.138 (23.813-30.463)	-3.930 (-6.823--1.037)	0.101 (0.026-0.176)	0.105 (0.030-0.180)	25.374 (18.983-31.765)	-25.236 (-28.830--21.642)
GSE254569	scAgeClock	0.179 (-0.006-0.360)	0.240 (-0.126-0.606)	15.953 (14.325-17.530)	18.386 (14.769-22.003)	-1.267 (-2.424--0.110)	0.016 (-0.017-0.049)	0.016 (-0.018-0.050)	16.084 (15.015-17.153)	-13.787 (-18.180--9.394)
GSE254569	scVI	0.530 (0.387-0.634)	0.441 (0.089-0.793)	33.068 (31.177-34.968)	34.774 (31.022-38.526)	-7.168 (-11.739--2.597)	0.039 (-0.001-0.079)	0.041 (0.001-0.081)	34.516 (32.917-36.115)	-33.068 (-36.957--29.179)
GSE254569	2000HVG	0.762 (0.661-0.840)	0.660 (0.410-0.910)	26.015 (24.261-27.908)	28.027 (24.651-31.403)	-4.299 (-7.291--1.307)	0.059 (0.019-0.099)	0.062 (0.022-0.102)	28.158 (24.159-32.157)	-26.015 (-29.783--22.247)
GSE254569	50PCA	-0.007 (-0.159-0.154)	-0.020 (-0.404-0.364)	38.694 (36.518-40.968)	40.642 (36.276-45.008)	-10.074 (-16.164--3.984)	-0.000 (-0.008-0.008)	-0.000 (-0.008-0.008)	40.502 (40.000-41.004)	-38.694 (-43.187--34.201)
