## Supplementary Table S5 for "Benchmarking single-cell foundation models for aging biology"

dataset	Model	cell_type	PCC	Spearman	MAE	RMSE	R2	CCC	ICC	MedAE	Age gap
GSE254569	scGPT	Astrocyte	0.653 (0.437-0.869)	0.559 (0.372-0.746)	27.232 (23.916-30.548)	28.826 (25.842-31.810)	-5.224 (-8.905--1.543)	0.099 (0.015-0.183)	0.102 (0.018-0.186)	28.962 (25.343-32.581)	-27.232 (-30.661--23.803)
GSE254569	Geneformer	Astrocyte	0.685 (0.458-0.912)	0.560 (0.356-0.764)	31.747 (28.213-35.281)	33.176 (29.891-36.461)	-7.090 (-11.601--2.579)	0.065 (0.011-0.119)	0.067 (0.013-0.121)	33.747 (30.641-36.853)	-31.747 (-35.288--28.206)
GSE254569	scFoundation	Astrocyte	0.620 (0.444-0.796)	0.488 (0.307-0.669)	34.939 (31.252-38.626)	36.387 (32.966-39.808)	-8.772 (-14.128--3.416)	0.043 (0.009-0.077)	0.044 (0.010-0.078)	36.665 (33.346-39.984)	-34.939 (-38.626--31.252)
GSE254569	UCE	Astrocyte	0.626 (0.430-0.822)	0.498 (0.302-0.694)	29.584 (26.270-32.898)	31.033 (27.979-34.087)	-6.254 (-10.585--1.923)	0.095 (0.016-0.174)	0.099 (0.020-0.178)	31.487 (27.473-35.501)	-29.584 (-32.986--26.182)
GSE254569	scPRINT	Astrocyte	0.591 (0.407-0.775)	0.442 (0.249-0.635)	24.772 (21.814-27.730)	26.565 (23.604-29.526)	-4.500 (-8.302--0.698)	0.147 (0.048-0.246)	0.152 (0.053-0.251)	25.281 (21.245-29.317)	-24.772 (-28.242--21.302)
GSE254569	scLong	Astrocyte	0.376 (0.223-0.529)	0.189 (0.044-0.334)	30.385 (26.369-34.401)	32.420 (28.622-36.218)	-6.711 (-11.071--2.351)	0.040 (0.002-0.078)	0.042 (0.004-0.080)	30.797 (26.679-34.915)	-30.385 (-34.500--26.270)
GSE254569	TranscriptFormer	Astrocyte	0.685 (0.482-0.888)	0.634 (0.410-0.858)	30.210 (27.130-33.290)	31.457 (28.628-34.286)	-6.416 (-10.980--1.852)	0.134 (0.029-0.239)	0.139 (0.034-0.244)	31.063 (27.716-34.410)	-30.210 (-33.343--27.077)
GSE254569	CellFM	Astrocyte	0.638 (0.516-0.760)	0.515 (0.403-0.627)	22.500 (19.791-25.209)	24.507 (21.881-27.133)	-3.449 (-6.559--0.339)	0.091 (0.034-0.148)	0.094 (0.037-0.151)	24.048 (20.542-27.554)	-22.291 (-25.981--18.601)
GSE254569	scCello	Astrocyte	0.466 (0.311-0.621)	0.395 (0.253-0.537)	26.387 (22.394-30.380)	28.675 (24.888-32.462)	-5.043 (-8.389--1.697)	0.034 (-0.003-0.071)	0.035 (-0.002-0.072)	28.206 (24.696-31.716)	-26.387 (-30.513--22.261)
GSE254569	SCimilarity	Astrocyte	0.664 (0.483-0.845)	0.581 (0.391-0.771)	20.872 (18.069-23.675)	22.895 (20.162-25.628)	-2.966 (-6.409-0.477)	0.252 (0.122-0.382)	0.259 (0.129-0.389)	20.592 (15.688-25.496)	-20.872 (-24.241--17.503)
GSE254569	scAgeClock	Astrocyte	-0.189 (-0.399-0.021)	-0.085 (-0.336-0.166)	16.469 (12.886-20.052)	19.040 (14.969-23.111)	-1.626 (-2.944--0.308)	-0.015 (-0.044-0.014)	-0.016 (-0.045-0.013)	16.128 (13.916-18.340)	-14.366 (-18.996--9.736)
GSE254569	scVI	Astrocyte	0.604 (0.369-0.839)	0.572 (0.360-0.784)	31.795 (28.036-35.554)	33.371 (29.834-36.908)	-7.329 (-11.823--2.835)	0.053 (0.003-0.103)	0.055 (0.005-0.105)	33.621 (30.358-36.884)	-31.795 (-35.554--28.036)
GSE254569	2000HVG	Astrocyte	0.735 (0.545-0.925)	0.640 (0.459-0.821)	25.338 (22.053-28.623)	27.054 (24.209-29.899)	-4.503 (-7.738--1.268)	0.090 (0.026-0.154)	0.093 (0.029-0.157)	27.261 (24.115-30.407)	-25.338 (-28.825--21.851)
GSE254569	50PCA	Astrocyte	0.539 (0.370-0.708)	0.293 (0.179-0.407)	38.830 (35.096-42.564)	40.151 (36.651-43.651)	-11.244 (-18.017--4.471)	0.038 (-0.001-0.077)	0.039 (-0.000-0.078)	41.663 (37.652-45.674)	-38.830 (-42.564--35.096)
GSE254569	scGPT	Excitatory neuron	0.491 (0.322-0.660)	0.433 (0.245-0.621)	24.397 (20.719-28.075)	26.614 (23.180-30.048)	-4.379 (-7.433--1.325)	0.112 (0.032-0.192)	0.116 (0.036-0.196)	25.681 (22.809-28.553)	-24.397 (-28.299--20.495)
GSE254569	Geneformer	Excitatory neuron	0.594 (0.454-0.734)	0.633 (0.481-0.785)	30.252 (26.478-34.026)	31.982 (28.466-35.498)	-6.672 (-10.599--2.745)	0.048 (0.017-0.079)	0.050 (0.019-0.081)	31.357 (27.950-34.764)	-30.252 (-34.060--26.444)
GSE254569	scFoundation	Excitatory neuron	0.329 (0.164-0.494)	0.346 (0.174-0.518)	35.884 (31.633-40.135)	37.694 (33.698-41.690)	-9.706 (-15.048--4.364)	0.012 (-0.002-0.026)	0.012 (-0.002-0.026)	37.262 (33.752-40.772)	-35.884 (-40.135--31.633)
GSE254569	UCE	Excitatory neuron	0.496 (0.326-0.666)	0.441 (0.260-0.622)	32.111 (28.203-36.019)	33.889 (30.255-37.523)	-7.577 (-12.117--3.037)	0.034 (0.003-0.065)	0.035 (0.004-0.066)	33.258 (28.751-37.765)	-32.111 (-36.081--28.141)
GSE254569	scPRINT	Excitatory neuron	0.236 (0.110-0.362)	0.214 (0.077-0.351)	25.558 (21.942-29.174)	28.180 (24.630-31.730)	-5.007 (-8.499--1.515)	0.034 (-0.008-0.076)	0.035 (-0.007-0.077)	26.391 (22.067-30.715)	-25.558 (-29.906--21.210)
GSE254569	scLong	Excitatory neuron	0.120 (-0.005-0.245)	0.058 (-0.083-0.199)	37.048 (32.653-41.443)	38.958 (34.877-43.039)	-10.234 (-16.010--4.458)	0.004 (-0.008-0.016)	0.004 (-0.008-0.016)	38.610 (34.295-42.925)	-37.048 (-41.456--32.640)
GSE254569	TranscriptFormer	Excitatory neuron	0.700 (0.539-0.861)	0.634 (0.458-0.810)	27.062 (23.746-30.378)	28.609 (25.628-31.590)	-5.114 (-8.502--1.726)	0.094 (0.035-0.153)	0.097 (0.038-0.156)	28.879 (25.779-31.979)	-27.062 (-30.476--23.648)
GSE254569	CellFM	Excitatory neuron	0.656 (0.581-0.731)	0.603 (0.516-0.690)	24.376 (20.878-27.874)	26.532 (23.130-29.934)	-4.344 (-7.345--1.343)	0.057 (0.024-0.090)	0.059 (0.026-0.092)	25.593 (21.525-29.661)	-24.376 (-28.234--20.518)
GSE254569	scCello	Excitatory neuron	-0.360 (-0.520--0.200)	-0.296 (-0.415--0.177)	26.841 (22.279-31.403)	29.602 (25.215-33.989)	-5.500 (-8.758--2.242)	-0.009 (-0.021-0.003)	-0.009 (-0.021-0.003)	27.647 (25.276-30.018)	-26.841 (-31.426--22.256)
GSE254569	SCimilarity	Excitatory neuron	0.375 (0.178-0.572)	0.168 (-0.006-0.342)	29.017 (25.666-32.368)	31.088 (28.029-34.147)	-6.122 (-10.473--1.771)	0.048 (-0.008-0.104)	0.049 (-0.007-0.105)	30.980 (26.892-35.068)	-29.017 (-33.063--24.971)
GSE254569	scAgeClock	Excitatory neuron	0.075 (-0.041-0.191)	0.089 (-0.045-0.223)	14.689 (11.605-17.773)	16.946 (13.382-20.510)	-1.092 (-2.068--0.116)	0.007 (-0.026-0.040)	0.008 (-0.025-0.041)	13.760 (11.366-16.154)	-11.837 (-16.276--7.398)
GSE254569	scVI	Excitatory neuron	0.453 (0.267-0.639)	0.362 (0.177-0.547)	32.255 (28.243-36.267)	34.068 (30.251-37.885)	-7.630 (-12.061--3.199)	0.034 (0.002-0.066)	0.035 (0.003-0.067)	33.167 (29.506-36.828)	-32.255 (-36.275--28.235)
GSE254569	2000HVG	Excitatory neuron	0.661 (0.499-0.823)	0.620 (0.473-0.767)	24.489 (20.728-28.250)	26.713 (23.241-30.185)	-4.245 (-7.011--1.479)	0.053 (0.014-0.092)	0.055 (0.016-0.094)	26.003 (23.170-28.836)	-24.489 (-28.390--20.588)
GSE254569	50PCA	Excitatory neuron	0.179 (0.033-0.325)	0.147 (-0.017-0.311)	32.729 (28.392-37.066)	34.835 (30.354-39.316)	-7.981 (-12.555--3.407)	0.013 (-0.013-0.039)	0.014 (-0.012-0.040)	33.102 (28.337-37.867)	-32.729 (-37.111--28.347)
GSE254569	scGPT	Inhibitory neuron	0.424 (0.259-0.589)	0.318 (0.142-0.494)	26.936 (23.172-30.700)	29.108 (25.537-32.679)	-5.317 (-8.928--1.706)	0.073 (0.012-0.134)	0.075 (0.014-0.136)	27.547 (23.548-31.546)	-26.936 (-30.974--22.898)
GSE254569	Geneformer	Inhibitory neuron	0.594 (0.491-0.697)	0.640 (0.530-0.750)	32.705 (28.874-36.536)	34.353 (30.750-37.956)	-7.896 (-12.452--3.340)	0.038 (0.014-0.062)	0.040 (0.016-0.064)	34.222 (29.509-38.935)	-32.705 (-36.560--28.850)
GSE254569	scFoundation	Inhibitory neuron	0.102 (-0.062-0.266)	0.093 (-0.066-0.252)	34.963 (30.537-39.389)	37.007 (32.824-41.190)	-9.063 (-14.190--3.936)	0.003 (-0.008-0.014)	0.003 (-0.008-0.014)	36.106 (32.692-39.520)	-34.963 (-39.389--30.537)
GSE254569	UCE	Inhibitory neuron	0.398 (0.244-0.552)	0.332 (0.166-0.498)	33.781 (29.709-37.853)	35.615 (31.825-39.405)	-8.339 (-13.321--3.357)	0.023 (-0.001-0.047)	0.024 (-0.000-0.048)	35.783 (31.501-40.065)	-33.781 (-37.905--29.657)
GSE254569	scPRINT	Inhibitory neuron	0.207 (0.079-0.335)	0.179 (0.053-0.305)	26.711 (23.068-30.354)	29.326 (25.834-32.818)	-5.430 (-9.291--1.569)	0.027 (-0.015-0.069)	0.028 (-0.014-0.070)	27.149 (22.242-32.056)	-26.711 (-31.123--22.299)
GSE254569	scLong	Inhibitory neuron	0.041 (-0.072-0.154)	-0.189 (-0.314--0.064)	35.726 (31.290-40.162)	37.759 (33.599-41.919)	-9.582 (-15.092--4.072)	0.003 (-0.011-0.017)	0.003 (-0.011-0.017)	36.936 (32.375-41.497)	-35.726 (-40.212--31.240)
GSE254569	TranscriptFormer	Inhibitory neuron	0.666 (0.537-0.795)	0.654 (0.532-0.776)	30.547 (26.914-34.180)	32.140 (28.779-35.501)	-6.801 (-10.987--2.615)	0.053 (0.017-0.089)	0.055 (0.019-0.091)	32.512 (29.015-36.009)	-30.547 (-34.240--26.854)
GSE254569	CellFM	Inhibitory neuron	0.501 (0.460-0.542)	0.488 (0.445-0.531)	24.455 (20.945-27.965)	26.942 (23.453-30.431)	-4.403 (-7.630--1.176)	0.030 (0.012-0.048)	0.031 (0.013-0.049)	25.529 (22.048-29.010)	-24.455 (-28.604--20.306)
GSE254569	scCello	Inhibitory neuron	-0.341 (-0.398--0.284)	-0.336 (-0.393--0.279)	26.947 (22.511-31.383)	29.669 (25.451-33.887)	-5.471 (-8.786--2.156)	-0.006 (-0.013-0.001)	-0.006 (-0.013-0.001)	28.228 (24.269-32.187)	-26.947 (-31.486--22.408)
GSE254569	SCimilarity	Inhibitory neuron	0.272 (0.142-0.402)	0.239 (0.069-0.409)	30.980 (26.943-35.017)	33.109 (29.278-36.940)	-7.091 (-11.445--2.737)	0.019 (-0.006-0.044)	0.020 (-0.005-0.045)	31.353 (27.634-35.072)	-30.980 (-35.267--26.693)
GSE254569	scAgeClock	Inhibitory neuron	0.285 (0.193-0.377)	0.270 (0.164-0.376)	16.649 (13.356-19.942)	18.987 (15.497-22.477)	-1.636 (-2.964--0.308)	0.018 (-0.006-0.042)	0.019 (-0.005-0.043)	16.554 (13.843-19.265)	-14.750 (-19.108--10.392)
GSE254569	scVI	Inhibitory neuron	0.471 (0.265-0.677)	0.319 (0.107-0.531)	36.663 (32.721-40.605)	38.211 (34.459-41.963)	-9.800 (-15.458--4.142)	0.035 (0.003-0.067)	0.037 (0.005-0.069)	37.270 (33.393-41.147)	-36.663 (-40.609--32.717)
GSE254569	2000HVG	Inhibitory neuron	0.506 (0.404-0.608)	0.428 (0.316-0.540)	27.548 (23.532-31.564)	29.770 (26.053-33.487)	-5.630 (-9.074--2.186)	0.025 (0.005-0.045)	0.026 (0.006-0.046)	29.121 (25.979-32.263)	-27.548 (-31.690--23.406)
GSE254569	50PCA	Inhibitory neuron	-0.221 (-0.378--0.064)	-0.118 (-0.269-0.033)	36.652 (31.900-41.404)	38.908 (34.152-43.664)	-9.914 (-15.576--4.252)	-0.009 (-0.026-0.008)	-0.009 (-0.026-0.008)	37.924 (34.110-41.738)	-36.652 (-41.404--31.900)
GSE254569	scGPT	Microglia	0.541 (0.254-0.828)	0.502 (0.226-0.778)	25.840 (20.806-30.874)	27.895 (23.255-32.535)	-4.894 (-9.704--0.084)	0.142 (-0.005-0.289)	0.147 (0.000-0.294)	25.706 (19.171-32.241)	-25.840 (-31.096--20.584)
GSE254569	Geneformer	Microglia	0.645 (0.378-0.912)	0.573 (0.316-0.830)	31.811 (27.135-36.487)	33.230 (28.398-38.062)	-7.241 (-12.946--1.536)	0.069 (0.008-0.130)	0.072 (0.011-0.133)	32.763 (28.057-37.469)	-31.811 (-36.491--27.131)
GSE254569	scFoundation	Microglia	0.292 (0.014-0.570)	0.300 (0.073-0.527)	34.255 (28.873-39.637)	36.179 (30.798-41.560)	-8.600 (-15.121--2.079)	0.014 (-0.013-0.041)	0.014 (-0.013-0.041)	35.370 (31.464-39.276)	-34.255 (-39.639--28.871)
GSE254569	UCE	Microglia	0.499 (0.217-0.781)	0.440 (0.167-0.713)	30.878 (26.080-35.676)	32.580 (28.052-37.108)	-7.005 (-12.547--1.463)	0.060 (-0.019-0.139)	0.062 (-0.017-0.141)	33.317 (29.244-37.390)	-30.878 (-35.722--26.034)
GSE254569	scPRINT	Microglia	0.707 (0.527-0.887)	0.645 (0.418-0.872)	30.850 (27.083-34.617)	31.998 (28.823-35.173)	-6.872 (-12.956--0.788)	0.110 (0.027-0.193)	0.113 (0.030-0.196)	31.917 (26.704-37.130)	-30.850 (-34.830--26.870)
GSE254569	scLong	Microglia	0.415 (0.212-0.618)	0.471 (0.264-0.678)	21.260 (16.664-25.856)	23.731 (18.920-28.542)	-3.170 (-6.355-0.015)	0.090 (0.008-0.172)	0.093 (0.011-0.175)	21.492 (17.268-25.716)	-20.957 (-25.976--15.938)
GSE254569	TranscriptFormer	Microglia	0.624 (0.399-0.849)	0.653 (0.414-0.892)	29.362 (24.751-33.973)	30.903 (26.930-34.876)	-6.235 (-11.389--1.081)	0.131 (0.005-0.257)	0.135 (0.009-0.261)	30.916 (26.131-35.701)	-29.362 (-34.069--24.655)
GSE254569	CellFM	Microglia	0.625 (0.409-0.841)	0.503 (0.285-0.721)	26.288 (22.628-29.948)	27.925 (24.276-31.574)	-4.792 (-9.751-0.167)	0.126 (0.023-0.229)	0.131 (0.028-0.234)	26.943 (19.551-34.335)	-26.288 (-30.532--22.044)
GSE254569	scCello	Microglia	0.720 (0.566-0.874)	0.681 (0.509-0.853)	31.025 (26.581-35.469)	32.568 (28.290-36.846)	-6.912 (-12.429--1.395)	0.055 (0.016-0.094)	0.057 (0.018-0.096)	32.872 (29.232-36.512)	-31.025 (-35.561--26.489)
GSE254569	SCimilarity	Microglia	0.651 (0.424-0.878)	0.660 (0.446-0.874)	30.608 (26.372-34.844)	32.019 (28.097-35.941)	-6.535 (-12.380--0.690)	0.120 (0.026-0.214)	0.125 (0.031-0.219)	31.590 (27.767-35.413)	-30.608 (-34.868--26.348)
GSE254569	scAgeClock	Microglia	0.286 (-0.087-0.659)	0.367 (-0.005-0.739)	15.881 (11.837-19.925)	18.179 (13.552-22.806)	-1.457 (-3.095-0.181)	0.032 (-0.015-0.079)	0.034 (-0.013-0.081)	15.968 (14.027-17.909)	-13.850 (-19.378--8.322)
GSE254569	scVI	Microglia	0.520 (0.121-0.919)	0.441 (0.108-0.774)	30.997 (26.089-35.905)	32.667 (27.371-37.963)	-6.924 (-12.461--1.387)	0.064 (-0.037-0.165)	0.067 (-0.034-0.168)	31.813 (28.130-35.496)	-30.997 (-35.915--26.079)
GSE254569	2000HVG	Microglia	0.631 (0.447-0.815)	0.561 (0.335-0.787)	26.354 (22.569-30.139)	28.021 (24.787-31.255)	-4.828 (-9.296--0.360)	0.105 (0.034-0.176)	0.109 (0.038-0.180)	27.806 (24.201-31.411)	-26.354 (-30.383--22.325)
GSE254569	50PCA	Microglia	-0.665 (-0.922--0.408)	-0.592 (-0.874--0.310)	38.245 (31.072-45.418)	41.095 (33.477-48.713)	-11.488 (-19.610--3.366)	-0.039 (-0.071--0.007)	-0.040 (-0.072--0.008)	38.668 (34.751-42.585)	-38.245 (-45.418--31.072)
GSE254569	scGPT	OPC	0.603 (0.414-0.792)	0.562 (0.427-0.697)	31.460 (27.640-35.280)	33.211 (29.702-36.720)	-7.080 (-11.474--2.686)	0.040 (0.003-0.077)	0.041 (0.004-0.078)	33.030 (29.791-36.269)	-31.460 (-35.325--27.595)
GSE254569	Geneformer	OPC	0.718 (0.525-0.911)	0.678 (0.499-0.857)	34.319 (30.788-37.850)	35.650 (32.423-38.877)	-8.479 (-13.412--3.546)	0.052 (0.016-0.088)	0.054 (0.018-0.090)	36.378 (33.149-39.607)	-34.319 (-37.857--30.781)
GSE254569	scFoundation	OPC	0.413 (0.277-0.549)	0.374 (0.220-0.528)	37.283 (33.070-41.496)	39.014 (34.992-43.036)	-10.390 (-16.066--4.714)	0.012 (0.001-0.023)	0.013 (0.002-0.024)	38.562 (35.590-41.534)	-37.283 (-41.496--33.070)
GSE254569	UCE	OPC	0.513 (0.352-0.674)	0.459 (0.284-0.634)	31.352 (27.478-35.226)	33.159 (29.477-36.841)	-7.140 (-11.433--2.847)	0.036 (0.005-0.067)	0.037 (0.006-0.068)	33.061 (29.124-36.998)	-31.352 (-35.316--27.388)
GSE254569	scPRINT	OPC	0.324 (0.184-0.464)	0.235 (0.105-0.365)	31.307 (27.384-35.230)	33.346 (29.523-37.169)	-7.250 (-11.884--2.616)	0.033 (-0.004-0.070)	0.034 (-0.003-0.071)	32.308 (28.279-36.337)	-31.307 (-35.501--27.113)
GSE254569	scLong	OPC	-0.162 (-0.278--0.046)	-0.253 (-0.379--0.127)	30.802 (26.253-35.351)	33.420 (29.085-37.755)	-7.356 (-11.798--2.914)	-0.010 (-0.032-0.012)	-0.010 (-0.032-0.012)	31.633 (25.844-37.422)	-30.802 (-35.579--26.025)
GSE254569	TranscriptFormer	OPC	0.685 (0.515-0.855)	0.644 (0.465-0.823)	31.413 (28.013-34.813)	32.802 (29.655-35.949)	-6.935 (-11.290--2.580)	0.072 (0.021-0.123)	0.075 (0.024-0.126)	33.158 (29.990-36.326)	-31.413 (-34.843--27.983)
GSE254569	CellFM	OPC	0.727 (0.649-0.805)	0.605 (0.529-0.681)	25.546 (22.501-28.591)	27.486 (24.441-30.531)	-4.590 (-8.137--1.043)	0.066 (0.029-0.103)	0.068 (0.031-0.105)	26.622 (22.679-30.565)	-25.546 (-29.257--21.835)
GSE254569	scCello	OPC	0.395 (0.285-0.505)	0.396 (0.300-0.492)	33.266 (29.288-37.244)	35.091 (31.041-39.141)	-8.168 (-13.099--3.237)	0.026 (-0.001-0.053)	0.027 (-0.000-0.054)	33.727 (29.016-38.438)	-33.266 (-37.376--29.156)
GSE254569	SCimilarity	OPC	0.469 (0.333-0.605)	0.395 (0.260-0.530)	24.228 (20.935-27.521)	26.462 (23.020-29.904)	-4.208 (-7.616--0.800)	0.098 (0.031-0.165)	0.101 (0.034-0.168)	22.768 (18.481-27.055)	-24.228 (-28.132--20.324)
GSE254569	scAgeClock	OPC	0.225 (-0.058-0.508)	0.371 (0.076-0.666)	16.286 (12.946-19.626)	18.637 (15.084-22.190)	-1.581 (-2.817--0.345)	0.024 (-0.017-0.065)	0.024 (-0.017-0.065)	16.453 (14.120-18.786)	-14.353 (-18.705--10.001)
GSE254569	scVI	OPC	0.468 (0.251-0.685)	0.345 (0.135-0.555)	33.276 (29.250-37.302)	35.047 (31.168-38.926)	-8.145 (-12.792--3.498)	0.028 (-0.000-0.056)	0.029 (0.001-0.057)	34.404 (30.560-38.248)	-33.276 (-37.302--29.250)
GSE254569	2000HVG	OPC	0.730 (0.602-0.858)	0.592 (0.458-0.726)	27.045 (23.473-30.617)	28.860 (25.533-32.187)	-5.166 (-8.487--1.845)	0.063 (0.023-0.103)	0.066 (0.026-0.106)	28.309 (24.418-32.200)	-27.045 (-30.720--23.370)
GSE254569	50PCA	OPC	0.137 (-0.102-0.376)	0.297 (0.100-0.494)	38.665 (34.194-43.136)	40.503 (35.910-45.096)	-11.273 (-17.297--5.249)	0.003 (-0.016-0.022)	0.003 (-0.016-0.022)	39.486 (35.872-43.100)	-38.665 (-43.136--34.194)
GSE254569	scGPT	Oligodendrocyte	0.389 (0.165-0.613)	0.302 (0.103-0.501)	28.023 (24.323-31.723)	30.138 (26.373-33.903)	-5.684 (-9.921--1.447)	0.055 (-0.009-0.119)	0.057 (-0.007-0.121)	27.822 (23.734-31.910)	-28.023 (-31.873--24.173)
GSE254569	Geneformer	Oligodendrocyte	0.526 (0.332-0.720)	0.437 (0.264-0.610)	32.091 (28.249-35.933)	33.840 (30.280-37.400)	-7.548 (-12.704--2.392)	0.036 (0.004-0.068)	0.037 (0.005-0.069)	33.884 (30.325-37.443)	-32.091 (-35.946--28.236)
GSE254569	scFoundation	Oligodendrocyte	0.402 (0.188-0.616)	0.282 (0.090-0.474)	34.192 (30.281-38.103)	35.954 (32.183-39.725)	-8.628 (-14.394--2.862)	0.026 (-0.005-0.057)	0.027 (-0.004-0.058)	35.316 (31.805-38.827)	-34.192 (-38.107--30.277)
GSE254569	UCE	Oligodendrocyte	0.522 (0.364-0.680)	0.505 (0.350-0.660)	31.845 (28.024-35.666)	33.625 (30.079-37.171)	-7.491 (-12.717--2.265)	0.033 (0.002-0.064)	0.034 (0.003-0.065)	34.013 (30.050-37.976)	-31.845 (-35.734--27.956)
GSE254569	scPRINT	Oligodendrocyte	0.489 (0.377-0.601)	0.387 (0.274-0.500)	29.628 (26.077-33.179)	31.470 (27.957-34.983)	-6.461 (-11.420--1.502)	0.048 (0.011-0.085)	0.050 (0.013-0.087)	30.647 (26.699-34.595)	-29.628 (-33.446--25.810)
GSE254569	scLong	Oligodendrocyte	0.273 (0.137-0.409)	0.222 (0.075-0.369)	16.428 (13.378-19.478)	19.627 (16.213-23.041)	-1.877 (-4.048-0.294)	0.086 (-0.002-0.174)	0.089 (0.001-0.177)	14.420 (10.755-18.085)	-15.757 (-19.812--11.702)
GSE254569	TranscriptFormer	Oligodendrocyte	0.552 (0.298-0.806)	0.558 (0.374-0.742)	30.138 (26.557-33.719)	31.927 (28.438-35.416)	-6.370 (-11.112--1.628)	0.063 (-0.009-0.135)	0.066 (-0.006-0.138)	31.163 (27.520-34.806)	-30.138 (-33.756--26.520)
GSE254569	CellFM	Oligodendrocyte	0.113 (0.061-0.165)	0.048 (-0.009-0.105)	24.327 (21.220-27.434)	27.100 (23.843-30.357)	-4.438 (-8.851--0.025)	0.011 (-0.012-0.034)	0.011 (-0.012-0.034)	25.566 (21.339-29.793)	-24.200 (-28.419--19.981)
GSE254569	scCello	Oligodendrocyte	0.301 (0.138-0.464)	0.265 (0.112-0.418)	24.459 (20.803-28.115)	27.045 (23.169-30.921)	-4.413 (-7.979--0.847)	0.039 (-0.017-0.095)	0.040 (-0.016-0.096)	24.507 (19.906-29.108)	-24.459 (-28.528--20.390)
GSE254569	SCimilarity	Oligodendrocyte	0.428 (0.252-0.604)	0.390 (0.232-0.548)	16.798 (14.053-19.543)	19.764 (16.620-22.908)	-1.903 (-4.351-0.545)	0.158 (0.040-0.276)	0.163 (0.045-0.281)	15.554 (12.969-18.139)	-16.454 (-20.193--12.715)
GSE254569	scAgeClock	Oligodendrocyte	0.280 (-0.010-0.570)	0.378 (0.082-0.674)	15.667 (12.454-18.880)	17.978 (14.569-21.387)	-1.356 (-2.701--0.011)	0.036 (-0.013-0.085)	0.037 (-0.012-0.086)	15.812 (13.187-18.437)	-13.516 (-17.810--9.222)
GSE254569	scVI	Oligodendrocyte	0.403 (0.144-0.662)	0.338 (0.139-0.537)	31.836 (27.921-35.751)	33.721 (30.023-37.419)	-7.416 (-12.590--2.242)	0.031 (-0.009-0.071)	0.032 (-0.008-0.072)	33.135 (30.058-36.212)	-31.836 (-35.754--27.918)
GSE254569	2000HVG	Oligodendrocyte	0.538 (0.453-0.623)	0.438 (0.348-0.528)	25.617 (21.926-29.308)	27.918 (24.421-31.415)	-4.858 (-8.556--1.160)	0.034 (0.008-0.060)	0.036 (0.010-0.062)	27.094 (23.620-30.568)	-25.617 (-29.612--21.622)
GSE254569	50PCA	Oligodendrocyte	-0.257 (-0.370--0.144)	-0.250 (-0.383--0.117)	45.342 (40.678-50.006)	47.112 (42.614-51.610)	-15.404 (-25.108--5.700)	-0.006 (-0.013-0.001)	-0.006 (-0.013-0.001)	46.774 (42.466-51.082)	-45.342 (-50.006--40.678)
ZEBRA	scGPT	Astrocyte	0.466 (0.409-0.523)	0.611 (0.530-0.692)	14.099 (12.053-16.145)	19.950 (16.819-23.081)	0.103 (-0.009-0.215)	0.383 (0.323-0.443)	0.387 (0.327-0.447)	10.896 (9.861-11.931)	6.454 (2.992-9.916)
ZEBRA	Geneformer	Astrocyte	0.438 (0.382-0.494)	0.466 (0.355-0.577)	13.925 (10.816-17.034)	20.247 (15.100-25.394)	0.073 (-0.060-0.206)	0.347 (0.274-0.420)	0.350 (0.277-0.423)	9.996 (6.769-13.223)	6.725 (3.041-10.409)
ZEBRA	scFoundation	Astrocyte	0.299 (0.181-0.417)	0.313 (0.159-0.467)	15.632 (11.101-20.163)	21.859 (13.978-29.740)	-0.076 (-0.324-0.172)	0.192 (0.054-0.330)	0.194 (0.056-0.332)	11.949 (9.516-14.382)	8.124 (2.945-13.303)
ZEBRA	UCE	Astrocyte	0.418 (0.344-0.492)	0.593 (0.490-0.696)	13.757 (11.060-16.454)	19.826 (15.548-24.104)	0.118 (-0.032-0.268)	0.347 (0.266-0.428)	0.351 (0.270-0.432)	10.761 (8.541-12.981)	3.735 (-0.142-7.612)
ZEBRA	scPRINT	Astrocyte	0.656 (0.535-0.777)	0.504 (0.397-0.611)	12.825 (9.352-16.298)	16.693 (11.496-21.890)	0.372 (0.147-0.597)	0.495 (0.368-0.622)	0.499 (0.372-0.626)	10.701 (9.253-12.149)	3.072 (-2.659-8.803)
ZEBRA	scLong	Astrocyte	0.358 (0.150-0.566)	0.488 (0.256-0.720)	18.604 (13.543-23.665)	23.281 (18.214-28.348)	-0.225 (-0.483-0.033)	0.255 (0.045-0.465)	0.258 (0.048-0.468)	15.544 (10.421-20.667)	-11.359 (-20.739--1.979)
ZEBRA	TranscriptFormer	Astrocyte	0.430 (0.355-0.505)	0.453 (0.333-0.573)	14.745 (11.501-17.989)	20.691 (15.410-25.972)	0.042 (-0.119-0.203)	0.288 (0.199-0.377)	0.292 (0.203-0.381)	11.163 (8.219-14.107)	7.940 (4.020-11.860)
ZEBRA	CellFM	Astrocyte	0.488 (0.378-0.598)	0.666 (0.541-0.791)	13.666 (10.648-16.684)	19.286 (13.767-24.805)	0.170 (-0.031-0.371)	0.426 (0.316-0.536)	0.430 (0.320-0.540)	11.384 (10.076-12.692)	4.443 (-0.055-8.941)
ZEBRA	scCello	Astrocyte	0.416 (0.268-0.564)	0.615 (0.466-0.764)	14.043 (10.390-17.696)	19.715 (14.137-25.293)	0.130 (-0.112-0.372)	0.334 (0.193-0.475)	0.338 (0.197-0.479)	11.324 (9.810-12.838)	3.475 (-2.670-9.620)
ZEBRA	SCimilarity	Astrocyte	0.451 (0.328-0.574)	0.670 (0.536-0.804)	13.844 (10.449-17.239)	19.908 (14.441-25.375)	0.109 (-0.121-0.339)	0.416 (0.292-0.540)	0.420 (0.296-0.544)	10.772 (9.423-12.121)	3.376 (-1.390-8.142)
ZEBRA	scAgeClock	Astrocyte	-0.339 (-0.611--0.067)	-0.283 (-0.627-0.061)	22.062 (16.153-27.971)	27.233 (21.663-32.803)	-0.683 (-0.810--0.556)	-0.061 (-0.150-0.028)	-0.062 (-0.151-0.027)	19.077 (8.793-29.361)	-15.632 (-30.641--0.623)
ZEBRA	scVI	Astrocyte	0.514 (0.484-0.544)	0.354 (0.276-0.432)	13.452 (11.234-15.670)	19.814 (16.962-22.666)	0.118 (0.045-0.191)	0.332 (0.291-0.373)	0.336 (0.295-0.377)	8.230 (5.433-11.027)	7.839 (4.874-10.804)
ZEBRA	2000HVG	Astrocyte	0.635 (0.568-0.702)	0.652 (0.539-0.765)	12.555 (9.601-15.509)	18.426 (13.714-23.138)	0.237 (0.103-0.371)	0.413 (0.339-0.487)	0.416 (0.342-0.490)	9.085 (7.063-11.107)	7.271 (3.638-10.904)
ZEBRA	50PCA	Astrocyte	0.460 (0.345-0.575)	0.448 (0.325-0.571)	16.919 (12.822-21.016)	23.303 (16.931-29.675)	-0.220 (-0.464-0.024)	0.166 (0.046-0.286)	0.168 (0.048-0.288)	12.593 (9.501-15.685)	13.178 (8.042-18.314)
ZEBRA	scGPT	Excitatory neuron	0.549 (0.450-0.648)	0.607 (0.555-0.659)	13.951 (9.503-18.399)	18.098 (12.667-23.529)	-0.044 (-0.247-0.159)	0.534 (0.417-0.651)	0.541 (0.424-0.658)	11.222 (8.422-14.022)	-3.900 (-9.510-1.710)
ZEBRA	Geneformer	Excitatory neuron	0.683 (0.626-0.740)	0.765 (0.739-0.791)	11.929 (7.180-16.678)	14.144 (8.274-20.014)	0.365 (0.152-0.578)	0.675 (0.535-0.815)	0.681 (0.541-0.821)	10.391 (6.483-14.299)	2.017 (-3.183-7.217)
ZEBRA	scFoundation	Excitatory neuron	0.594 (0.480-0.708)	0.747 (0.672-0.822)	13.841 (8.775-18.907)	15.740 (6.653-24.827)	0.214 (-0.055-0.483)	0.538 (0.355-0.721)	0.546 (0.363-0.729)	13.601 (10.866-16.336)	5.581 (-0.640-11.802)
ZEBRA	UCE	Excitatory neuron	0.551 (0.458-0.644)	0.633 (0.582-0.684)	14.263 (9.701-18.825)	18.520 (12.889-24.151)	-0.095 (-0.325-0.135)	0.521 (0.374-0.668)	0.529 (0.382-0.676)	12.851 (9.304-16.398)	-5.903 (-11.691--0.115)
ZEBRA	scPRINT	Excitatory neuron	0.598 (0.385-0.811)	0.572 (0.459-0.685)	17.380 (11.816-22.944)	19.793 (14.045-25.541)	-0.239 (-0.574-0.096)	0.421 (0.197-0.645)	0.428 (0.204-0.652)	18.032 (13.766-22.298)	-13.377 (-22.940--3.814)
ZEBRA	scLong	Excitatory neuron	0.754 (0.484-1.000)	0.689 (0.426-0.952)	21.842 (16.013-27.671)	24.698 (18.341-31.055)	-0.936 (-1.252--0.620)	0.335 (0.083-0.587)	0.342 (0.090-0.594)	20.750 (16.044-25.456)	-21.667 (-33.393--9.941)
ZEBRA	TranscriptFormer	Excitatory neuron	0.682 (0.595-0.769)	0.734 (0.693-0.775)	11.264 (6.251-16.277)	13.538 (7.090-19.986)	0.416 (0.158-0.674)	0.675 (0.506-0.844)	0.681 (0.512-0.850)	10.261 (6.395-14.127)	0.171 (-5.371-5.713)
ZEBRA	CellFM	Excitatory neuron	0.720 (0.569-0.871)	0.838 (0.767-0.909)	12.104 (6.367-17.841)	14.425 (7.482-21.368)	0.337 (-0.009-0.683)	0.702 (0.460-0.944)	0.708 (0.466-0.950)	11.306 (8.302-14.310)	-3.659 (-10.975-3.657)
ZEBRA	scCello	Excitatory neuron	0.715 (0.323-1.000)	0.800 (0.579-1.000)	14.353 (7.986-20.720)	16.826 (9.859-23.793)	0.101 (-0.394-0.596)	0.629 (0.124-1.000)	0.636 (0.131-1.000)	14.273 (10.260-18.286)	-9.463 (-21.350-2.424)
ZEBRA	SCimilarity	Excitatory neuron	0.599 (0.452-0.746)	0.614 (0.517-0.711)	14.386 (9.864-18.908)	17.087 (12.360-21.814)	0.070 (-0.180-0.320)	0.542 (0.394-0.690)	0.550 (0.402-0.698)	13.490 (9.342-17.638)	-7.506 (-13.966--1.046)
ZEBRA	scAgeClock	Excitatory neuron	0.384 (0.050-0.718)	0.376 (0.063-0.689)	17.122 (10.620-23.624)	22.521 (17.371-27.671)	-0.600 (-0.989--0.211)	0.093 (-0.026-0.212)	0.096 (-0.023-0.215)	10.293 (3.043-17.543)	-15.057 (-32.193-2.079)
ZEBRA	scVI	Excitatory neuron	0.773 (0.750-0.796)	0.769 (0.747-0.791)	10.248 (7.012-13.484)	12.577 (8.363-16.791)	0.498 (0.397-0.599)	0.678 (0.614-0.742)	0.685 (0.621-0.749)	8.862 (6.040-11.684)	5.203 (1.706-8.700)
ZEBRA	2000HVG	Excitatory neuron	0.780 (0.740-0.820)	0.790 (0.747-0.833)	9.826 (6.258-13.394)	12.095 (6.802-17.388)	0.536 (0.413-0.659)	0.716 (0.637-0.795)	0.723 (0.644-0.802)	8.747 (5.878-11.616)	4.554 (0.469-8.639)
ZEBRA	50PCA	Excitatory neuron	0.360 (0.242-0.478)	0.454 (0.387-0.521)	15.755 (10.148-21.362)	18.471 (11.126-25.816)	-0.084 (-0.414-0.246)	0.327 (0.123-0.531)	0.334 (0.130-0.538)	15.332 (11.543-19.121)	4.472 (-1.764-10.708)
ZEBRA	scGPT	Inhibitory neuron	0.588 (0.447-0.729)	0.604 (0.467-0.741)	12.847 (9.132-16.562)	16.014 (11.170-20.858)	0.184 (-0.042-0.410)	0.579 (0.435-0.723)	0.587 (0.443-0.731)	9.916 (6.891-12.941)	-2.399 (-9.306-4.508)
ZEBRA	Geneformer	Inhibitory neuron	0.686 (0.559-0.813)	0.808 (0.739-0.877)	12.392 (7.112-17.672)	14.169 (5.995-22.343)	0.364 (0.043-0.685)	0.666 (0.440-0.892)	0.673 (0.447-0.899)	11.173 (7.078-15.268)	3.537 (-2.814-9.888)
ZEBRA	scFoundation	Inhibitory neuron	0.607 (0.486-0.728)	0.797 (0.733-0.861)	14.248 (9.737-18.759)	16.617 (9.129-24.105)	0.124 (-0.123-0.371)	0.481 (0.308-0.654)	0.489 (0.316-0.662)	12.556 (10.083-15.029)	8.567 (2.311-14.823)
ZEBRA	UCE	Inhibitory neuron	0.574 (0.429-0.719)	0.595 (0.464-0.726)	13.285 (9.420-17.150)	16.586 (10.647-22.525)	0.123 (-0.116-0.362)	0.547 (0.384-0.710)	0.554 (0.391-0.717)	11.187 (7.370-15.004)	-4.981 (-11.897-1.935)
ZEBRA	scPRINT	Inhibitory neuron	0.385 (0.154-0.616)	0.425 (0.266-0.584)	16.852 (12.567-21.137)	20.146 (15.271-25.021)	-0.280 (-0.607-0.047)	0.278 (0.069-0.487)	0.284 (0.075-0.493)	14.884 (11.158-18.610)	-10.606 (-21.017--0.195)
ZEBRA	scLong	Inhibitory neuron	0.704 (0.453-0.955)	0.682 (0.365-0.999)	20.647 (16.368-24.926)	24.195 (20.083-28.307)	-0.858 (-1.135--0.581)	0.317 (0.098-0.536)	0.324 (0.105-0.543)	18.008 (12.120-23.896)	-20.566 (-32.133--8.999)
ZEBRA	TranscriptFormer	Inhibitory neuron	0.699 (0.510-0.888)	0.767 (0.662-0.872)	11.595 (5.643-17.547)	13.289 (4.005-22.573)	0.436 (0.038-0.834)	0.692 (0.408-0.976)	0.698 (0.414-0.982)	11.567 (7.708-15.426)	0.932 (-6.479-8.343)
ZEBRA	CellFM	Inhibitory neuron	0.709 (0.499-0.919)	0.831 (0.689-0.973)	13.379 (8.308-18.450)	15.072 (8.212-21.932)	0.275 (-0.100-0.650)	0.687 (0.397-0.977)	0.694 (0.404-0.984)	13.517 (10.387-16.647)	-3.893 (-11.690-3.904)
ZEBRA	scCello	Inhibitory neuron	0.732 (0.217-1.000)	0.807 (0.473-1.000)	13.756 (8.188-19.324)	15.982 (10.126-21.838)	0.192 (-0.339-0.723)	0.644 (0.106-1.000)	0.651 (0.113-1.000)	14.333 (8.028-20.638)	-9.210 (-21.552-3.132)
ZEBRA	SCimilarity	Inhibitory neuron	0.664 (0.491-0.837)	0.695 (0.573-0.817)	12.635 (8.639-16.631)	14.814 (9.426-20.202)	0.300 (0.040-0.560)	0.612 (0.434-0.790)	0.619 (0.441-0.797)	12.389 (9.274-15.504)	-5.789 (-13.288-1.710)
ZEBRA	scAgeClock	Inhibitory neuron	-0.491 (-0.661--0.321)	-0.564 (-0.719--0.409)	17.297 (9.800-24.794)	23.416 (17.289-29.543)	-0.729 (-1.228--0.230)	-0.062 (-0.119--0.005)	-0.064 (-0.121--0.007)	9.707 (0.000-19.840)	-13.959 (-31.868-3.950)
ZEBRA	scVI	Inhibitory neuron	0.786 (0.759-0.813)	0.742 (0.707-0.777)	10.581 (7.636-13.526)	12.776 (8.432-17.120)	0.479 (0.379-0.579)	0.666 (0.601-0.731)	0.673 (0.608-0.738)	9.832 (6.890-12.774)	6.093 (2.491-9.695)
ZEBRA	2000HVG	Inhibitory neuron	0.778 (0.704-0.852)	0.800 (0.753-0.847)	10.154 (6.032-14.276)	12.288 (5.104-19.472)	0.517 (0.328-0.706)	0.701 (0.575-0.827)	0.707 (0.582-0.832)	8.612 (5.885-11.339)	5.025 (-0.007-10.057)
ZEBRA	50PCA	Inhibitory neuron	0.375 (0.291-0.459)	0.528 (0.423-0.633)	15.695 (11.076-20.314)	18.034 (12.095-23.973)	-0.036 (-0.296-0.224)	0.306 (0.117-0.495)	0.312 (0.123-0.501)	14.759 (10.586-18.932)	5.863 (-0.098-11.824)
ZEBRA	scGPT	Microglia	0.578 (0.529-0.627)	0.682 (0.551-0.813)	11.928 (9.781-14.075)	14.218 (10.283-18.153)	0.223 (0.085-0.361)	0.563 (0.502-0.624)	0.568 (0.507-0.629)	11.993 (10.069-13.917)	-2.136 (-5.585-1.313)
ZEBRA	Geneformer	Microglia	0.726 (0.689-0.763)	0.699 (0.528-0.870)	8.791 (6.690-10.892)	11.687 (8.423-14.951)	0.475 (0.380-0.570)	0.712 (0.665-0.759)	0.717 (0.670-0.764)	6.326 (3.927-8.725)	-2.117 (-4.941-0.707)
ZEBRA	scFoundation	Microglia	0.540 (0.502-0.578)	0.474 (0.331-0.617)	11.271 (9.353-13.189)	13.684 (9.971-17.397)	0.281 (0.182-0.380)	0.476 (0.429-0.523)	0.482 (0.435-0.529)	10.238 (8.470-12.006)	0.647 (-1.819-3.113)
ZEBRA	UCE	Microglia	0.609 (0.555-0.663)	0.689 (0.500-0.878)	11.525 (9.434-13.616)	14.121 (9.920-18.322)	0.237 (0.086-0.388)	0.575 (0.508-0.642)	0.581 (0.514-0.648)	9.875 (8.190-11.560)	-4.181 (-7.829--0.533)
ZEBRA	scPRINT	Microglia	0.570 (0.465-0.675)	0.596 (0.475-0.717)	11.622 (8.975-14.269)	13.942 (9.636-18.248)	0.257 (0.000-0.514)	0.519 (0.403-0.635)	0.525 (0.409-0.641)	10.311 (8.711-11.911)	-3.436 (-8.297-1.425)
ZEBRA	scLong	Microglia	0.672 (0.602-0.742)	0.683 (0.560-0.806)	12.989 (10.262-15.716)	16.434 (12.950-19.918)	-0.037 (-0.151-0.077)	0.526 (0.461-0.591)	0.532 (0.467-0.597)	10.153 (7.885-12.421)	-10.847 (-16.563--5.131)
ZEBRA	TranscriptFormer	Microglia	0.539 (0.494-0.584)	0.542 (0.404-0.680)	11.421 (9.317-13.525)	13.897 (9.691-18.103)	0.258 (0.144-0.372)	0.500 (0.445-0.555)	0.506 (0.451-0.561)	10.101 (7.800-12.402)	-0.706 (-3.471-2.059)
ZEBRA	CellFM	Microglia	0.733 (0.637-0.829)	0.738 (0.574-0.902)	11.791 (9.523-14.059)	14.829 (10.767-18.891)	0.157 (-0.085-0.399)	0.645 (0.541-0.749)	0.650 (0.547-0.753)	11.005 (9.778-12.232)	-8.523 (-12.619--4.427)
ZEBRA	scCello	Microglia	0.621 (0.530-0.712)	0.630 (0.555-0.705)	12.294 (9.655-14.933)	14.960 (11.249-18.671)	0.145 (-0.046-0.336)	0.597 (0.516-0.678)	0.602 (0.521-0.683)	12.065 (9.911-14.219)	-4.537 (-9.947-0.873)
ZEBRA	SCimilarity	Microglia	0.601 (0.513-0.689)	0.709 (0.553-0.865)	11.992 (9.471-14.513)	14.301 (8.817-19.785)	0.215 (0.000-0.430)	0.560 (0.463-0.657)	0.565 (0.468-0.662)	11.554 (10.231-12.877)	-4.736 (-9.021--0.451)
ZEBRA	scAgeClock	Microglia	0.288 (-0.322-0.898)	0.300 (-0.312-0.912)	20.502 (13.636-27.368)	24.977 (17.161-32.793)	-1.384 (-1.552--1.216)	0.025 (-0.092-0.142)	0.025 (-0.092-0.142)	18.613 (7.248-29.978)	-19.332 (-34.846--3.818)
ZEBRA	scVI	Microglia	0.671 (0.638-0.704)	0.577 (0.426-0.728)	9.806 (7.541-12.071)	12.143 (8.781-15.505)	0.436 (0.332-0.540)	0.574 (0.524-0.624)	0.579 (0.529-0.629)	8.276 (5.946-10.606)	-0.199 (-3.273-2.875)
ZEBRA	2000HVG	Microglia	0.763 (0.710-0.816)	0.734 (0.617-0.851)	8.650 (6.738-10.562)	10.897 (6.653-15.141)	0.546 (0.416-0.676)	0.662 (0.602-0.722)	0.667 (0.607-0.727)	6.960 (5.450-8.470)	-0.584 (-3.165-1.997)
ZEBRA	50PCA	Microglia	0.549 (0.462-0.636)	0.535 (0.404-0.666)	12.666 (9.020-16.312)	15.607 (9.428-21.786)	0.064 (-0.236-0.364)	0.231 (0.120-0.342)	0.235 (0.124-0.346)	11.027 (6.614-15.440)	6.182 (1.062-11.302)
ZEBRA	scGPT	OPC	0.440 (0.309-0.571)	0.570 (0.433-0.707)	14.785 (11.002-18.568)	21.062 (15.762-26.362)	0.108 (-0.126-0.342)	0.402 (0.213-0.591)	0.407 (0.218-0.596)	10.548 (8.132-12.964)	-3.224 (-9.121-2.673)
ZEBRA	Geneformer	OPC	0.417 (0.308-0.526)	0.507 (0.401-0.613)	14.746 (10.410-19.082)	21.549 (14.578-28.520)	0.066 (-0.180-0.312)	0.396 (0.223-0.569)	0.400 (0.227-0.573)	10.071 (7.186-12.956)	1.592 (-3.710-6.894)
ZEBRA	scFoundation	OPC	0.344 (0.076-0.612)	0.441 (0.255-0.627)	15.280 (9.129-21.431)	22.574 (12.758-32.390)	-0.022 (-0.454-0.410)	0.282 (-0.028-0.592)	0.285 (-0.024-0.594)	9.382 (6.512-12.252)	6.405 (-1.034-13.844)
ZEBRA	UCE	OPC	0.433 (0.243-0.623)	0.614 (0.411-0.817)	14.366 (11.113-17.619)	21.063 (14.785-27.341)	0.105 (-0.212-0.422)	0.405 (0.208-0.602)	0.409 (0.212-0.606)	10.813 (8.364-13.262)	-1.437 (-6.773-3.899)
ZEBRA	scPRINT	OPC	0.617 (0.326-0.908)	0.643 (0.436-0.850)	14.687 (9.618-19.756)	18.386 (12.254-24.518)	0.324 (-0.059-0.707)	0.506 (0.175-0.837)	0.510 (0.179-0.841)	13.988 (10.940-17.036)	-4.931 (-13.728-3.866)
ZEBRA	scLong	OPC	0.142 (-0.189-0.473)	0.237 (-0.161-0.635)	23.199 (17.828-28.570)	28.405 (22.717-34.093)	-0.632 (-1.342-0.078)	0.093 (-0.241-0.427)	0.095 (-0.239-0.429)	19.972 (15.148-24.796)	-14.662 (-25.321--4.003)
ZEBRA	TranscriptFormer	OPC	0.472 (0.303-0.641)	0.585 (0.424-0.746)	13.621 (9.557-17.685)	20.286 (13.263-27.309)	0.171 (-0.114-0.456)	0.418 (0.233-0.603)	0.423 (0.238-0.608)	9.770 (7.362-12.178)	3.431 (-1.773-8.635)
ZEBRA	CellFM	OPC	0.460 (0.150-0.770)	0.622 (0.369-0.875)	15.396 (10.419-20.373)	21.032 (13.297-28.767)	0.110 (-0.362-0.582)	0.443 (0.125-0.761)	0.448 (0.130-0.766)	12.080 (9.787-14.373)	-0.848 (-8.440-6.744)
ZEBRA	scCello	OPC	0.250 (-0.228-0.728)	0.449 (0.106-0.792)	20.946 (15.197-26.695)	26.171 (18.536-33.806)	-0.379 (-0.983-0.225)	0.193 (-0.251-0.637)	0.196 (-0.248-0.640)	18.256 (15.856-20.656)	-11.365 (-22.156--0.574)
ZEBRA	SCimilarity	OPC	0.400 (0.053-0.747)	0.626 (0.314-0.938)	15.416 (10.251-20.581)	22.079 (13.713-30.445)	0.016 (-0.486-0.518)	0.381 (0.026-0.736)	0.386 (0.031-0.741)	11.141 (9.122-13.160)	-2.024 (-10.202-6.154)
ZEBRA	scAgeClock	OPC	0.236 (-0.146-0.618)	0.302 (-0.105-0.709)	18.380 (10.898-25.862)	23.771 (17.241-30.301)	-0.140 (-1.250-0.970)	0.050 (-0.014-0.114)	0.051 (-0.013-0.115)	12.790 (0.783-24.797)	-9.325 (-24.816-6.166)
ZEBRA	scVI	OPC	0.477 (0.413-0.541)	0.422 (0.286-0.558)	13.147 (10.464-15.830)	19.663 (15.616-23.710)	0.215 (0.093-0.337)	0.402 (0.325-0.479)	0.406 (0.329-0.483)	8.920 (6.449-11.391)	1.812 (-1.686-5.310)
ZEBRA	2000HVG	OPC	0.622 (0.467-0.777)	0.677 (0.474-0.880)	11.485 (7.387-15.583)	18.000 (10.955-25.045)	0.352 (0.097-0.607)	0.482 (0.321-0.643)	0.487 (0.326-0.648)	6.513 (3.750-9.276)	2.676 (-2.423-7.775)
ZEBRA	50PCA	OPC	0.432 (0.179-0.685)	0.564 (0.289-0.839)	16.508 (10.869-22.147)	22.883 (15.207-30.559)	-0.056 (-0.457-0.345)	0.201 (-0.088-0.490)	0.204 (-0.085-0.493)	12.202 (6.557-17.847)	10.394 (3.035-17.753)
ZEBRA	scGPT	Oligodendrocyte	0.464 (0.284-0.644)	0.530 (0.340-0.720)	13.987 (10.075-17.899)	19.881 (14.800-24.962)	0.107 (-0.168-0.382)	0.449 (0.255-0.643)	0.452 (0.258-0.646)	10.937 (9.028-12.846)	-0.669 (-7.649-6.311)
ZEBRA	Geneformer	Oligodendrocyte	0.471 (0.301-0.641)	0.507 (0.348-0.666)	13.365 (8.934-17.796)	20.122 (12.701-27.543)	0.089 (-0.201-0.379)	0.419 (0.237-0.601)	0.423 (0.241-0.605)	10.149 (7.305-12.993)	5.990 (-0.155-12.135)
ZEBRA	scFoundation	Oligodendrocyte	0.354 (0.070-0.638)	0.371 (0.087-0.655)	15.062 (8.981-21.143)	22.259 (10.772-33.746)	-0.115 (-0.589-0.359)	0.248 (-0.029-0.525)	0.251 (-0.026-0.528)	10.412 (7.373-13.451)	9.743 (1.752-17.734)
ZEBRA	UCE	Oligodendrocyte	0.442 (0.179-0.705)	0.600 (0.298-0.902)	13.905 (8.586-19.224)	19.893 (9.691-30.095)	0.111 (-0.342-0.564)	0.404 (0.150-0.658)	0.408 (0.154-0.662)	9.822 (7.564-12.080)	3.132 (-4.462-10.726)
ZEBRA	scPRINT	Oligodendrocyte	0.603 (0.329-0.877)	0.592 (0.352-0.832)	13.837 (9.006-18.668)	17.555 (11.602-23.508)	0.304 (-0.074-0.682)	0.468 (0.198-0.738)	0.472 (0.202-0.742)	10.005 (7.243-12.767)	-4.468 (-13.844-4.908)
ZEBRA	scLong	Oligodendrocyte	0.269 (-0.018-0.556)	0.377 (0.017-0.737)	16.681 (9.620-23.742)	21.973 (14.685-29.261)	-0.094 (-0.850-0.662)	0.185 (-0.092-0.462)	0.187 (-0.090-0.464)	12.559 (2.750-22.368)	-7.274 (-19.716-5.168)
ZEBRA	TranscriptFormer	Oligodendrocyte	0.505 (0.252-0.758)	0.534 (0.296-0.772)	13.264 (7.589-18.939)	19.306 (9.786-28.826)	0.160 (-0.250-0.570)	0.409 (0.153-0.665)	0.413 (0.157-0.669)	10.537 (7.613-13.461)	6.282 (-1.380-13.944)
ZEBRA	CellFM	Oligodendrocyte	0.446 (0.078-0.814)	0.594 (0.220-0.968)	13.978 (7.058-20.898)	19.727 (9.306-30.148)	0.124 (-0.494-0.742)	0.420 (0.068-0.772)	0.424 (0.072-0.776)	11.904 (8.922-14.886)	0.467 (-9.401-10.335)
ZEBRA	scCello	Oligodendrocyte	0.295 (-0.148-0.738)	0.442 (-0.049-0.933)	15.154 (7.700-22.608)	21.169 (9.856-32.482)	-0.007 (-0.701-0.687)	0.246 (-0.179-0.671)	0.249 (-0.176-0.674)	10.555 (6.892-14.218)	-2.923 (-15.000-9.154)
ZEBRA	SCimilarity	Oligodendrocyte	0.376 (-0.075-0.827)	0.497 (0.003-0.991)	15.126 (7.451-22.801)	21.060 (9.683-32.437)	0.003 (-0.656-0.662)	0.358 (-0.068-0.784)	0.361 (-0.065-0.787)	11.300 (7.411-15.189)	-0.415 (-11.980-11.150)
ZEBRA	scAgeClock	Oligodendrocyte	0.238 (-0.082-0.558)	0.281 (-0.026-0.588)	19.587 (13.978-25.196)	24.424 (19.353-29.495)	-0.356 (-0.668--0.044)	0.037 (-0.012-0.086)	0.038 (-0.011-0.087)	16.844 (9.381-24.307)	-13.009 (-29.284-3.266)
ZEBRA	scVI	Oligodendrocyte	0.504 (0.377-0.631)	0.458 (0.263-0.653)	12.934 (8.769-17.099)	18.840 (12.775-24.905)	0.202 (-0.014-0.418)	0.430 (0.282-0.578)	0.434 (0.286-0.582)	9.174 (6.152-12.196)	4.356 (-1.734-10.446)
ZEBRA	2000HVG	Oligodendrocyte	0.622 (0.371-0.873)	0.596 (0.275-0.917)	11.726 (6.082-17.370)	17.481 (7.541-27.421)	0.311 (-0.093-0.715)	0.484 (0.234-0.734)	0.488 (0.238-0.738)	8.657 (6.143-11.171)	5.333 (-2.413-13.079)
ZEBRA	50PCA	Oligodendrocyte	0.066 (-0.325-0.457)	-0.128 (-0.609-0.353)	18.552 (10.716-26.388)	24.733 (15.093-34.373)	-0.376 (-0.915-0.163)	0.026 (-0.341-0.393)	0.027 (-0.340-0.394)	16.415 (9.401-23.429)	12.088 (1.175-23.001)
