## Supplementary Table S6 for "Benchmarking single-cell foundation models for aging biology"

dataset	Model	cell_type	PCC	Spearman	MAE	RMSE	R2	CCC	ICC	MedAE	Age gap
GSE254569	scGPT	Astrocyte	0.651 (0.481-0.821)	0.553 (0.286-0.820)	27.125 (23.659-30.591)	28.714 (25.682-31.746)	-5.250 (-8.640--1.860)	0.099 (0.009-0.189)	0.103 (0.013-0.193)	28.929 (24.628-33.230)	-27.125 (-30.591--23.659)
GSE254569	Geneformer	Astrocyte	0.685 (0.471-0.899)	0.560 (0.256-0.864)	31.747 (28.244-35.250)	33.176 (29.906-36.446)	-7.090 (-11.366--2.814)	0.065 (0.009-0.121)	0.067 (0.011-0.123)	33.747 (31.743-35.751)	-31.747 (-35.250--28.244)
GSE254569	scFoundation	Astrocyte	0.619 (0.394-0.844)	0.492 (0.200-0.784)	35.098 (31.393-38.803)	36.533 (33.147-39.919)	-9.010 (-14.130--3.890)	0.043 (0.008-0.078)	0.045 (0.010-0.080)	36.865 (33.510-40.220)	-35.098 (-38.803--31.393)
GSE254569	UCE	Astrocyte	0.630 (0.414-0.846)	0.496 (0.183-0.809)	29.522 (26.106-32.938)	30.957 (27.873-34.041)	-6.276 (-10.279--2.273)	0.096 (0.010-0.182)	0.099 (0.013-0.185)	31.361 (29.698-33.024)	-29.522 (-32.938--26.106)
GSE254569	scPRINT	Astrocyte	0.594 (0.333-0.855)	0.447 (0.117-0.777)	24.744 (21.212-28.276)	26.563 (23.188-29.938)	-4.321 (-7.375--1.267)	0.150 (0.027-0.273)	0.154 (0.030-0.278)	25.184 (19.579-30.789)	-24.744 (-28.276--21.212)
GSE254569	scLong	Astrocyte	0.355 (0.078-0.632)	0.174 (-0.225-0.573)	30.387 (26.251-34.523)	32.444 (28.545-36.343)	-6.788 (-10.806--2.770)	0.038 (-0.003-0.079)	0.040 (-0.001-0.081)	30.822 (25.811-35.833)	-30.387 (-34.523--26.251)
GSE254569	TranscriptFormer	Astrocyte	0.685 (0.486-0.884)	0.632 (0.390-0.874)	30.284 (27.070-33.498)	31.510 (28.455-34.565)	-6.495 (-10.801--2.189)	0.133 (0.021-0.245)	0.137 (0.025-0.249)	31.142 (25.931-36.353)	-30.284 (-33.498--27.070)
GSE254569	CellFM	Astrocyte	0.641 (0.388-0.894)	0.520 (0.198-0.842)	22.508 (18.982-26.034)	24.494 (21.552-27.436)	-3.518 (-5.883--1.153)	0.091 (0.020-0.162)	0.094 (0.022-0.166)	24.041 (15.863-32.219)	-22.318 (-25.999--18.637)
GSE254569	scCello	Astrocyte	0.473 (0.139-0.807)	0.394 (0.037-0.751)	26.212 (22.130-30.294)	28.461 (24.652-32.270)	-5.093 (-8.169--2.017)	0.035 (-0.004-0.074)	0.036 (-0.003-0.075)	28.094 (25.453-30.735)	-26.212 (-30.294--22.130)
GSE254569	SCimilarity	Astrocyte	0.659 (0.472-0.846)	0.579 (0.315-0.843)	20.830 (17.377-24.283)	22.881 (19.698-26.064)	-2.943 (-5.321--0.565)	0.250 (0.077-0.423)	0.257 (0.083-0.431)	20.536 (16.988-24.084)	-20.830 (-24.283--17.377)
GSE254569	scAgeClock	Astrocyte	-0.178 (-0.558-0.202)	-0.074 (-0.472-0.324)	16.539 (13.042-20.036)	19.097 (15.175-23.019)	-1.658 (-2.914--0.402)	-0.014 (-0.045-0.017)	-0.014 (-0.045-0.017)	16.104 (13.365-18.843)	-14.470 (-19.015--9.925)
GSE254569	scVI	Astrocyte	0.595 (0.381-0.809)	0.564 (0.268-0.860)	31.875 (28.162-35.588)	33.456 (29.960-36.952)	-7.421 (-11.709--3.133)	0.052 (0.001-0.103)	0.054 (0.003-0.105)	33.640 (30.592-36.688)	-31.875 (-35.588--28.162)
GSE254569	2000HVG	Astrocyte	0.743 (0.575-0.911)	0.648 (0.389-0.907)	25.468 (22.011-28.925)	27.197 (24.246-30.148)	-4.466 (-7.386--1.546)	0.093 (0.024-0.162)	0.096 (0.027-0.165)	27.284 (22.558-32.010)	-25.468 (-28.925--22.011)
GSE254569	50PCA	Astrocyte	0.539 (0.266-0.812)	0.290 (-0.081-0.661)	38.916 (35.170-42.662)	40.241 (36.931-43.551)	-11.120 (-17.555--4.685)	0.037 (-0.005-0.079)	0.039 (-0.003-0.081)	41.818 (38.617-45.019)	-38.916 (-42.662--35.170)
GSE254569	scGPT	Excitatory neuron	0.493 (0.271-0.715)	0.435 (0.111-0.759)	24.457 (20.555-28.359)	26.652 (23.019-30.285)	-4.388 (-7.241--1.535)	0.112 (0.022-0.202)	0.116 (0.026-0.206)	25.627 (20.623-30.631)	-24.457 (-28.359--20.555)
GSE254569	Geneformer	Excitatory neuron	0.594 (0.392-0.796)	0.633 (0.428-0.838)	30.252 (26.444-34.060)	31.982 (28.399-35.565)	-6.672 (-10.489--2.855)	0.048 (0.015-0.081)	0.050 (0.017-0.083)	31.357 (28.049-34.665)	-30.252 (-34.060--26.444)
GSE254569	scFoundation	Excitatory neuron	0.341 (-0.057-0.739)	0.358 (-0.013-0.729)	35.819 (31.568-40.070)	37.666 (33.648-41.684)	-9.444 (-14.731--4.157)	0.012 (-0.003-0.027)	0.013 (-0.002-0.028)	37.167 (33.148-41.186)	-35.819 (-40.070--31.568)
GSE254569	UCE	Excitatory neuron	0.508 (0.211-0.805)	0.461 (0.126-0.796)	32.155 (28.185-36.125)	33.936 (30.237-37.635)	-7.474 (-11.867--3.081)	0.035 (0.002-0.068)	0.036 (0.003-0.069)	33.386 (31.014-35.758)	-32.155 (-36.125--28.185)
GSE254569	scPRINT	Excitatory neuron	0.250 (-0.063-0.563)	0.229 (-0.139-0.597)	25.550 (21.202-29.898)	28.153 (24.266-32.040)	-5.018 (-8.095--1.941)	0.035 (-0.016-0.086)	0.037 (-0.014-0.088)	26.267 (20.062-32.472)	-25.550 (-29.898--21.202)
GSE254569	scLong	Excitatory neuron	0.130 (-0.229-0.489)	0.065 (-0.317-0.447)	36.969 (32.561-41.377)	38.866 (34.752-42.980)	-10.300 (-15.973--4.627)	0.004 (-0.008-0.016)	0.004 (-0.008-0.016)	38.485 (36.377-40.593)	-36.969 (-41.377--32.561)
GSE254569	TranscriptFormer	Excitatory neuron	0.701 (0.515-0.887)	0.642 (0.393-0.891)	26.979 (23.565-30.393)	28.577 (25.505-31.649)	-4.892 (-8.092--1.692)	0.096 (0.031-0.161)	0.099 (0.034-0.164)	28.771 (25.509-32.033)	-26.979 (-30.393--23.565)
GSE254569	CellFM	Excitatory neuron	0.668 (0.468-0.868)	0.615 (0.360-0.870)	24.370 (20.512-28.228)	26.583 (23.026-30.140)	-4.169 (-6.829--1.509)	0.059 (0.020-0.098)	0.062 (0.022-0.102)	25.571 (24.780-26.362)	-24.370 (-28.228--20.512)
GSE254569	scCello	Excitatory neuron	-0.357 (-0.719-0.005)	-0.299 (-0.722-0.124)	26.743 (22.158-31.328)	29.511 (25.119-33.903)	-5.472 (-8.711--2.233)	-0.009 (-0.022-0.004)	-0.009 (-0.022-0.004)	27.616 (25.023-30.209)	-26.743 (-31.328--22.158)
GSE254569	SCimilarity	Excitatory neuron	0.387 (-0.026-0.800)	0.179 (-0.247-0.605)	29.058 (25.012-33.104)	31.095 (27.789-34.401)	-6.246 (-10.189--2.303)	0.049 (-0.017-0.115)	0.051 (-0.015-0.117)	31.030 (22.518-39.542)	-29.058 (-33.104--25.012)
GSE254569	scAgeClock	Excitatory neuron	0.070 (-0.277-0.417)	0.079 (-0.308-0.466)	14.766 (11.637-17.895)	17.032 (13.394-20.670)	-1.115 (-2.068--0.162)	0.007 (-0.028-0.042)	0.007 (-0.029-0.043)	13.836 (11.901-15.771)	-11.963 (-16.402--7.524)
GSE254569	scVI	Excitatory neuron	0.455 (0.187-0.723)	0.358 (0.003-0.713)	32.065 (28.045-36.085)	33.891 (30.029-37.753)	-7.432 (-11.769--3.095)	0.035 (0.001-0.069)	0.036 (0.002-0.070)	33.099 (27.570-38.628)	-32.065 (-36.085--28.045)
GSE254569	2000HVG	Excitatory neuron	0.655 (0.423-0.887)	0.619 (0.353-0.885)	24.591 (20.690-28.492)	26.755 (23.221-30.289)	-4.469 (-7.141--1.797)	0.053 (0.012-0.094)	0.055 (0.014-0.096)	26.012 (25.512-26.512)	-24.591 (-28.492--20.690)
GSE254569	50PCA	Excitatory neuron	0.180 (-0.201-0.561)	0.145 (-0.221-0.511)	32.704 (28.322-37.086)	34.807 (30.326-39.288)	-8.002 (-12.358--3.646)	0.013 (-0.015-0.041)	0.014 (-0.014-0.042)	33.016 (29.096-36.936)	-32.704 (-37.086--28.322)
GSE254569	scGPT	Inhibitory neuron	0.422 (0.163-0.681)	0.321 (-0.049-0.691)	26.907 (22.869-30.945)	29.058 (25.246-32.870)	-5.389 (-8.694--2.084)	0.072 (0.002-0.142)	0.074 (0.003-0.145)	27.521 (24.313-30.729)	-26.907 (-30.945--22.869)
GSE254569	Geneformer	Inhibitory neuron	0.594 (0.354-0.834)	0.640 (0.416-0.864)	32.705 (28.850-36.560)	34.353 (30.675-38.031)	-7.896 (-12.280--3.512)	0.038 (0.012-0.064)	0.040 (0.014-0.066)	34.222 (32.445-35.999)	-32.705 (-36.560--28.850)
GSE254569	scFoundation	Inhibitory neuron	0.107 (-0.278-0.492)	0.098 (-0.281-0.477)	34.988 (30.562-39.414)	37.023 (32.829-41.217)	-9.061 (-14.147--3.975)	0.003 (-0.008-0.014)	0.003 (-0.008-0.014)	36.193 (34.443-37.943)	-34.988 (-39.414--30.562)
GSE254569	UCE	Inhibitory neuron	0.393 (0.047-0.739)	0.334 (-0.019-0.687)	33.922 (29.798-38.046)	35.717 (31.871-39.563)	-8.572 (-13.394--3.750)	0.022 (-0.004-0.048)	0.023 (-0.003-0.049)	35.876 (32.517-39.235)	-33.922 (-38.046--29.798)
GSE254569	scPRINT	Inhibitory neuron	0.228 (-0.132-0.588)	0.205 (-0.175-0.585)	26.710 (22.298-31.122)	29.345 (25.433-33.257)	-5.257 (-8.584--1.930)	0.031 (-0.020-0.082)	0.032 (-0.020-0.084)	27.157 (22.567-31.747)	-26.710 (-31.122--22.298)
GSE254569	scLong	Inhibitory neuron	0.038 (-0.305-0.381)	-0.192 (-0.595-0.211)	35.642 (31.156-40.128)	37.700 (33.472-41.928)	-9.512 (-14.858--4.166)	0.002 (-0.013-0.017)	0.003 (-0.012-0.018)	36.794 (34.183-39.405)	-35.642 (-40.128--31.156)
GSE254569	TranscriptFormer	Inhibitory neuron	0.666 (0.478-0.854)	0.653 (0.429-0.877)	30.561 (26.868-34.254)	32.177 (28.765-35.589)	-6.813 (-10.750--2.876)	0.053 (0.013-0.093)	0.055 (0.015-0.095)	32.466 (32.339-32.593)	-30.561 (-34.254--26.868)
GSE254569	CellFM	Inhibitory neuron	0.507 (0.239-0.775)	0.495 (0.214-0.776)	24.423 (20.274-28.572)	26.943 (23.195-30.691)	-4.321 (-7.060--1.582)	0.030 (0.008-0.052)	0.031 (0.009-0.053)	25.527 (22.409-28.645)	-24.423 (-28.572--20.274)
GSE254569	scCello	Inhibitory neuron	-0.329 (-0.671-0.013)	-0.325 (-0.669-0.019)	26.860 (22.321-31.399)	29.537 (25.258-33.816)	-5.563 (-8.818--2.308)	-0.006 (-0.013-0.001)	-0.006 (-0.013-0.001)	28.176 (27.373-28.979)	-26.860 (-31.399--22.321)
GSE254569	SCimilarity	Inhibitory neuron	0.257 (-0.098-0.612)	0.218 (-0.174-0.610)	31.071 (26.784-35.358)	33.211 (29.230-37.192)	-7.249 (-11.371--3.127)	0.018 (-0.009-0.045)	0.019 (-0.009-0.047)	31.558 (28.023-35.093)	-31.071 (-35.358--26.784)
GSE254569	scAgeClock	Inhibitory neuron	0.270 (-0.119-0.659)	0.256 (-0.097-0.609)	16.719 (13.358-20.080)	19.057 (15.470-22.644)	-1.692 (-2.969--0.415)	0.017 (-0.009-0.043)	0.018 (-0.008-0.044)	16.609 (15.752-17.466)	-14.876 (-19.234--10.518)
GSE254569	scVI	Inhibitory neuron	0.459 (0.187-0.731)	0.304 (-0.087-0.695)	36.687 (32.741-40.633)	38.236 (34.432-42.040)	-9.825 (-15.374--4.276)	0.034 (-0.000-0.068)	0.036 (0.002-0.070)	37.217 (36.360-38.074)	-36.687 (-40.633--32.741)
GSE254569	2000HVG	Inhibitory neuron	0.504 (0.180-0.828)	0.427 (0.072-0.782)	27.427 (23.285-31.569)	29.667 (25.859-33.475)	-5.495 (-8.824--2.166)	0.025 (0.003-0.047)	0.026 (0.004-0.048)	29.172 (26.066-32.278)	-27.427 (-31.569--23.285)
GSE254569	50PCA	Inhibitory neuron	-0.217 (-0.630-0.196)	-0.114 (-0.507-0.279)	36.720 (31.968-41.472)	38.931 (34.131-43.731)	-10.218 (-15.745--4.691)	-0.009 (-0.027-0.009)	-0.009 (-0.027-0.009)	37.978 (34.997-40.959)	-36.720 (-41.472--31.968)
GSE254569	scGPT	Microglia	0.546 (0.300-0.792)	0.500 (0.224-0.776)	25.952 (22.124-29.780)	27.974 (24.415-31.533)	-4.947 (-8.245--1.649)	0.142 (0.013-0.271)	0.146 (0.017-0.275)	25.837 (21.298-30.376)	-25.952 (-29.780--22.124)
GSE254569	Geneformer	Microglia	0.645 (0.408-0.882)	0.573 (0.308-0.838)	31.811 (28.297-35.325)	33.230 (29.757-36.703)	-7.241 (-11.435--3.047)	0.069 (0.012-0.126)	0.072 (0.015-0.129)	32.763 (30.170-35.356)	-31.811 (-35.325--28.297)
GSE254569	scFoundation	Microglia	0.302 (-0.053-0.657)	0.309 (-0.046-0.664)	34.194 (29.922-38.466)	36.138 (31.976-40.300)	-8.481 (-13.320--3.642)	0.014 (-0.005-0.033)	0.014 (-0.005-0.033)	35.381 (32.852-37.910)	-34.194 (-38.466--29.922)
GSE254569	UCE	Microglia	0.502 (0.235-0.769)	0.444 (0.114-0.774)	30.956 (27.135-34.777)	32.670 (29.192-36.148)	-7.003 (-11.216--2.790)	0.060 (-0.002-0.122)	0.062 (-0.000-0.124)	33.472 (28.364-38.580)	-30.956 (-34.777--27.135)
GSE254569	scPRINT	Microglia	0.713 (0.541-0.885)	0.654 (0.420-0.888)	30.753 (27.624-33.882)	31.917 (29.155-34.679)	-6.691 (-10.839--2.543)	0.113 (0.038-0.188)	0.116 (0.041-0.191)	31.850 (27.823-35.877)	-30.753 (-33.882--27.624)
GSE254569	scLong	Microglia	0.416 (0.103-0.729)	0.467 (0.152-0.782)	21.407 (17.535-25.279)	23.869 (20.081-27.657)	-3.168 (-5.286--1.050)	0.088 (0.008-0.168)	0.092 (0.011-0.173)	21.606 (17.772-25.440)	-21.113 (-25.188--17.038)
GSE254569	TranscriptFormer	Microglia	0.622 (0.432-0.812)	0.648 (0.411-0.885)	29.441 (25.904-32.978)	30.987 (27.758-34.216)	-6.286 (-10.336--2.236)	0.128 (0.014-0.242)	0.133 (0.019-0.247)	31.072 (22.151-39.993)	-29.441 (-32.978--25.904)
GSE254569	CellFM	Microglia	0.633 (0.438-0.828)	0.508 (0.190-0.826)	26.266 (22.842-29.690)	27.887 (24.732-31.042)	-4.818 (-8.061--1.575)	0.127 (0.024-0.230)	0.132 (0.028-0.236)	26.832 (18.867-34.797)	-26.266 (-29.690--22.842)
GSE254569	scCello	Microglia	0.719 (0.558-0.880)	0.683 (0.444-0.922)	30.853 (27.229-34.477)	32.410 (29.088-35.732)	-6.769 (-10.809--2.729)	0.056 (0.016-0.096)	0.058 (0.018-0.098)	32.884 (32.043-33.725)	-30.853 (-34.477--27.229)
GSE254569	SCimilarity	Microglia	0.646 (0.482-0.810)	0.663 (0.470-0.856)	30.674 (27.247-34.101)	32.066 (28.837-35.295)	-6.811 (-11.079--2.543)	0.119 (0.016-0.222)	0.123 (0.019-0.227)	31.643 (29.894-33.392)	-30.674 (-34.101--27.247)
GSE254569	scAgeClock	Microglia	0.307 (-0.081-0.695)	0.385 (0.016-0.754)	15.989 (12.734-19.244)	18.312 (14.838-21.786)	-1.431 (-2.587--0.275)	0.034 (-0.013-0.081)	0.036 (-0.012-0.084)	15.994 (12.529-19.459)	-13.965 (-18.272--9.658)
GSE254569	scVI	Microglia	0.529 (0.257-0.801)	0.454 (0.098-0.810)	31.040 (27.272-34.808)	32.695 (28.890-36.500)	-6.902 (-11.014--2.790)	0.066 (-0.002-0.134)	0.068 (0.000-0.136)	31.906 (21.397-42.415)	-31.040 (-34.808--27.272)
GSE254569	2000HVG	Microglia	0.620 (0.405-0.835)	0.548 (0.285-0.811)	26.352 (22.870-29.834)	28.026 (24.936-31.116)	-4.899 (-8.118--1.680)	0.103 (0.018-0.188)	0.106 (0.021-0.191)	27.815 (23.580-32.050)	-26.352 (-29.834--22.870)
GSE254569	50PCA	Microglia	-0.664 (-0.867--0.461)	-0.596 (-0.854--0.338)	38.218 (32.707-43.729)	41.057 (35.389-46.725)	-11.451 (-17.568--5.334)	-0.038 (-0.065--0.011)	-0.040 (-0.067--0.013)	38.660 (36.174-41.146)	-38.218 (-43.729--32.707)
GSE254569	scGPT	OPC	0.601 (0.428-0.774)	0.561 (0.261-0.861)	31.566 (27.701-35.431)	33.292 (29.755-36.829)	-7.222 (-11.481--2.963)	0.040 (0.000-0.080)	0.042 (0.002-0.082)	33.177 (31.500-34.854)	-31.566 (-35.431--27.701)
GSE254569	Geneformer	OPC	0.718 (0.523-0.913)	0.678 (0.445-0.911)	34.319 (30.781-37.857)	35.650 (32.369-38.931)	-8.479 (-13.311--3.647)	0.052 (0.014-0.090)	0.054 (0.016-0.092)	36.378 (34.800-37.956)	-34.319 (-37.857--30.781)
GSE254569	scFoundation	OPC	0.406 (0.121-0.691)	0.369 (0.035-0.703)	37.241 (33.028-41.454)	38.981 (34.946-43.016)	-10.302 (-15.938--4.666)	0.012 (0.001-0.023)	0.013 (0.002-0.024)	38.553 (35.312-41.794)	-37.241 (-41.454--33.028)
GSE254569	UCE	OPC	0.518 (0.219-0.817)	0.472 (0.141-0.803)	31.384 (27.420-35.348)	33.182 (29.418-36.946)	-7.141 (-11.286--2.996)	0.036 (0.003-0.069)	0.038 (0.005-0.071)	33.116 (28.319-37.913)	-31.384 (-35.348--27.420)
GSE254569	scPRINT	OPC	0.332 (-0.004-0.668)	0.247 (-0.126-0.620)	31.364 (27.170-35.558)	33.375 (29.326-37.424)	-7.299 (-11.543--3.055)	0.034 (-0.009-0.077)	0.035 (-0.008-0.078)	32.343 (27.569-37.117)	-31.364 (-35.558--27.170)
GSE254569	scLong	OPC	-0.159 (-0.546-0.228)	-0.251 (-0.612-0.110)	30.750 (25.973-35.527)	33.341 (28.863-37.819)	-7.510 (-11.724--3.296)	-0.010 (-0.034-0.014)	-0.010 (-0.034-0.014)	31.511 (27.654-35.368)	-30.750 (-35.527--25.973)
GSE254569	TranscriptFormer	OPC	0.687 (0.474-0.900)	0.638 (0.374-0.902)	31.555 (28.125-34.985)	32.918 (29.758-36.078)	-7.183 (-11.392--2.974)	0.071 (0.017-0.125)	0.074 (0.019-0.129)	33.200 (32.998-33.402)	-31.555 (-34.985--28.125)
GSE254569	CellFM	OPC	0.726 (0.576-0.876)	0.595 (0.323-0.867)	25.684 (21.973-29.395)	27.586 (24.230-30.942)	-4.775 (-7.662--1.888)	0.065 (0.018-0.112)	0.068 (0.020-0.116)	26.830 (17.281-36.379)	-25.684 (-29.395--21.973)
GSE254569	scCello	OPC	0.398 (0.049-0.747)	0.397 (0.003-0.791)	33.226 (29.116-37.336)	35.051 (30.801-39.301)	-8.082 (-12.562--3.602)	0.026 (-0.005-0.057)	0.027 (-0.004-0.058)	33.746 (28.271-39.221)	-33.226 (-37.336--29.116)
GSE254569	SCimilarity	OPC	0.477 (0.187-0.767)	0.404 (0.082-0.726)	24.313 (20.409-28.217)	26.534 (22.516-30.552)	-4.156 (-6.836--1.476)	0.099 (0.010-0.188)	0.103 (0.013-0.193)	22.860 (19.910-25.810)	-24.313 (-28.217--20.409)
GSE254569	scAgeClock	OPC	0.217 (-0.170-0.604)	0.363 (-0.006-0.732)	16.328 (12.970-19.686)	18.734 (15.174-22.294)	-1.534 (-2.763--0.305)	0.023 (-0.019-0.065)	0.024 (-0.019-0.067)	16.451 (13.931-18.971)	-14.382 (-18.734--10.030)
GSE254569	scVI	OPC	0.473 (0.163-0.783)	0.356 (-0.032-0.744)	33.234 (29.208-37.260)	35.001 (31.107-38.895)	-8.120 (-12.712--3.528)	0.028 (-0.002-0.058)	0.030 (0.000-0.060)	34.356 (29.121-39.591)	-33.234 (-37.260--29.208)
GSE254569	2000HVG	OPC	0.731 (0.542-0.920)	0.588 (0.313-0.863)	27.082 (23.407-30.757)	28.858 (25.413-32.303)	-5.237 (-8.366--2.108)	0.062 (0.018-0.106)	0.065 (0.021-0.109)	28.288 (23.965-32.611)	-27.082 (-30.757--23.407)
GSE254569	50PCA	OPC	0.138 (-0.565-0.841)	0.292 (-0.124-0.708)	38.698 (34.227-43.169)	40.556 (35.970-45.142)	-11.080 (-17.029--5.131)	0.003 (-0.017-0.023)	0.003 (-0.017-0.023)	39.474 (38.914-40.034)	-38.698 (-43.169--34.227)
GSE254569	scGPT	Oligodendrocyte	0.390 (0.024-0.756)	0.307 (-0.081-0.695)	28.049 (23.972-32.126)	30.148 (25.860-34.436)	-5.735 (-9.114--2.356)	0.055 (-0.015-0.125)	0.057 (-0.013-0.127)	27.738 (17.943-37.533)	-28.049 (-32.126--23.972)
GSE254569	Geneformer	Oligodendrocyte	0.526 (0.268-0.784)	0.437 (0.104-0.770)	32.091 (28.162-36.020)	33.840 (30.118-37.562)	-7.548 (-11.817--3.279)	0.036 (0.003-0.069)	0.037 (0.003-0.071)	33.884 (33.723-34.045)	-32.091 (-36.020--28.162)
GSE254569	scFoundation	Oligodendrocyte	0.407 (0.086-0.728)	0.283 (-0.074-0.640)	34.030 (29.941-38.119)	35.807 (31.749-39.865)	-8.407 (-13.172--3.642)	0.027 (-0.004-0.058)	0.028 (-0.003-0.059)	35.232 (32.095-38.369)	-34.030 (-38.119--29.941)
GSE254569	UCE	Oligodendrocyte	0.531 (0.310-0.752)	0.516 (0.219-0.813)	31.859 (27.891-35.827)	33.673 (29.944-37.402)	-7.303 (-11.576--3.030)	0.034 (0.002-0.066)	0.035 (0.003-0.067)	34.131 (33.125-35.137)	-31.859 (-35.827--27.891)
GSE254569	scPRINT	Oligodendrocyte	0.497 (0.225-0.769)	0.393 (0.068-0.718)	29.524 (25.626-33.422)	31.402 (27.686-35.118)	-6.289 (-10.041--2.537)	0.050 (0.006-0.094)	0.052 (0.008-0.096)	30.491 (28.970-32.012)	-29.524 (-33.422--25.626)
GSE254569	scLong	Oligodendrocyte	0.274 (-0.076-0.624)	0.230 (-0.172-0.632)	16.430 (12.457-20.403)	19.658 (15.187-24.129)	-1.856 (-3.333--0.379)	0.087 (-0.043-0.217)	0.090 (-0.041-0.221)	14.377 (9.594-19.160)	-15.746 (-20.067--11.425)
GSE254569	TranscriptFormer	Oligodendrocyte	0.556 (0.406-0.706)	0.564 (0.297-0.831)	30.066 (26.264-33.868)	31.808 (28.036-35.580)	-6.516 (-10.416--2.616)	0.065 (-0.007-0.137)	0.068 (-0.004-0.140)	31.153 (29.506-32.800)	-30.066 (-33.868--26.264)
GSE254569	CellFM	Oligodendrocyte	0.101 (-0.335-0.537)	0.038 (-0.364-0.440)	24.384 (20.011-28.757)	27.146 (23.252-31.040)	-4.501 (-7.321--1.681)	0.010 (-0.033-0.053)	0.010 (-0.033-0.053)	25.593 (18.663-32.523)	-24.259 (-28.726--19.792)
GSE254569	scCello	Oligodendrocyte	0.279 (-0.306-0.864)	0.249 (-0.189-0.687)	24.493 (20.226-28.760)	27.097 (22.386-31.808)	-4.427 (-7.103--1.751)	0.036 (-0.041-0.113)	0.038 (-0.040-0.116)	24.533 (21.414-27.652)	-24.493 (-28.760--20.226)
GSE254569	SCimilarity	Oligodendrocyte	0.416 (0.057-0.775)	0.377 (0.008-0.746)	16.753 (12.896-20.610)	19.754 (15.208-24.300)	-1.878 (-3.440--0.316)	0.152 (-0.031-0.335)	0.157 (-0.027-0.341)	15.434 (12.694-18.174)	-16.394 (-20.444--12.344)
GSE254569	scAgeClock	Oligodendrocyte	0.269 (-0.098-0.636)	0.378 (0.035-0.721)	15.699 (12.446-18.952)	17.996 (14.514-21.478)	-1.387 (-2.522--0.252)	0.035 (-0.014-0.084)	0.036 (-0.013-0.085)	15.826 (15.522-16.130)	-13.556 (-17.870--9.242)
GSE254569	scVI	Oligodendrocyte	0.407 (0.071-0.743)	0.339 (-0.058-0.736)	32.047 (27.969-36.125)	33.901 (29.897-37.905)	-7.676 (-11.982--3.370)	0.031 (-0.010-0.072)	0.032 (-0.009-0.073)	33.216 (32.004-34.428)	-32.047 (-36.125--27.969)
GSE254569	2000HVG	Oligodendrocyte	0.540 (0.223-0.857)	0.440 (0.084-0.796)	25.589 (21.511-29.667)	27.906 (24.099-31.713)	-4.797 (-7.712--1.882)	0.035 (0.004-0.066)	0.036 (0.005-0.067)	27.091 (22.384-31.798)	-25.589 (-29.667--21.511)
GSE254569	50PCA	Oligodendrocyte	-0.256 (-0.619-0.107)	-0.251 (-0.613-0.111)	45.239 (40.544-49.934)	47.000 (42.363-51.637)	-15.460 (-23.526--7.394)	-0.006 (-0.015-0.003)	-0.006 (-0.015-0.003)	46.594 (41.687-51.501)	-45.239 (-49.934--40.544)
ZEBRA	scGPT	Astrocyte	0.916 (0.817-1.000)	0.882 (0.764-1.000)	7.708 (3.826-11.590)	10.836 (4.241-17.431)	0.817 (0.631-1.000)	0.896 (0.786-1.000)	0.901 (0.796-1.000)	4.803 (1.188-8.418)	-1.718 (-6.973-3.537)
ZEBRA	Geneformer	Astrocyte	0.931 (0.873-0.989)	0.920 (0.843-0.997)	7.423 (3.517-11.329)	10.917 (5.949-15.885)	0.820 (0.667-0.973)	0.899 (0.811-0.987)	0.905 (0.819-0.991)	4.348 (0.624-8.072)	-4.405 (-9.178-0.368)
ZEBRA	scFoundation	Astrocyte	0.888 (0.752-1.000)	0.842 (0.639-1.000)	7.685 (2.869-12.501)	12.369 (4.704-20.034)	0.766 (0.532-1.000)	0.861 (0.714-1.000)	0.868 (0.727-1.000)	3.842 (0.000-8.650)	-2.473 (-8.338-3.392)
ZEBRA	UCE	Astrocyte	0.890 (0.772-1.000)	0.869 (0.708-1.000)	8.780 (4.406-13.154)	12.473 (6.639-18.307)	0.762 (0.562-0.962)	0.860 (0.734-0.986)	0.867 (0.746-0.988)	4.940 (2.747-7.133)	-2.857 (-8.716-3.002)
ZEBRA	scPRINT	Astrocyte	0.889 (0.801-0.977)	0.882 (0.790-0.974)	10.283 (6.379-14.187)	13.042 (8.442-17.642)	0.749 (0.583-0.915)	0.843 (0.728-0.958)	0.851 (0.740-0.962)	7.320 (6.705-7.935)	-1.779 (-7.902-4.344)
ZEBRA	scLong	Astrocyte	0.609 (0.279-0.939)	0.620 (0.293-0.947)	17.617 (11.433-23.801)	21.786 (14.953-28.619)	0.315 (-0.063-0.693)	0.484 (0.173-0.795)	0.498 (0.188-0.808)	14.480 (2.620-26.340)	2.972 (-7.218-13.162)
ZEBRA	TranscriptFormer	Astrocyte	0.910 (0.817-1.000)	0.886 (0.750-1.000)	7.783 (3.348-12.218)	11.919 (6.811-17.027)	0.785 (0.611-0.959)	0.878 (0.771-0.985)	0.884 (0.781-0.987)	3.604 (0.000-9.878)	-4.096 (-9.555-1.363)
ZEBRA	CellFM	Astrocyte	0.843 (0.661-1.000)	0.837 (0.623-1.000)	9.568 (4.320-14.816)	14.229 (5.760-22.698)	0.693 (0.391-0.995)	0.821 (0.636-1.000)	0.830 (0.652-1.000)	5.255 (4.619-5.891)	-0.027 (-6.896-6.842)
ZEBRA	scCello	Astrocyte	0.760 (0.475-1.000)	0.836 (0.583-1.000)	12.998 (6.961-19.035)	17.591 (6.775-28.407)	0.535 (0.071-0.999)	0.726 (0.439-1.000)	0.737 (0.458-1.000)	9.257 (5.224-13.290)	2.631 (-5.842-11.104)
ZEBRA	SCimilarity	Astrocyte	0.763 (0.466-1.000)	0.778 (0.481-1.000)	11.241 (4.486-17.996)	17.381 (6.473-28.289)	0.531 (0.038-1.000)	0.742 (0.457-1.000)	0.753 (0.477-1.000)	5.515 (1.489-9.541)	-1.095 (-9.679-7.489)
ZEBRA	scAgeClock	Astrocyte	-0.380 (-0.768-0.008)	-0.334 (-0.792-0.124)	28.504 (22.606-34.402)	31.318 (26.189-36.447)	-0.177 (-0.340--0.014)	-0.056 (-0.132-0.020)	-0.060 (-0.140-0.020)	29.179 (11.777-46.581)	5.761 (-7.938-19.460)
ZEBRA	scVI	Astrocyte	0.963 (0.930-0.996)	0.894 (0.797-0.991)	6.064 (3.380-8.748)	8.213 (5.268-11.158)	0.900 (0.830-0.970)	0.942 (0.898-0.986)	0.946 (0.904-0.988)	4.625 (0.470-8.780)	-2.626 (-6.331-1.079)
ZEBRA	2000HVG	Astrocyte	0.918 (0.797-1.000)	0.892 (0.756-1.000)	6.395 (2.078-10.712)	10.571 (2.747-18.395)	0.827 (0.626-1.000)	0.901 (0.781-1.000)	0.906 (0.792-1.000)	2.739 (0.000-5.522)	-1.750 (-6.962-3.462)
ZEBRA	50PCA	Astrocyte	0.823 (0.612-1.000)	0.843 (0.643-1.000)	9.806 (3.796-15.816)	15.538 (6.644-24.432)	0.623 (0.263-0.983)	0.804 (0.606-1.000)	0.813 (0.622-1.000)	4.603 (0.000-13.722)	-2.735 (-10.178-4.708)
ZEBRA	scGPT	Excitatory neuron	0.966 (0.909-1.000)	0.964 (0.913-1.000)	7.022 (3.032-11.012)	9.261 (3.176-15.346)	0.855 (0.702-1.000)	0.908 (0.809-1.000)	0.916 (0.823-1.000)	5.091 (3.847-6.335)	-3.938 (-9.246-1.370)
ZEBRA	Geneformer	Excitatory neuron	0.970 (0.925-1.000)	0.967 (0.948-0.986)	5.979 (1.256-10.702)	9.411 (4.137-14.685)	0.847 (0.687-1.000)	0.909 (0.801-1.000)	0.916 (0.812-1.000)	2.529 (0.150-4.908)	-5.497 (-10.427--0.567)
ZEBRA	scFoundation	Excitatory neuron	0.954 (0.866-1.000)	0.948 (0.875-1.000)	6.279 (1.323-11.235)	9.541 (0.000-20.034)	0.842 (0.601-1.000)	0.899 (0.735-1.000)	0.906 (0.751-1.000)	3.835 (1.702-5.968)	-3.242 (-9.150-2.666)
ZEBRA	UCE	Excitatory neuron	0.970 (0.919-1.000)	0.983 (0.965-1.000)	7.668 (3.285-12.051)	10.264 (4.048-16.480)	0.817 (0.637-0.997)	0.882 (0.758-1.000)	0.891 (0.773-1.000)	5.168 (0.000-11.594)	-5.268 (-10.762-0.226)
ZEBRA	scPRINT	Excitatory neuron	0.919 (0.830-1.000)	0.953 (0.904-1.000)	12.828 (6.963-18.693)	15.814 (9.611-22.017)	0.597 (0.344-0.850)	0.699 (0.480-0.918)	0.718 (0.505-0.931)	9.792 (4.195-15.389)	-5.148 (-14.321-4.025)
ZEBRA	scLong	Excitatory neuron	0.837 (0.582-1.000)	0.845 (0.603-1.000)	16.177 (10.158-22.196)	18.754 (12.258-25.250)	0.439 (0.149-0.729)	0.547 (0.279-0.815)	0.569 (0.305-0.833)	14.404 (12.757-16.051)	-3.243 (-14.526-8.040)
ZEBRA	TranscriptFormer	Excitatory neuron	0.973 (0.928-1.000)	0.985 (0.967-1.000)	6.687 (1.796-11.578)	10.081 (4.292-15.870)	0.829 (0.650-1.000)	0.895 (0.770-1.000)	0.903 (0.783-1.000)	3.088 (1.165-5.011)	-5.971 (-11.189--0.753)
ZEBRA	CellFM	Excitatory neuron	0.931 (0.853-1.000)	0.938 (0.884-0.992)	8.571 (2.871-14.271)	12.363 (5.273-19.453)	0.737 (0.470-1.000)	0.830 (0.627-1.000)	0.842 (0.647-1.000)	4.151 (3.821-4.481)	-5.638 (-12.526-1.250)
ZEBRA	scCello	Excitatory neuron	0.835 (0.658-1.000)	0.917 (0.841-0.993)	15.693 (9.119-22.267)	18.839 (11.815-25.863)	0.423 (-0.011-0.857)	0.545 (0.032-1.000)	0.565 (0.054-1.000)	13.671 (7.620-19.722)	-3.620 (-14.873-7.633)
ZEBRA	SCimilarity	Excitatory neuron	0.950 (0.882-1.000)	0.951 (0.904-0.998)	7.970 (3.693-12.247)	10.399 (5.179-15.619)	0.822 (0.667-0.977)	0.885 (0.778-0.992)	0.894 (0.793-0.995)	6.006 (0.000-16.968)	-3.314 (-9.431-2.803)
ZEBRA	scAgeClock	Excitatory neuron	0.365 (-0.154-0.884)	0.411 (-0.100-0.922)	29.551 (23.085-36.017)	31.686 (26.709-36.663)	-0.173 (-0.611-0.265)	0.076 (-0.043-0.195)	0.082 (-0.043-0.207)	32.702 (32.256-33.148)	10.215 (-6.372-26.802)
ZEBRA	scVI	Excitatory neuron	0.991 (0.973-1.000)	0.985 (0.967-1.000)	4.365 (1.171-7.559)	6.556 (2.249-10.863)	0.928 (0.849-1.000)	0.958 (0.909-1.000)	0.961 (0.914-1.000)	2.454 (0.000-7.134)	-4.121 (-7.431--0.811)
ZEBRA	2000HVG	Excitatory neuron	0.983 (0.951-1.000)	0.984 (0.966-1.000)	3.839 (0.257-7.421)	6.563 (0.308-12.818)	0.927 (0.824-1.000)	0.957 (0.893-1.000)	0.961 (0.900-1.000)	1.251 (0.000-2.674)	-3.086 (-6.919-0.747)
ZEBRA	50PCA	Excitatory neuron	0.949 (0.878-1.000)	0.972 (0.931-1.000)	7.885 (2.436-13.334)	11.603 (4.452-18.754)	0.758 (0.504-1.000)	0.856 (0.689-1.000)	0.866 (0.705-1.000)	4.485 (0.000-13.161)	-7.014 (-12.867--1.161)
ZEBRA	scGPT	Inhibitory neuron	0.916 (0.820-1.000)	0.871 (0.755-0.987)	10.340 (6.143-14.537)	12.284 (7.101-17.467)	0.730 (0.531-0.929)	0.823 (0.667-0.979)	0.835 (0.687-0.983)	9.326 (7.756-10.896)	-2.264 (-9.608-5.080)
ZEBRA	Geneformer	Inhibitory neuron	0.946 (0.868-1.000)	0.976 (0.956-0.996)	7.743 (2.042-13.444)	11.628 (4.436-18.820)	0.770 (0.517-1.000)	0.855 (0.662-1.000)	0.866 (0.680-1.000)	4.027 (2.678-5.376)	-5.515 (-12.096-1.066)
ZEBRA	scFoundation	Inhibitory neuron	0.956 (0.897-1.000)	0.927 (0.849-1.000)	6.264 (1.847-10.681)	9.164 (1.610-16.718)	0.856 (0.680-1.000)	0.909 (0.786-1.000)	0.916 (0.800-1.000)	4.066 (2.756-5.376)	-2.144 (-7.764-3.476)
ZEBRA	UCE	Inhibitory neuron	0.947 (0.895-0.999)	0.932 (0.881-0.983)	10.088 (5.772-14.404)	12.144 (6.859-17.429)	0.754 (0.570-0.938)	0.832 (0.682-0.982)	0.844 (0.702-0.986)	8.926 (7.581-10.271)	-3.878 (-10.935-3.179)
ZEBRA	scPRINT	Inhibitory neuron	0.915 (0.839-0.991)	0.905 (0.836-0.974)	15.142 (10.148-20.136)	17.080 (12.126-22.034)	0.531 (0.322-0.740)	0.622 (0.407-0.837)	0.643 (0.433-0.853)	14.188 (11.819-16.557)	-2.531 (-12.778-7.716)
ZEBRA	scLong	Inhibitory neuron	0.782 (0.465-1.000)	0.645 (0.180-1.000)	17.217 (11.582-22.852)	19.407 (14.089-24.725)	0.333 (0.026-0.640)	0.495 (0.193-0.797)	0.516 (0.217-0.815)	17.620 (13.816-21.424)	-0.552 (-12.331-11.227)
ZEBRA	TranscriptFormer	Inhibitory neuron	0.932 (0.853-1.000)	0.970 (0.951-0.989)	8.943 (2.938-14.948)	12.904 (4.733-21.075)	0.723 (0.424-1.000)	0.816 (0.581-1.000)	0.829 (0.603-1.000)	4.811 (2.779-6.843)	-5.791 (-13.019-1.437)
ZEBRA	CellFM	Inhibitory neuron	0.911 (0.827-0.995)	0.944 (0.901-0.987)	9.936 (4.237-15.635)	13.355 (6.763-19.947)	0.703 (0.418-0.988)	0.799 (0.549-1.000)	0.813 (0.573-1.000)	6.940 (2.732-11.148)	-4.367 (-12.205-3.471)
ZEBRA	scCello	Inhibitory neuron	0.772 (0.652-0.892)	0.683 (0.318-1.000)	16.945 (10.952-22.938)	19.464 (13.718-25.210)	0.370 (-0.046-0.786)	0.502 (-0.030-1.000)	0.522 (-0.011-1.000)	17.343 (14.918-19.768)	-0.557 (-12.295-11.181)
ZEBRA	SCimilarity	Inhibitory neuron	0.914 (0.806-1.000)	0.879 (0.753-1.000)	10.155 (5.360-14.950)	12.621 (7.081-18.161)	0.732 (0.521-0.943)	0.816 (0.645-0.987)	0.829 (0.667-0.991)	7.886 (0.000-18.239)	-1.812 (-9.483-5.859)
ZEBRA	scAgeClock	Inhibitory neuron	0.493 (0.106-0.880)	0.406 (-0.037-0.849)	29.640 (22.284-36.996)	32.373 (26.273-38.473)	-0.300 (-0.773-0.173)	0.056 (-0.006-0.118)	0.061 (-0.005-0.127)	31.924 (24.752-39.096)	11.688 (-5.070-28.446)
ZEBRA	scVI	Inhibitory neuron	0.988 (0.959-1.000)	0.993 (0.980-1.000)	4.263 (1.125-7.401)	6.407 (2.202-10.612)	0.931 (0.856-1.000)	0.960 (0.912-1.000)	0.963 (0.917-1.000)	2.177 (0.000-6.087)	-3.317 (-6.847-0.213)
ZEBRA	2000HVG	Inhibitory neuron	0.976 (0.925-1.000)	0.965 (0.926-1.000)	4.867 (0.932-8.802)	7.509 (0.000-15.391)	0.903 (0.759-1.000)	0.941 (0.849-1.000)	0.946 (0.859-1.000)	2.587 (2.575-2.599)	-2.979 (-7.541-1.583)
ZEBRA	50PCA	Inhibitory neuron	0.959 (0.891-1.000)	0.941 (0.885-0.997)	8.517 (3.475-13.559)	11.583 (5.825-17.341)	0.775 (0.558-0.992)	0.860 (0.696-1.000)	0.870 (0.711-1.000)	5.264 (4.345-6.183)	-6.389 (-12.458--0.320)
ZEBRA	scGPT	Microglia	0.917 (0.822-1.000)	0.914 (0.805-1.000)	7.282 (2.302-12.262)	11.273 (3.208-19.338)	0.781 (0.558-1.000)	0.887 (0.760-1.000)	0.894 (0.772-1.000)	4.492 (0.000-11.572)	-3.897 (-9.826-2.032)
ZEBRA	Geneformer	Microglia	0.921 (0.800-1.000)	0.885 (0.736-1.000)	6.907 (1.638-12.176)	11.038 (0.000-22.091)	0.798 (0.517-1.000)	0.887 (0.729-1.000)	0.895 (0.744-1.000)	4.148 (2.919-5.377)	-4.675 (-10.599-1.249)
ZEBRA	scFoundation	Microglia	0.941 (0.864-1.000)	0.913 (0.784-1.000)	5.946 (1.438-10.454)	9.711 (1.475-17.947)	0.845 (0.655-1.000)	0.914 (0.807-1.000)	0.920 (0.818-1.000)	3.144 (0.177-6.111)	-4.094 (-9.155-0.967)
ZEBRA	UCE	Microglia	0.936 (0.863-1.000)	0.903 (0.761-1.000)	7.332 (3.252-11.412)	10.104 (3.243-16.965)	0.837 (0.663-1.000)	0.910 (0.811-1.000)	0.916 (0.821-1.000)	4.923 (3.607-6.239)	-3.632 (-8.928-1.664)
ZEBRA	scPRINT	Microglia	0.861 (0.693-1.000)	0.836 (0.719-0.953)	9.986 (3.992-15.980)	14.252 (4.946-23.558)	0.682 (0.348-1.000)	0.804 (0.589-1.000)	0.815 (0.608-1.000)	6.177 (4.620-7.734)	-3.910 (-11.638-3.818)
ZEBRA	scLong	Microglia	0.895 (0.770-1.000)	0.765 (0.596-0.934)	11.752 (6.465-17.039)	15.060 (8.260-21.860)	0.673 (0.443-0.903)	0.775 (0.601-0.949)	0.788 (0.621-0.955)	8.562 (6.297-10.827)	5.084 (-2.631-12.799)
ZEBRA	TranscriptFormer	Microglia	0.944 (0.876-1.000)	0.918 (0.807-1.000)	5.948 (1.534-10.362)	9.643 (2.382-16.904)	0.850 (0.676-1.000)	0.916 (0.818-1.000)	0.922 (0.828-1.000)	3.352 (0.585-6.119)	-3.927 (-8.931-1.077)
ZEBRA	CellFM	Microglia	0.829 (0.584-1.000)	0.840 (0.633-1.000)	9.472 (2.356-16.588)	15.139 (1.145-29.133)	0.621 (0.126-1.000)	0.793 (0.511-1.000)	0.804 (0.533-1.000)	5.307 (4.636-5.978)	-4.945 (-13.235-3.345)
ZEBRA	scCello	Microglia	0.864 (0.719-1.000)	0.818 (0.659-0.977)	10.875 (6.122-15.628)	13.768 (7.305-20.231)	0.714 (0.495-0.933)	0.833 (0.693-0.973)	0.843 (0.710-0.976)	7.791 (5.852-9.730)	1.217 (-6.182-8.616)
ZEBRA	SCimilarity	Microglia	0.842 (0.641-1.000)	0.864 (0.723-1.000)	9.358 (2.716-16.000)	14.633 (3.237-26.029)	0.658 (0.248-1.000)	0.810 (0.575-1.000)	0.821 (0.595-1.000)	4.972 (1.498-8.446)	-4.090 (-12.099-3.919)
ZEBRA	scAgeClock	Microglia	0.338 (-0.176-0.852)	0.352 (-0.166-0.870)	27.676 (22.045-33.307)	29.805 (24.428-35.182)	-0.054 (-0.179-0.071)	0.040 (-0.025-0.105)	0.043 (-0.025-0.111)	27.687 (10.144-45.230)	3.801 (-10.922-18.524)
ZEBRA	scVI	Microglia	0.968 (0.935-1.000)	0.912 (0.787-1.000)	5.705 (2.330-9.080)	8.134 (3.146-13.122)	0.897 (0.790-1.000)	0.943 (0.884-1.000)	0.947 (0.890-1.000)	3.609 (1.807-5.411)	-4.237 (-8.168--0.306)
ZEBRA	2000HVG	Microglia	0.939 (0.861-1.000)	0.931 (0.834-1.000)	5.750 (1.019-10.481)	9.874 (1.775-17.973)	0.840 (0.643-1.000)	0.913 (0.805-1.000)	0.919 (0.815-1.000)	2.569 (2.089-3.049)	-4.397 (-9.521-0.727)
ZEBRA	50PCA	Microglia	0.866 (0.705-1.000)	0.890 (0.780-1.000)	9.532 (2.739-16.325)	14.827 (3.994-25.660)	0.636 (0.219-1.000)	0.824 (0.618-1.000)	0.834 (0.635-1.000)	4.677 (1.944-7.410)	-6.708 (-14.406-0.990)
ZEBRA	scGPT	OPC	0.913 (0.849-0.977)	0.928 (0.838-1.000)	10.391 (6.615-14.167)	13.001 (8.814-17.188)	0.753 (0.595-0.911)	0.844 (0.731-0.957)	0.852 (0.742-0.962)	7.572 (3.886-11.258)	-4.383 (-10.164-1.398)
ZEBRA	Geneformer	OPC	0.902 (0.807-0.997)	0.906 (0.828-0.984)	7.980 (3.297-12.663)	12.397 (5.717-19.077)	0.761 (0.536-0.986)	0.872 (0.748-0.996)	0.879 (0.759-0.999)	3.935 (1.918-5.952)	-4.744 (-10.289-0.801)
ZEBRA	scFoundation	OPC	0.868 (0.728-1.000)	0.843 (0.629-1.000)	8.923 (3.981-13.865)	13.365 (6.351-20.379)	0.725 (0.485-0.965)	0.846 (0.699-0.993)	0.854 (0.713-0.995)	4.857 (0.471-9.243)	-2.245 (-8.615-4.125)
ZEBRA	UCE	OPC	0.869 (0.747-0.991)	0.857 (0.659-1.000)	9.977 (5.670-14.284)	13.309 (7.527-19.091)	0.734 (0.526-0.942)	0.845 (0.714-0.976)	0.853 (0.727-0.979)	7.214 (5.437-8.991)	-0.891 (-7.195-5.413)
ZEBRA	scPRINT	OPC	0.876 (0.770-0.982)	0.870 (0.694-1.000)	12.080 (7.953-16.207)	14.768 (10.037-19.499)	0.679 (0.484-0.874)	0.779 (0.624-0.934)	0.790 (0.639-0.941)	9.992 (6.895-13.089)	-2.694 (-9.549-4.161)
ZEBRA	scLong	OPC	0.737 (0.472-1.000)	0.700 (0.355-1.000)	16.453 (11.011-21.895)	19.901 (13.210-26.592)	0.430 (0.103-0.757)	0.558 (0.294-0.822)	0.573 (0.311-0.835)	14.861 (11.049-18.673)	3.354 (-6.003-12.711)
ZEBRA	TranscriptFormer	OPC	0.899 (0.798-1.000)	0.876 (0.714-1.000)	8.017 (3.650-12.384)	11.940 (6.428-17.452)	0.784 (0.601-0.967)	0.879 (0.770-0.988)	0.886 (0.781-0.991)	4.331 (2.577-6.085)	-2.668 (-8.293-2.957)
ZEBRA	CellFM	OPC	0.796 (0.569-1.000)	0.820 (0.570-1.000)	11.464 (5.726-17.202)	16.254 (7.879-24.629)	0.600 (0.243-0.957)	0.764 (0.537-0.991)	0.774 (0.554-0.994)	7.112 (5.147-9.077)	-1.540 (-9.360-6.280)
ZEBRA	scCello	OPC	0.616 (0.196-1.000)	0.698 (0.297-1.000)	18.237 (12.354-24.120)	21.730 (13.942-29.518)	0.305 (-0.149-0.759)	0.512 (0.158-0.866)	0.526 (0.175-0.877)	15.330 (8.951-21.709)	-3.384 (-13.686-6.918)
ZEBRA	SCimilarity	OPC	0.742 (0.401-1.000)	0.761 (0.368-1.000)	13.601 (7.408-19.794)	18.443 (8.723-28.163)	0.494 (0.040-0.948)	0.681 (0.370-0.992)	0.693 (0.390-0.996)	8.758 (7.510-10.006)	-3.358 (-12.057-5.341)
ZEBRA	scAgeClock	OPC	0.326 (-0.063-0.715)	0.387 (0.022-0.752)	27.018 (20.075-33.961)	31.039 (24.918-37.160)	-0.163 (-0.508-0.182)	0.051 (-0.014-0.116)	0.054 (-0.014-0.122)	27.835 (13.765-41.905)	11.142 (-1.764-24.048)
ZEBRA	scVI	OPC	0.968 (0.929-1.000)	0.905 (0.794-1.000)	5.960 (3.254-8.666)	8.115 (4.944-11.286)	0.903 (0.832-0.974)	0.944 (0.900-0.988)	0.947 (0.905-0.989)	4.596 (0.000-12.608)	-3.446 (-7.014-0.122)
ZEBRA	2000HVG	OPC	0.930 (0.819-1.000)	0.889 (0.755-1.000)	6.103 (2.115-10.091)	9.833 (2.000-17.666)	0.848 (0.665-1.000)	0.912 (0.803-1.000)	0.917 (0.813-1.000)	3.053 (0.000-7.398)	-1.825 (-6.669-3.019)
ZEBRA	50PCA	OPC	0.828 (0.639-1.000)	0.804 (0.557-1.000)	10.889 (5.427-16.351)	15.564 (7.705-23.423)	0.638 (0.321-0.955)	0.807 (0.625-0.989)	0.816 (0.641-0.991)	6.178 (3.052-9.304)	-2.858 (-10.163-4.447)
ZEBRA	scGPT	Oligodendrocyte	0.882 (0.772-0.992)	0.848 (0.721-0.975)	10.410 (6.288-14.532)	13.377 (7.980-18.774)	0.735 (0.538-0.932)	0.832 (0.696-0.968)	0.841 (0.710-0.972)	8.203 (1.016-15.390)	-1.941 (-8.238-4.356)
ZEBRA	Geneformer	Oligodendrocyte	0.910 (0.827-0.993)	0.885 (0.789-0.981)	7.862 (3.608-12.116)	11.640 (5.902-17.378)	0.791 (0.608-0.974)	0.882 (0.773-0.991)	0.888 (0.782-0.994)	4.316 (2.931-5.701)	-3.586 (-8.946-1.774)
ZEBRA	scFoundation	Oligodendrocyte	0.905 (0.790-1.000)	0.853 (0.670-1.000)	7.445 (3.207-11.683)	11.069 (3.795-18.343)	0.807 (0.605-1.000)	0.889 (0.766-1.000)	0.895 (0.778-1.000)	4.518 (2.787-6.249)	-0.457 (-5.941-5.027)
ZEBRA	UCE	Oligodendrocyte	0.864 (0.725-1.000)	0.830 (0.672-0.988)	9.690 (5.157-14.223)	13.358 (6.600-20.116)	0.726 (0.492-0.960)	0.843 (0.701-0.985)	0.851 (0.714-0.988)	6.645 (5.400-7.890)	-0.066 (-6.440-6.308)
ZEBRA	scPRINT	Oligodendrocyte	0.871 (0.761-0.981)	0.866 (0.723-1.000)	14.294 (10.447-18.141)	16.331 (11.975-20.687)	0.618 (0.424-0.812)	0.718 (0.552-0.884)	0.730 (0.568-0.892)	12.355 (10.724-13.986)	-3.555 (-11.082-3.972)
ZEBRA	scLong	Oligodendrocyte	0.630 (0.369-0.891)	0.578 (0.249-0.907)	20.563 (13.630-27.496)	25.060 (18.071-32.049)	0.106 (-0.330-0.542)	0.336 (0.101-0.571)	0.350 (0.110-0.590)	17.283 (6.052-28.514)	10.525 (-0.216-21.266)
ZEBRA	TranscriptFormer	Oligodendrocyte	0.887 (0.770-1.000)	0.871 (0.733-1.000)	8.469 (3.783-13.155)	12.674 (6.097-19.251)	0.760 (0.540-0.980)	0.859 (0.721-0.997)	0.867 (0.734-1.000)	4.411 (1.362-7.460)	-2.523 (-8.547-3.501)
ZEBRA	CellFM	Oligodendrocyte	0.782 (0.556-1.000)	0.790 (0.543-1.000)	12.085 (6.315-17.855)	16.832 (8.850-24.814)	0.577 (0.222-0.932)	0.749 (0.523-0.975)	0.760 (0.541-0.979)	6.751 (5.664-7.838)	-1.870 (-9.859-6.119)
ZEBRA	scCello	Oligodendrocyte	0.736 (0.441-1.000)	0.761 (0.517-1.000)	13.883 (7.922-19.844)	18.367 (8.747-27.987)	0.500 (0.072-0.928)	0.677 (0.383-0.971)	0.689 (0.402-0.976)	11.177 (5.212-17.142)	2.679 (-6.038-11.396)
ZEBRA	SCimilarity	Oligodendrocyte	0.733 (0.430-1.000)	0.725 (0.402-1.000)	13.817 (7.817-19.817)	18.236 (9.044-27.428)	0.501 (0.073-0.929)	0.685 (0.395-0.975)	0.697 (0.414-0.980)	9.693 (7.838-11.548)	-0.983 (-9.819-7.853)
ZEBRA	scAgeClock	Oligodendrocyte	0.180 (-0.202-0.562)	0.164 (-0.209-0.537)	27.370 (21.375-33.365)	30.398 (25.125-35.671)	-0.112 (-0.332-0.108)	0.021 (-0.025-0.067)	0.022 (-0.026-0.070)	28.326 (4.780-51.872)	7.359 (-5.762-20.480)
ZEBRA	scVI	Oligodendrocyte	0.942 (0.890-0.994)	0.883 (0.781-0.985)	7.103 (3.565-10.641)	10.155 (5.818-14.492)	0.848 (0.732-0.964)	0.910 (0.834-0.986)	0.915 (0.842-0.988)	4.105 (0.926-7.284)	-3.200 (-7.791-1.391)
ZEBRA	2000HVG	Oligodendrocyte	0.915 (0.799-1.000)	0.866 (0.728-1.000)	7.260 (3.171-11.349)	10.847 (3.340-18.354)	0.816 (0.621-1.000)	0.888 (0.763-1.000)	0.894 (0.775-1.000)	4.551 (0.970-8.132)	-1.143 (-6.442-4.156)
ZEBRA	50PCA	Oligodendrocyte	0.765 (0.512-1.000)	0.792 (0.545-1.000)	12.821 (6.448-19.194)	18.266 (10.280-26.252)	0.498 (0.103-0.893)	0.712 (0.465-0.959)	0.724 (0.484-0.964)	7.504 (2.043-12.965)	-6.104 (-14.331-2.123)
