## Supplementary Table S7 for "Benchmarking single-cell foundation models for aging biology"

model	cell_type	pearson_r	spearman_rho	linear_R2
scGPT	Excitatory neuron	0.522	0.59	0.272
scGPT	Inhibitory neuron	0.299	0.262	0.089
scGPT	Astrocyte	0.514	0.5	0.264
scGPT	OPC	0.065	-0.096	0.004
scGPT	Oligodendrocyte	0.4	0.318	0.16
scGPT	Microglia	0.721	0.652	0.521
Geneformer	Excitatory neuron	0.792	0.762	0.627
Geneformer	Inhibitory neuron	0.256	0.196	0.065
Geneformer	Astrocyte	0.707	0.601	0.5
Geneformer	OPC	0.575	0.608	0.33
Geneformer	Oligodendrocyte	0.58	0.575	0.337
Geneformer	Microglia	0.66	0.641	0.436
scFoundation	Excitatory neuron	0.525	0.589	0.276
scFoundation	Inhibitory neuron	0.515	0.477	0.265
scFoundation	Astrocyte	0.709	0.688	0.502
scFoundation	OPC	0.584	0.645	0.341
scFoundation	Oligodendrocyte	0.126	0.292	0.016
scFoundation	Microglia	0.794	0.718	0.63
UCE	Excitatory neuron	0.387	0.548	0.149
UCE	Inhibitory neuron	0.313	0.274	0.098
UCE	Astrocyte	0.496	0.474	0.246
UCE	OPC	0.421	0.434	0.177
UCE	Oligodendrocyte	0.386	0.372	0.149
UCE	Microglia	0.781	0.649	0.61
scPRINT	Excitatory neuron	0.281	0.3	0.079
scPRINT	Inhibitory neuron	0.293	0.311	0.086
scPRINT	Astrocyte	0.406	0.373	0.165
scPRINT	OPC	0.242	0.386	0.058
scPRINT	Oligodendrocyte	0.263	0.284	0.069
scPRINT	Microglia	0.221	0.226	0.049
scLong	Excitatory neuron	0.358	0.368	0.128
scLong	Inhibitory neuron	0.451	0.469	0.204
scLong	Astrocyte	0.559	0.519	0.313
scLong	OPC	0.529	0.541	0.28
scLong	Oligodendrocyte	0.188	0.173	0.035
scLong	Microglia	0.223	0.185	0.05
TranscriptFormer	Excitatory neuron	0.44	0.487	0.194
TranscriptFormer	Inhibitory neuron	0.275	0.177	0.076
TranscriptFormer	Astrocyte	0.694	0.68	0.482
TranscriptFormer	OPC	0.049	-0.074	0.002
TranscriptFormer	Oligodendrocyte	0.54	0.52	0.291
TranscriptFormer	Microglia	0.833	0.718	0.694
CellFM	Excitatory neuron	0.56	0.634	0.314
CellFM	Inhibitory neuron	0.367	0.358	0.135
CellFM	Astrocyte	0.577	0.48	0.333
CellFM	OPC	-0.142	-0.108	0.02
CellFM	Oligodendrocyte	0.48	0.516	0.23
CellFM	Microglia	0.57	0.47	0.325
scCello	Excitatory neuron	0.336	0.39	0.113
scCello	Inhibitory neuron	0.351	0.31	0.123
scCello	Astrocyte	0.455	0.5	0.207
scCello	OPC	-0.068	-0.142	0.005
scCello	Oligodendrocyte	0.461	0.444	0.212
scCello	Microglia	0.214	0.15	0.046
SCimilarity	Excitatory neuron	0.514	0.614	0.264
SCimilarity	Inhibitory neuron	0.328	0.432	0.108
SCimilarity	Astrocyte	0.67	0.643	0.449
SCimilarity	OPC	0.422	0.619	0.178
SCimilarity	Oligodendrocyte	0.347	0.276	0.121
SCimilarity	Microglia	0.798	0.682	0.637
scVI	Excitatory neuron	0.27	0.373	0.073
scVI	Inhibitory neuron	0.242	0.446	0.059
scVI	Astrocyte	0.816	0.749	0.666
scVI	OPC	0.504	0.631	0.254
scVI	Oligodendrocyte	0.642	0.649	0.412
scVI	Microglia	0.808	0.769	0.654
2000HVG	Excitatory neuron	0.834	0.809	0.695
2000HVG	Inhibitory neuron	0.37	0.26	0.137
2000HVG	Astrocyte	0.818	0.719	0.669
2000HVG	OPC	0.768	0.822	0.589
2000HVG	Oligodendrocyte	0.813	0.873	0.662
2000HVG	Microglia	0.813	0.757	0.66
50PCA	Excitatory neuron	0.845	0.824	0.714
50PCA	Inhibitory neuron	0.831	0.744	0.691
50PCA	Astrocyte	0.299	0.217	0.089
50PCA	OPC	0.196	0.345	0.038
50PCA	Oligodendrocyte	0.244	0.554	0.06
50PCA	Microglia	0.348	0.238	0.121
