## Supplementary Table S8 for "Benchmarking single-cell foundation models for aging biology"

Dataset	Condition	Model	PCC (95% CI)	Delta MAE vs Control (years; 95% CI)	Delta AgeGap vs Control (years; 95% CI)
ZEBRA	AD	scGPT	0.231 (0.082 - 0.366)	2.31 (-3.69 - 7.98)	-0.09 (-6.06 - 6.43)
ZEBRA	AD	Geneformer	0.292 (0.110 - 0.436)	-0.70 (-8.44 - 5.35)	4.06 (-2.94 - 12.47)
ZEBRA	AD	scFoundation	0.241 (0.096 - 0.363)	-1.41 (-11.62 - 6.34)	4.78 (-3.59 - 15.08)
ZEBRA	AD	UCE	0.071 (-0.065 - 0.249)	2.04 (-3.98 - 7.29)	0.60 (-5.06 - 6.83)
ZEBRA	AD	scPRINT	0.029 (-0.160 - 0.222)	2.48 (-6.15 - 10.89)	-1.84 (-9.88 - 6.89)
ZEBRA	AD	scLong	0.047 (-0.139 - 0.223)	10.63 (4.34 - 16.99)	-10.63 (-16.53 - -4.38)
ZEBRA	AD	TranscriptFormer	0.173 (0.026 - 0.328)	-0.19 (-9.14 - 6.44)	4.00 (-3.14 - 13.25)
ZEBRA	AD	CellFM	0.370 (0.278 - 0.462)	1.74 (-6.96 - 8.91)	-0.07 (-7.84 - 8.91)
ZEBRA	AD	scCello	0.311 (0.190 - 0.434)	1.13 (-9.65 - 9.65)	-3.39 (-14.15 - 9.06)
ZEBRA	AD	SCimilarity	0.172 (0.042 - 0.304)	2.34 (-5.09 - 9.15)	-0.53 (-7.87 - 7.08)
ZEBRA	AD	scAgeClock	0.344 (0.187 - 0.569)	16.75 (9.88 - 22.27)	-16.75 (-22.31 - -10.00)
ZEBRA	AD	scVI	0.490 (0.378 - 0.593)	1.96 (-3.38 - 7.44)	-0.36 (-5.82 - 5.44)
ZEBRA	AD	2000HVG	0.477 (0.376 - 0.564)	2.12 (-5.26 - 8.22)	-0.80 (-7.24 - 7.17)
ZEBRA	AD	50PCA	0.467 (0.383 - 0.556)	3.19 (-5.54 - 11.30)	-3.00 (-11.23 - 6.75)
ZEBRA	MS	scGPT	-0.172 (-0.378 - 0.073)	10.54 (2.56 - 18.99)	10.51 (0.55 - 21.74)
ZEBRA	MS	Geneformer	-0.025 (-0.225 - 0.177)	15.76 (8.18 - 24.58)	18.63 (8.39 - 29.20)
ZEBRA	MS	scFoundation	-0.013 (-0.153 - 0.149)	18.15 (9.95 - 27.34)	22.66 (12.91 - 32.67)
ZEBRA	MS	UCE	-0.201 (-0.366 - 0.004)	9.83 (1.19 - 18.83)	10.24 (-0.28 - 22.18)
ZEBRA	MS	scPRINT	0.381 (0.223 - 0.514)	3.21 (-3.34 - 9.66)	5.30 (-3.83 - 14.41)
ZEBRA	MS	scLong	-0.299 (-0.454 - -0.112)	2.20 (-6.08 - 10.86)	-5.72 (-17.41 - 6.87)
ZEBRA	MS	TranscriptFormer	-0.022 (-0.212 - 0.187)	13.14 (4.61 - 21.97)	18.49 (8.81 - 28.48)
ZEBRA	MS	CellFM	-0.114 (-0.274 - 0.066)	10.92 (1.94 - 19.79)	6.97 (-5.02 - 18.79)
ZEBRA	MS	scCello	-0.208 (-0.383 - -0.043)	5.73 (-4.03 - 14.90)	0.35 (-12.10 - 13.73)
ZEBRA	MS	SCimilarity	-0.246 (-0.403 - -0.052)	7.84 (-2.28 - 17.92)	5.32 (-7.33 - 17.91)
ZEBRA	MS	scAgeClock	0.155 (-0.004 - 0.371)	-12.98 (-20.69 - -4.47)	-12.92 (-25.85 - 0.24)
ZEBRA	MS	scVI	0.133 (-0.279 - 0.431)	13.68 (6.34 - 21.82)	20.13 (12.58 - 28.91)
ZEBRA	MS	2000HVG	0.124 (-0.047 - 0.287)	12.45 (4.32 - 21.13)	16.16 (7.50 - 25.07)
ZEBRA	MS	50PCA	-0.106 (-0.227 - 0.029)	14.55 (5.27 - 24.45)	26.63 (15.77 - 37.24)
GSE254569	Schizophrenia	scGPT	0.487 (0.258 - 0.638)	-5.37 (-9.78 - -0.37)	5.95 (0.90 - 11.13)
GSE254569	Schizophrenia	Geneformer	0.514 (0.250 - 0.674)	-4.10 (-8.78 - 0.78)	4.21 (-1.17 - 9.19)
GSE254569	Schizophrenia	scFoundation	0.442 (0.181 - 0.622)	-3.26 (-8.86 - 2.44)	3.28 (-2.50 - 8.83)
GSE254569	Schizophrenia	UCE	0.518 (0.292 - 0.650)	-3.76 (-8.78 - 1.42)	3.86 (-1.61 - 8.99)
GSE254569	Schizophrenia	scPRINT	0.548 (0.386 - 0.654)	-5.05 (-9.84 - -0.13)	5.14 (-0.19 - 10.20)
GSE254569	Schizophrenia	scLong	0.432 (0.282 - 0.558)	-3.18 (-8.82 - 2.30)	3.18 (-2.13 - 8.63)
GSE254569	Schizophrenia	TranscriptFormer	0.602 (0.390 - 0.721)	-5.82 (-10.22 - -1.26)	6.08 (1.49 - 10.62)
GSE254569	Schizophrenia	CellFM	0.457 (0.201 - 0.636)	-4.01 (-9.18 - 0.97)	4.72 (-0.35 - 9.82)
GSE254569	Schizophrenia	scCello	0.601 (0.429 - 0.712)	-2.97 (-8.42 - 2.68)	3.09 (-2.49 - 8.56)
GSE254569	Schizophrenia	SCimilarity	0.590 (0.464 - 0.689)	-6.27 (-11.11 - -1.67)	6.60 (1.70 - 11.43)
GSE254569	Schizophrenia	scAgeClock	0.303 (0.121 - 0.470)	-1.94 (-6.37 - 2.73)	1.95 (-3.76 - 7.65)
GSE254569	Schizophrenia	scVI	0.547 (0.291 - 0.659)	-4.37 (-9.54 - 0.63)	4.37 (-0.82 - 9.49)
GSE254569	Schizophrenia	2000HVG	0.589 (0.412 - 0.724)	-3.53 (-8.34 - 1.65)	3.98 (-1.23 - 9.32)
GSE254569	Schizophrenia	50PCA	-0.122 (-0.324 - 0.036)	-1.68 (-7.61 - 4.40)	1.68 (-4.41 - 7.51)
