## Supplementary Table S9 for "Benchmarking single-cell foundation models for aging biology"

Dataset	Condition	Cell type	Model	PCC (95% CI)	Delta MAE vs Control (years; 95% CI)	Delta AgeGap vs Control (years; 95% CI)
ZEBRA	AD	Excitatory neuron	scGPT	0.005 (-0.547 - 0.741)	3.26 (-3.18 - 14.13)	-3.26 (-14.19 - 3.32)
ZEBRA	AD	Excitatory neuron	Geneformer	0.306 (-0.359 - 0.855)	-2.87 (-11.95 - 6.41)	2.07 (-8.68 - 12.37)
ZEBRA	AD	Excitatory neuron	scFoundation	0.533 (0.082 - 0.920)	-5.04 (-22.71 - 9.45)	5.04 (-8.90 - 22.75)
ZEBRA	AD	Excitatory neuron	UCE	0.064 (-0.537 - 0.902)	4.85 (-3.84 - 17.16)	-4.85 (-17.28 - 3.91)
ZEBRA	AD	Excitatory neuron	scPRINT	0.068 (-0.593 - 0.808)	3.73 (-1.33 - 8.41)	-3.73 (-8.31 - 1.14)
ZEBRA	AD	Excitatory neuron	scLong	-0.014 (-0.644 - 0.689)	8.26 (0.67 - 17.11)	-8.26 (-16.78 - -0.94)
ZEBRA	AD	Excitatory neuron	TranscriptFormer	-0.018 (-0.523 - 0.689)	-1.73 (-12.60 - 8.74)	1.73 (-8.04 - 12.32)
ZEBRA	AD	Excitatory neuron	CellFM	0.518 (-0.193 - 0.944)	-2.80 (-12.24 - 8.64)	2.80 (-8.43 - 11.96)
ZEBRA	AD	Excitatory neuron	scCello	0.253 (-0.427 - 0.863)	-7.89 (-19.89 - 5.94)	7.89 (-6.73 - 19.89)
ZEBRA	AD	Excitatory neuron	SCimilarity	0.162 (-0.480 - 0.856)	5.49 (-0.45 - 11.96)	-5.49 (-12.38 - 0.34)
ZEBRA	AD	Excitatory neuron	scAgeClock	0.509 (-0.153 - 0.955)	17.44 (13.07 - 20.99)	-17.44 (-21.25 - -13.12)
ZEBRA	AD	Excitatory neuron	scVI	0.126 (-0.472 - 0.942)	-2.33 (-10.10 - 5.43)	2.42 (-5.62 - 10.45)
ZEBRA	AD	Excitatory neuron	2000HVG	0.438 (-0.303 - 0.939)	-5.23 (-14.83 - 4.47)	4.11 (-7.58 - 14.51)
ZEBRA	AD	Excitatory neuron	50PCA	0.412 (-0.050 - 0.830)	6.79 (-1.08 - 16.51)	-6.91 (-16.12 - 0.86)
ZEBRA	MS	Excitatory neuron	scGPT	0.089 (-0.380 - 0.532)	6.74 (0.76 - 12.43)	-1.20 (-9.26 - 7.49)
ZEBRA	MS	Excitatory neuron	Geneformer	0.352 (-0.089 - 0.740)	7.45 (1.81 - 12.89)	8.49 (1.00 - 15.78)
ZEBRA	MS	Excitatory neuron	scFoundation	0.418 (0.009 - 0.745)	10.27 (6.26 - 14.36)	11.73 (5.61 - 17.95)
ZEBRA	MS	Excitatory neuron	UCE	0.268 (-0.230 - 0.686)	5.61 (-0.28 - 11.21)	-1.55 (-9.23 - 6.49)
ZEBRA	MS	Excitatory neuron	scPRINT	0.040 (-0.395 - 0.493)	3.02 (-3.19 - 8.32)	-10.29 (-18.63 - -1.38)
ZEBRA	MS	Excitatory neuron	scLong	0.128 (-0.266 - 0.482)	4.12 (-2.39 - 10.22)	-18.94 (-28.65 - -8.37)
ZEBRA	MS	Excitatory neuron	TranscriptFormer	0.320 (-0.132 - 0.721)	4.46 (-1.26 - 9.70)	6.49 (-0.15 - 13.73)
ZEBRA	MS	Excitatory neuron	CellFM	0.437 (0.061 - 0.747)	3.94 (-3.05 - 10.25)	-0.24 (-8.19 - 8.50)
ZEBRA	MS	Excitatory neuron	scCello	0.490 (0.113 - 0.752)	0.27 (-6.84 - 6.96)	-8.55 (-19.52 - 3.77)
ZEBRA	MS	Excitatory neuron	SCimilarity	0.206 (-0.362 - 0.687)	4.21 (-1.55 - 10.00)	-5.32 (-12.97 - 2.74)
ZEBRA	MS	Excitatory neuron	scAgeClock	0.284 (-0.157 - 0.632)	-21.92 (-28.96 - -13.94)	-28.26 (-40.63 - -14.35)
ZEBRA	MS	Excitatory neuron	scVI	0.407 (0.039 - 0.743)	6.22 (2.32 - 9.99)	11.61 (7.60 - 15.88)
ZEBRA	MS	Excitatory neuron	2000HVG	0.400 (0.007 - 0.733)	7.36 (3.88 - 11.04)	9.27 (4.68 - 14.05)
ZEBRA	MS	Excitatory neuron	50PCA	0.177 (-0.293 - 0.616)	5.22 (-1.46 - 11.50)	16.40 (8.90 - 24.53)
GSE254569	Schizophrenia	Excitatory neuron	scGPT	0.480 (0.149 - 0.743)	-6.26 (-11.45 - -1.08)	6.67 (1.54 - 11.77)
GSE254569	Schizophrenia	Excitatory neuron	Geneformer	0.432 (0.053 - 0.711)	-3.83 (-8.62 - 1.32)	3.83 (-1.39 - 9.00)
GSE254569	Schizophrenia	Excitatory neuron	scFoundation	0.279 (-0.130 - 0.599)	-2.69 (-8.45 - 3.04)	2.69 (-3.07 - 8.24)
GSE254569	Schizophrenia	Excitatory neuron	UCE	0.497 (0.031 - 0.784)	-3.07 (-8.33 - 2.61)	3.07 (-2.23 - 8.11)
GSE254569	Schizophrenia	Excitatory neuron	scPRINT	0.361 (-0.047 - 0.673)	-4.02 (-9.48 - 1.68)	4.02 (-1.62 - 9.69)
GSE254569	Schizophrenia	Excitatory neuron	scLong	0.266 (-0.127 - 0.577)	-2.56 (-8.24 - 2.99)	2.56 (-3.67 - 8.39)
GSE254569	Schizophrenia	Excitatory neuron	TranscriptFormer	0.641 (0.356 - 0.829)	-5.03 (-9.52 - -0.53)	5.09 (0.58 - 10.00)
GSE254569	Schizophrenia	Excitatory neuron	CellFM	0.410 (0.012 - 0.712)	-3.43 (-8.76 - 1.81)	3.84 (-1.74 - 9.10)
GSE254569	Schizophrenia	Excitatory neuron	scCello	0.106 (-0.249 - 0.466)	-2.25 (-8.21 - 3.82)	2.48 (-3.56 - 8.43)
GSE254569	Schizophrenia	Excitatory neuron	SCimilarity	0.489 (0.165 - 0.732)	-3.79 (-8.96 - 1.82)	3.82 (-1.42 - 9.09)
GSE254569	Schizophrenia	Excitatory neuron	scAgeClock	0.095 (-0.285 - 0.484)	-1.76 (-6.18 - 2.70)	2.03 (-3.77 - 7.77)
GSE254569	Schizophrenia	Excitatory neuron	scVI	0.472 (-0.010 - 0.735)	-3.73 (-8.69 - 1.32)	3.73 (-1.58 - 9.04)
GSE254569	Schizophrenia	Excitatory neuron	2000HVG	0.704 (0.453 - 0.855)	-2.93 (-8.25 - 2.29)	3.18 (-1.97 - 8.62)
GSE254569	Schizophrenia	Excitatory neuron	50PCA	-0.064 (-0.449 - 0.304)	-3.51 (-9.50 - 2.41)	3.51 (-2.55 - 9.58)
ZEBRA	AD	Inhibitory neuron	scGPT	-0.164 (-0.584 - 0.698)	0.23 (-7.70 - 9.68)	-0.23 (-10.46 - 8.16)
ZEBRA	AD	Inhibitory neuron	Geneformer	0.443 (-0.147 - 0.900)	-7.01 (-21.26 - 4.84)	5.61 (-8.99 - 21.41)
ZEBRA	AD	Inhibitory neuron	scFoundation	0.644 (0.207 - 0.925)	-6.11 (-18.49 - 7.52)	5.57 (-9.21 - 19.23)
ZEBRA	AD	Inhibitory neuron	UCE	-0.282 (-0.646 - 0.237)	1.52 (-8.75 - 12.77)	-1.52 (-11.95 - 8.31)
ZEBRA	AD	Inhibitory neuron	scPRINT	-0.330 (-0.757 - 0.393)	5.54 (0.10 - 10.68)	-5.54 (-10.48 - -0.12)
ZEBRA	AD	Inhibitory neuron	scLong	-0.119 (-0.691 - 0.580)	11.18 (5.72 - 17.11)	-11.18 (-17.10 - -5.74)
ZEBRA	AD	Inhibitory neuron	TranscriptFormer	0.269 (-0.410 - 0.783)	-6.40 (-24.16 - 6.89)	6.40 (-6.98 - 23.95)
ZEBRA	AD	Inhibitory neuron	CellFM	0.635 (0.209 - 0.927)	-2.80 (-16.94 - 10.77)	2.80 (-10.67 - 16.95)
ZEBRA	AD	Inhibitory neuron	scCello	0.635 (-0.132 - 0.950)	-6.38 (-18.79 - 7.36)	6.38 (-7.94 - 18.87)
ZEBRA	AD	Inhibitory neuron	SCimilarity	0.161 (-0.495 - 0.772)	3.64 (-5.72 - 11.10)	-3.64 (-11.28 - 5.26)
ZEBRA	AD	Inhibitory neuron	scAgeClock	-0.154 (-0.715 - 0.577)	19.86 (8.08 - 29.69)	-19.86 (-29.28 - -7.87)
ZEBRA	AD	Inhibitory neuron	scVI	0.409 (-0.296 - 0.923)	-4.21 (-11.02 - 3.04)	2.18 (-8.15 - 10.93)
ZEBRA	AD	Inhibitory neuron	2000HVG	0.702 (-0.091 - 0.974)	-6.68 (-18.91 - 3.82)	4.77 (-9.43 - 19.14)
ZEBRA	AD	Inhibitory neuron	50PCA	0.356 (-0.241 - 0.816)	2.40 (-8.05 - 14.93)	-2.40 (-14.67 - 7.79)
ZEBRA	MS	Inhibitory neuron	scGPT	0.151 (-0.302 - 0.583)	2.17 (-3.42 - 7.48)	-1.31 (-9.94 - 7.49)
ZEBRA	MS	Inhibitory neuron	Geneformer	0.415 (-0.002 - 0.760)	7.13 (1.69 - 12.29)	10.36 (2.31 - 18.58)
ZEBRA	MS	Inhibitory neuron	scFoundation	0.497 (0.171 - 0.771)	11.34 (6.63 - 16.34)	15.38 (9.53 - 21.49)
ZEBRA	MS	Inhibitory neuron	UCE	0.218 (-0.281 - 0.623)	1.99 (-3.03 - 6.72)	-2.39 (-9.76 - 6.06)
ZEBRA	MS	Inhibitory neuron	scPRINT	-0.051 (-0.489 - 0.472)	-1.83 (-6.91 - 3.21)	-7.80 (-16.69 - 2.48)
ZEBRA	MS	Inhibitory neuron	scLong	0.352 (0.019 - 0.658)	0.11 (-5.83 - 6.59)	-19.02 (-29.34 - -8.24)
ZEBRA	MS	Inhibitory neuron	TranscriptFormer	0.381 (-0.036 - 0.699)	4.24 (-1.17 - 9.13)	6.26 (-1.51 - 14.04)
ZEBRA	MS	Inhibitory neuron	CellFM	0.517 (0.155 - 0.779)	4.67 (-1.33 - 10.09)	-1.60 (-10.76 - 7.81)
ZEBRA	MS	Inhibitory neuron	scCello	0.462 (0.099 - 0.748)	-2.58 (-8.97 - 3.95)	-12.09 (-22.88 - 0.08)
ZEBRA	MS	Inhibitory neuron	SCimilarity	0.377 (-0.135 - 0.758)	0.29 (-5.20 - 5.05)	-5.78 (-13.23 - 2.07)
ZEBRA	MS	Inhibitory neuron	scAgeClock	-0.181 (-0.596 - 0.402)	-21.71 (-30.13 - -13.06)	-27.99 (-39.44 - -16.25)
ZEBRA	MS	Inhibitory neuron	scVI	0.266 (-0.152 - 0.637)	7.56 (3.74 - 11.42)	12.06 (7.74 - 17.02)
ZEBRA	MS	Inhibitory neuron	2000HVG	0.428 (0.054 - 0.732)	7.09 (3.32 - 10.77)	10.02 (5.23 - 14.92)
ZEBRA	MS	Inhibitory neuron	50PCA	0.115 (-0.321 - 0.599)	5.11 (-0.85 - 10.32)	16.86 (10.05 - 23.63)
GSE254569	Schizophrenia	Inhibitory neuron	scGPT	0.447 (0.038 - 0.723)	-5.60 (-10.18 - -0.16)	6.05 (0.65 - 11.47)
GSE254569	Schizophrenia	Inhibitory neuron	Geneformer	0.322 (-0.129 - 0.650)	-3.74 (-8.96 - 1.73)	3.74 (-2.05 - 8.77)
GSE254569	Schizophrenia	Inhibitory neuron	scFoundation	0.181 (-0.145 - 0.489)	-2.34 (-8.12 - 3.69)	2.34 (-3.66 - 8.36)
GSE254569	Schizophrenia	Inhibitory neuron	UCE	0.334 (-0.136 - 0.700)	-3.14 (-8.93 - 2.53)	3.14 (-2.32 - 8.54)
GSE254569	Schizophrenia	Inhibitory neuron	scPRINT	0.481 (0.170 - 0.755)	-4.11 (-9.77 - 1.44)	4.14 (-1.32 - 9.93)
GSE254569	Schizophrenia	Inhibitory neuron	scLong	0.410 (-0.034 - 0.724)	-2.30 (-7.93 - 3.74)	2.30 (-3.40 - 8.09)
GSE254569	Schizophrenia	Inhibitory neuron	TranscriptFormer	0.433 (0.029 - 0.750)	-4.05 (-9.07 - 0.97)	4.30 (-0.66 - 9.28)
GSE254569	Schizophrenia	Inhibitory neuron	CellFM	0.434 (0.026 - 0.706)	-2.67 (-7.94 - 2.86)	3.08 (-2.59 - 8.45)
GSE254569	Schizophrenia	Inhibitory neuron	scCello	0.063 (-0.386 - 0.472)	-1.82 (-7.57 - 4.26)	2.03 (-3.72 - 7.88)
GSE254569	Schizophrenia	Inhibitory neuron	SCimilarity	0.644 (0.344 - 0.851)	-4.50 (-9.55 - 0.94)	4.50 (-1.12 - 9.66)
GSE254569	Schizophrenia	Inhibitory neuron	scAgeClock	0.395 (0.049 - 0.670)	-2.25 (-6.98 - 2.56)	2.28 (-3.50 - 7.99)
GSE254569	Schizophrenia	Inhibitory neuron	scVI	0.374 (-0.099 - 0.699)	-4.16 (-9.64 - 1.04)	4.16 (-1.35 - 9.53)
GSE254569	Schizophrenia	Inhibitory neuron	2000HVG	0.616 (0.347 - 0.804)	-2.41 (-7.88 - 3.13)	2.59 (-2.91 - 8.36)
GSE254569	Schizophrenia	Inhibitory neuron	50PCA	-0.507 (-0.703 - 0.273)	-2.19 (-8.26 - 4.47)	2.19 (-4.45 - 8.68)
ZEBRA	AD	Astrocyte	scGPT	0.649 (0.151 - 0.965)	1.70 (-3.17 - 6.46)	-3.24 (-9.02 - 3.23)
ZEBRA	AD	Astrocyte	Geneformer	0.674 (0.326 - 0.944)	0.03 (-7.54 - 6.45)	-0.23 (-6.61 - 8.02)
ZEBRA	AD	Astrocyte	scFoundation	0.594 (0.079 - 0.930)	-0.79 (-11.80 - 8.83)	0.79 (-8.70 - 12.85)
ZEBRA	AD	Astrocyte	UCE	0.603 (0.114 - 0.902)	3.25 (-2.72 - 8.75)	-3.25 (-8.73 - 2.65)
ZEBRA	AD	Astrocyte	scPRINT	0.330 (-0.308 - 0.848)	5.04 (-4.19 - 12.92)	-5.58 (-14.19 - 4.22)
ZEBRA	AD	Astrocyte	scLong	0.355 (-0.334 - 0.893)	11.56 (3.60 - 19.56)	-11.56 (-19.33 - -3.41)
ZEBRA	AD	Astrocyte	TranscriptFormer	0.663 (0.202 - 0.955)	0.98 (-6.62 - 7.80)	-1.01 (-7.87 - 6.53)
ZEBRA	AD	Astrocyte	CellFM	0.605 (0.080 - 0.945)	4.42 (-3.68 - 11.09)	-5.12 (-12.19 - 4.05)
ZEBRA	AD	Astrocyte	scCello	0.354 (-0.211 - 0.813)	5.89 (-3.15 - 13.97)	-9.65 (-20.17 - 1.29)
ZEBRA	AD	Astrocyte	SCimilarity	0.531 (-0.018 - 0.879)	2.39 (-5.13 - 9.20)	-3.63 (-11.58 - 4.81)
ZEBRA	AD	Astrocyte	scAgeClock	-0.203 (-0.768 - 0.477)	23.62 (14.07 - 31.81)	-23.62 (-31.78 - -13.65)
ZEBRA	AD	Astrocyte	scVI	0.725 (0.416 - 0.960)	1.24 (-4.02 - 6.33)	-1.34 (-6.66 - 4.04)
ZEBRA	AD	Astrocyte	2000HVG	0.564 (0.026 - 0.946)	0.98 (-6.11 - 7.55)	-0.74 (-7.47 - 7.02)
ZEBRA	AD	Astrocyte	50PCA	-0.256 (-0.661 - 0.220)	-0.29 (-10.74 - 8.26)	-0.56 (-9.77 - 10.37)
ZEBRA	MS	Astrocyte	scGPT	-0.066 (-0.477 - 0.434)	12.96 (4.67 - 22.05)	16.55 (6.19 - 28.25)
ZEBRA	MS	Astrocyte	Geneformer	0.029 (-0.362 - 0.499)	15.43 (7.18 - 23.79)	22.23 (12.14 - 32.60)
ZEBRA	MS	Astrocyte	scFoundation	0.040 (-0.258 - 0.416)	18.39 (10.37 - 27.31)	24.75 (15.23 - 34.45)
ZEBRA	MS	Astrocyte	UCE	-0.115 (-0.466 - 0.278)	11.14 (2.13 - 20.45)	15.29 (4.48 - 26.19)
ZEBRA	MS	Astrocyte	scPRINT	0.518 (0.181 - 0.761)	5.84 (-0.67 - 12.31)	13.56 (5.84 - 22.02)
ZEBRA	MS	Astrocyte	scLong	-0.290 (-0.684 - 0.170)	2.40 (-6.44 - 11.20)	-9.24 (-23.43 - 4.27)
ZEBRA	MS	Astrocyte	TranscriptFormer	0.080 (-0.277 - 0.495)	15.55 (7.16 - 24.22)	24.68 (14.59 - 34.38)
ZEBRA	MS	Astrocyte	CellFM	-0.009 (-0.351 - 0.383)	10.73 (2.31 - 19.53)	10.27 (-1.65 - 21.91)
ZEBRA	MS	Astrocyte	scCello	-0.020 (-0.365 - 0.337)	6.14 (-3.17 - 15.39)	7.53 (-4.51 - 20.04)
ZEBRA	MS	Astrocyte	SCimilarity	-0.166 (-0.567 - 0.252)	7.88 (-2.58 - 17.68)	8.49 (-4.29 - 21.48)
ZEBRA	MS	Astrocyte	scAgeClock	-0.390 (-0.657 - 0.026)	-11.61 (-19.70 - -3.07)	-14.50 (-27.92 - 0.02)
ZEBRA	MS	Astrocyte	scVI	0.268 (-0.328 - 0.744)	17.01 (9.98 - 24.75)	25.60 (17.59 - 34.02)
ZEBRA	MS	Astrocyte	2000HVG	0.188 (-0.182 - 0.577)	13.28 (5.53 - 21.69)	19.52 (10.54 - 28.32)
ZEBRA	MS	Astrocyte	50PCA	0.199 (-0.098 - 0.535)	18.14 (8.40 - 27.44)	30.84 (20.30 - 41.63)
GSE254569	Schizophrenia	Astrocyte	scGPT	0.413 (-0.029 - 0.734)	-6.19 (-10.49 - -1.25)	6.97 (2.07 - 12.18)
GSE254569	Schizophrenia	Astrocyte	Geneformer	0.462 (0.004 - 0.778)	-4.91 (-9.23 - -0.26)	5.29 (0.11 - 10.15)
GSE254569	Schizophrenia	Astrocyte	scFoundation	0.460 (-0.017 - 0.744)	-4.52 (-9.60 - 0.62)	4.70 (-0.51 - 9.73)
GSE254569	Schizophrenia	Astrocyte	UCE	0.493 (0.126 - 0.749)	-5.66 (-10.23 - -0.99)	6.07 (0.92 - 10.80)
GSE254569	Schizophrenia	Astrocyte	scPRINT	0.398 (0.098 - 0.674)	-7.14 (-11.90 - -2.33)	7.89 (2.51 - 13.03)
GSE254569	Schizophrenia	Astrocyte	scLong	0.175 (-0.199 - 0.533)	-5.06 (-11.05 - 1.05)	5.06 (-0.63 - 10.95)
GSE254569	Schizophrenia	Astrocyte	TranscriptFormer	0.580 (0.246 - 0.790)	-7.59 (-11.98 - -3.07)	7.79 (3.13 - 12.47)
GSE254569	Schizophrenia	Astrocyte	CellFM	0.480 (0.034 - 0.783)	-5.25 (-10.13 - -0.69)	6.05 (1.20 - 11.00)
GSE254569	Schizophrenia	Astrocyte	scCello	0.487 (0.155 - 0.756)	-3.72 (-8.94 - 1.63)	4.13 (-1.23 - 9.62)
GSE254569	Schizophrenia	Astrocyte	SCimilarity	0.475 (0.164 - 0.707)	-8.39 (-12.81 - -3.74)	11.75 (6.62 - 16.94)
GSE254569	Schizophrenia	Astrocyte	scAgeClock	0.110 (-0.214 - 0.459)	-1.85 (-6.49 - 2.97)	1.77 (-4.02 - 7.70)
GSE254569	Schizophrenia	Astrocyte	scVI	0.597 (0.161 - 0.817)	-5.38 (-10.13 - -0.67)	5.58 (0.70 - 10.48)
GSE254569	Schizophrenia	Astrocyte	2000HVG	0.502 (0.099 - 0.773)	-5.26 (-9.53 - -0.50)	5.94 (0.95 - 10.94)
GSE254569	Schizophrenia	Astrocyte	50PCA	0.188 (-0.348 - 0.613)	-0.49 (-5.87 - 4.91)	0.49 (-4.97 - 5.67)
ZEBRA	AD	OPC	scGPT	0.553 (0.082 - 0.926)	3.29 (-4.02 - 10.85)	-4.82 (-13.25 - 3.68)
ZEBRA	AD	OPC	Geneformer	0.671 (0.310 - 0.948)	0.75 (-7.60 - 7.50)	-2.18 (-9.80 - 6.93)
ZEBRA	AD	OPC	scFoundation	0.622 (0.230 - 0.937)	-1.72 (-12.89 - 7.17)	-2.30 (-13.78 - 10.06)
ZEBRA	AD	OPC	UCE	0.485 (-0.068 - 0.924)	7.56 (1.99 - 13.35)	-11.39 (-18.79 - -3.61)
ZEBRA	AD	OPC	scPRINT	0.414 (-0.328 - 0.930)	6.63 (-4.35 - 16.04)	-6.63 (-15.90 - 4.37)
ZEBRA	AD	OPC	scLong	0.367 (-0.271 - 0.909)	14.98 (9.60 - 20.70)	-14.98 (-20.17 - -9.50)
ZEBRA	AD	OPC	TranscriptFormer	0.669 (0.242 - 0.949)	3.47 (-3.60 - 9.33)	-5.74 (-13.24 - 2.41)
ZEBRA	AD	OPC	CellFM	0.591 (0.016 - 0.962)	0.83 (-7.34 - 7.84)	-4.47 (-15.35 - 5.85)
ZEBRA	AD	OPC	scCello	0.490 (-0.054 - 0.901)	10.96 (0.58 - 20.79)	-11.44 (-22.21 - 0.03)
ZEBRA	AD	OPC	SCimilarity	0.579 (0.158 - 0.896)	4.81 (-3.67 - 12.87)	-4.81 (-13.43 - 3.45)
ZEBRA	AD	OPC	scAgeClock	0.526 (0.126 - 0.803)	22.53 (15.29 - 28.89)	-22.53 (-28.89 - -14.54)
ZEBRA	AD	OPC	scVI	0.753 (0.468 - 0.937)	2.61 (-2.01 - 7.59)	-2.67 (-7.74 - 2.13)
ZEBRA	AD	OPC	2000HVG	0.613 (0.240 - 0.914)	4.18 (-2.65 - 10.39)	-4.55 (-10.88 - 2.64)
ZEBRA	AD	OPC	50PCA	-0.001 (-0.535 - 0.570)	-1.93 (-11.34 - 5.78)	-1.45 (-11.25 - 9.83)
ZEBRA	MS	OPC	scGPT	-0.123 (-0.559 - 0.478)	8.48 (0.63 - 17.19)	9.42 (-1.71 - 21.65)
ZEBRA	MS	OPC	Geneformer	0.003 (-0.383 - 0.508)	14.53 (5.88 - 23.77)	16.81 (6.03 - 28.75)
ZEBRA	MS	OPC	scFoundation	0.027 (-0.330 - 0.415)	15.26 (6.72 - 24.46)	20.68 (10.72 - 31.38)
ZEBRA	MS	OPC	UCE	-0.145 (-0.547 - 0.331)	8.91 (0.45 - 17.19)	7.21 (-4.06 - 19.46)
ZEBRA	MS	OPC	scPRINT	0.249 (-0.034 - 0.506)	2.88 (-3.21 - 8.96)	5.01 (-4.63 - 15.08)
ZEBRA	MS	OPC	scLong	-0.310 (-0.616 - 0.086)	0.37 (-8.14 - 8.87)	-4.05 (-16.83 - 9.05)
ZEBRA	MS	OPC	TranscriptFormer	0.087 (-0.293 - 0.550)	12.18 (4.11 - 21.32)	16.52 (6.46 - 27.02)
ZEBRA	MS	OPC	CellFM	-0.082 (-0.460 - 0.354)	10.47 (1.34 - 19.56)	5.76 (-6.15 - 19.01)
ZEBRA	MS	OPC	scCello	-0.411 (-0.771 - 0.094)	5.47 (-4.01 - 14.68)	-2.40 (-16.65 - 12.15)
ZEBRA	MS	OPC	SCimilarity	-0.245 (-0.695 - 0.285)	6.84 (-3.41 - 16.53)	5.01 (-8.62 - 19.52)
ZEBRA	MS	OPC	scAgeClock	0.237 (-0.302 - 0.584)	-13.75 (-23.40 - -4.06)	-14.18 (-27.36 - -0.47)
ZEBRA	MS	OPC	scVI	0.104 (-0.469 - 0.683)	12.46 (5.28 - 20.65)	19.07 (10.59 - 28.14)
ZEBRA	MS	OPC	2000HVG	0.140 (-0.254 - 0.571)	10.20 (1.94 - 17.86)	14.59 (5.09 - 23.69)
ZEBRA	MS	OPC	50PCA	0.346 (0.015 - 0.652)	16.01 (6.64 - 25.10)	28.11 (18.08 - 38.55)
GSE254569	Schizophrenia	OPC	scGPT	0.266 (-0.190 - 0.652)	-3.19 (-8.23 - 2.28)	3.67 (-1.81 - 9.04)
GSE254569	Schizophrenia	OPC	Geneformer	0.476 (0.028 - 0.785)	-3.80 (-8.57 - 1.30)	3.92 (-0.96 - 8.84)
GSE254569	Schizophrenia	OPC	scFoundation	0.247 (-0.248 - 0.643)	-2.87 (-8.51 - 2.72)	2.87 (-3.13 - 8.51)
GSE254569	Schizophrenia	OPC	UCE	0.404 (-0.002 - 0.693)	-3.63 (-8.69 - 1.82)	3.64 (-1.98 - 8.86)
GSE254569	Schizophrenia	OPC	scPRINT	0.522 (0.192 - 0.753)	-4.65 (-9.93 - 0.69)	4.65 (-0.68 - 9.84)
GSE254569	Schizophrenia	OPC	scLong	0.236 (-0.075 - 0.519)	-1.49 (-7.94 - 4.50)	1.49 (-4.48 - 7.52)
GSE254569	Schizophrenia	OPC	TranscriptFormer	0.617 (0.332 - 0.823)	-6.57 (-10.95 - -1.88)	6.59 (1.71 - 11.29)
GSE254569	Schizophrenia	OPC	CellFM	0.378 (0.002 - 0.696)	-3.62 (-8.30 - 1.31)	4.09 (-1.16 - 9.29)
GSE254569	Schizophrenia	OPC	scCello	0.403 (-0.074 - 0.747)	-3.23 (-8.47 - 2.14)	3.23 (-2.17 - 8.66)
GSE254569	Schizophrenia	OPC	SCimilarity	0.608 (0.351 - 0.807)	-6.00 (-10.76 - -0.88)	6.00 (0.96 - 11.18)
GSE254569	Schizophrenia	OPC	scAgeClock	0.216 (-0.134 - 0.534)	-1.79 (-6.41 - 3.01)	1.71 (-4.16 - 7.55)
GSE254569	Schizophrenia	OPC	scVI	0.456 (0.063 - 0.726)	-3.68 (-9.22 - 1.32)	3.68 (-1.60 - 8.90)
GSE254569	Schizophrenia	OPC	2000HVG	0.565 (0.199 - 0.797)	-3.26 (-8.27 - 1.66)	3.64 (-1.32 - 8.80)
GSE254569	Schizophrenia	OPC	50PCA	0.197 (-0.237 - 0.543)	-1.58 (-7.35 - 4.66)	1.58 (-4.29 - 7.24)
ZEBRA	AD	Oligodendrocyte	scGPT	0.554 (0.142 - 0.888)	2.02 (-6.32 - 9.84)	-2.02 (-9.36 - 6.50)
ZEBRA	AD	Oligodendrocyte	Geneformer	0.693 (0.314 - 0.956)	-0.99 (-9.92 - 5.70)	0.94 (-6.09 - 10.53)
ZEBRA	AD	Oligodendrocyte	scFoundation	0.669 (0.301 - 0.951)	-0.72 (-11.37 - 6.62)	-0.66 (-9.11 - 10.95)
ZEBRA	AD	Oligodendrocyte	UCE	-0.208 (-0.639 - 0.272)	6.01 (-1.71 - 12.36)	-7.20 (-14.22 - 0.30)
ZEBRA	AD	Oligodendrocyte	scPRINT	0.223 (-0.586 - 0.830)	4.99 (-2.83 - 12.00)	-4.99 (-12.22 - 3.29)
ZEBRA	AD	Oligodendrocyte	scLong	0.227 (-0.404 - 0.791)	12.17 (7.03 - 17.08)	-12.17 (-16.93 - -7.12)
ZEBRA	AD	Oligodendrocyte	TranscriptFormer	0.684 (0.300 - 0.943)	-0.13 (-11.54 - 7.59)	-0.06 (-8.13 - 11.42)
ZEBRA	AD	Oligodendrocyte	CellFM	0.392 (-0.358 - 0.926)	2.23 (-7.20 - 9.92)	-2.23 (-9.97 - 8.06)
ZEBRA	AD	Oligodendrocyte	scCello	-0.026 (-0.566 - 0.606)	12.90 (3.19 - 21.80)	-12.90 (-22.02 - -2.46)
ZEBRA	AD	Oligodendrocyte	SCimilarity	0.378 (-0.199 - 0.839)	1.89 (-6.66 - 9.03)	-1.89 (-8.99 - 6.10)
ZEBRA	AD	Oligodendrocyte	scAgeClock	0.743 (0.531 - 0.913)	20.81 (14.17 - 26.81)	-20.81 (-27.30 - -14.00)
ZEBRA	AD	Oligodendrocyte	scVI	0.649 (0.252 - 0.941)	-2.06 (-9.50 - 4.96)	1.88 (-5.18 - 9.42)
ZEBRA	AD	Oligodendrocyte	2000HVG	0.577 (0.033 - 0.928)	-2.16 (-8.70 - 3.80)	2.00 (-5.12 - 9.18)
ZEBRA	AD	Oligodendrocyte	50PCA	-0.478 (-0.866 - 0.012)	-1.85 (-14.37 - 8.64)	2.38 (-8.71 - 14.82)
ZEBRA	MS	Oligodendrocyte	scGPT	-0.034 (-0.461 - 0.498)	10.75 (3.07 - 19.46)	5.42 (-6.55 - 17.80)
ZEBRA	MS	Oligodendrocyte	Geneformer	0.055 (-0.339 - 0.510)	15.44 (7.15 - 23.84)	17.61 (7.17 - 29.40)
ZEBRA	MS	Oligodendrocyte	scFoundation	0.032 (-0.299 - 0.438)	19.35 (11.00 - 28.08)	22.60 (12.98 - 33.23)
ZEBRA	MS	Oligodendrocyte	UCE	-0.006 (-0.356 - 0.399)	11.69 (3.21 - 20.67)	8.99 (-2.72 - 21.24)
ZEBRA	MS	Oligodendrocyte	scPRINT	0.349 (0.019 - 0.625)	1.50 (-4.28 - 7.38)	5.50 (-4.17 - 15.52)
ZEBRA	MS	Oligodendrocyte	scLong	-0.091 (-0.475 - 0.320)	-4.79 (-14.48 - 5.20)	-8.12 (-20.98 - 4.97)
ZEBRA	MS	Oligodendrocyte	TranscriptFormer	0.162 (-0.236 - 0.592)	13.89 (6.03 - 22.14)	18.56 (8.97 - 29.33)
ZEBRA	MS	Oligodendrocyte	CellFM	-0.117 (-0.495 - 0.303)	9.19 (0.18 - 18.31)	5.84 (-6.84 - 18.71)
ZEBRA	MS	Oligodendrocyte	scCello	-0.177 (-0.531 - 0.179)	7.55 (-1.67 - 16.82)	0.34 (-12.45 - 13.03)
ZEBRA	MS	Oligodendrocyte	SCimilarity	-0.128 (-0.527 - 0.291)	8.74 (-0.94 - 18.49)	3.59 (-10.58 - 16.76)
ZEBRA	MS	Oligodendrocyte	scAgeClock	0.156 (-0.334 - 0.507)	-12.67 (-20.93 - -4.07)	-13.80 (-26.79 - -0.29)
ZEBRA	MS	Oligodendrocyte	scVI	0.116 (-0.383 - 0.598)	13.97 (6.88 - 21.96)	18.16 (8.95 - 27.86)
ZEBRA	MS	Oligodendrocyte	2000HVG	0.182 (-0.188 - 0.529)	11.53 (3.37 - 19.39)	15.42 (6.19 - 24.37)
ZEBRA	MS	Oligodendrocyte	50PCA	0.079 (-0.316 - 0.494)	17.79 (8.01 - 27.40)	33.93 (23.18 - 44.24)
GSE254569	Schizophrenia	Oligodendrocyte	scGPT	0.415 (-0.056 - 0.778)	-4.95 (-10.10 - -0.03)	5.79 (0.56 - 11.33)
GSE254569	Schizophrenia	Oligodendrocyte	Geneformer	0.415 (-0.270 - 0.796)	-3.38 (-8.83 - 1.74)	3.59 (-1.66 - 8.69)
GSE254569	Schizophrenia	Oligodendrocyte	scFoundation	0.492 (-0.085 - 0.778)	-3.42 (-8.49 - 1.65)	3.60 (-1.69 - 8.93)
GSE254569	Schizophrenia	Oligodendrocyte	UCE	0.509 (-0.041 - 0.798)	-3.22 (-8.45 - 1.68)	3.34 (-1.89 - 8.50)
GSE254569	Schizophrenia	Oligodendrocyte	scPRINT	0.510 (0.134 - 0.777)	-3.41 (-8.68 - 1.60)	3.51 (-1.72 - 8.58)
GSE254569	Schizophrenia	Oligodendrocyte	scLong	0.374 (-0.017 - 0.666)	-3.88 (-9.17 - 1.38)	4.23 (-1.37 - 9.89)
GSE254569	Schizophrenia	Oligodendrocyte	TranscriptFormer	0.457 (-0.177 - 0.822)	-5.25 (-9.88 - -0.25)	6.31 (1.24 - 11.97)
GSE254569	Schizophrenia	Oligodendrocyte	CellFM	0.227 (-0.406 - 0.668)	-3.96 (-9.43 - 1.78)	4.74 (-1.09 - 10.71)
GSE254569	Schizophrenia	Oligodendrocyte	scCello	0.589 (0.177 - 0.823)	-3.30 (-8.76 - 1.82)	3.45 (-1.77 - 8.95)
GSE254569	Schizophrenia	Oligodendrocyte	SCimilarity	0.560 (0.262 - 0.775)	-5.03 (-9.78 - -0.42)	5.92 (0.92 - 11.04)
GSE254569	Schizophrenia	Oligodendrocyte	scAgeClock	0.305 (-0.059 - 0.603)	-1.80 (-6.42 - 2.94)	1.81 (-3.83 - 7.56)
GSE254569	Schizophrenia	Oligodendrocyte	scVI	0.447 (-0.112 - 0.782)	-3.57 (-8.99 - 1.80)	3.68 (-1.56 - 8.82)
GSE254569	Schizophrenia	Oligodendrocyte	2000HVG	0.418 (-0.155 - 0.756)	-3.03 (-8.34 - 2.22)	3.59 (-1.65 - 9.28)
GSE254569	Schizophrenia	Oligodendrocyte	50PCA	-0.316 (-0.638 - 0.085)	-1.64 (-7.89 - 4.61)	1.64 (-4.63 - 8.09)
ZEBRA	AD	Microglia	scGPT	0.530 (-0.083 - 0.875)	1.99 (-10.36 - 13.27)	-2.56 (-13.92 - 10.13)
ZEBRA	AD	Microglia	Geneformer	0.740 (0.405 - 0.945)	-6.38 (-18.95 - 3.56)	5.85 (-4.25 - 18.88)
ZEBRA	AD	Microglia	scFoundation	0.761 (0.426 - 0.948)	-0.12 (-11.10 - 9.01)	0.12 (-9.18 - 11.14)
ZEBRA	AD	Microglia	UCE	0.344 (-0.301 - 0.836)	2.10 (-7.40 - 11.24)	-2.10 (-10.94 - 7.93)
ZEBRA	AD	Microglia	scPRINT	0.568 (-0.057 - 0.940)	-0.44 (-14.39 - 12.07)	0.44 (-12.35 - 14.63)
ZEBRA	AD	Microglia	scLong	0.533 (-0.145 - 0.915)	10.11 (1.86 - 16.55)	-10.11 (-16.89 - -1.84)
ZEBRA	AD	Microglia	TranscriptFormer	0.667 (0.121 - 0.921)	1.19 (-8.83 - 10.49)	-1.19 (-10.52 - 9.98)
ZEBRA	AD	Microglia	CellFM	0.429 (-0.214 - 0.911)	-0.84 (-18.91 - 14.01)	0.84 (-13.67 - 18.03)
ZEBRA	AD	Microglia	scCello	0.468 (-0.094 - 0.879)	3.23 (-7.90 - 12.96)	-8.24 (-21.12 - 5.78)
ZEBRA	AD	Microglia	SCimilarity	0.652 (0.108 - 0.909)	-0.21 (-16.13 - 13.75)	-0.37 (-14.55 - 15.64)
ZEBRA	AD	Microglia	scAgeClock	0.752 (0.521 - 0.926)	20.78 (14.32 - 26.53)	-20.78 (-26.67 - -14.27)
ZEBRA	AD	Microglia	scVI	0.739 (0.354 - 0.952)	0.11 (-7.22 - 7.03)	-0.11 (-7.28 - 7.25)
ZEBRA	AD	Microglia	2000HVG	0.605 (0.132 - 0.916)	0.01 (-11.44 - 9.73)	-0.37 (-10.65 - 10.68)
ZEBRA	AD	Microglia	50PCA	-0.436 (-0.749 - 0.080)	-5.22 (-21.51 - 9.21)	3.35 (-12.00 - 19.59)
ZEBRA	MS	Microglia	scGPT	-0.104 (-0.701 - 0.649)	11.75 (6.48 - 16.77)	4.02 (-6.61 - 14.60)
ZEBRA	MS	Microglia	Geneformer	0.049 (-0.571 - 0.686)	8.28 (2.16 - 14.74)	5.47 (-3.44 - 14.68)
ZEBRA	MS	Microglia	scFoundation	-0.024 (-0.544 - 0.518)	13.84 (8.12 - 19.20)	16.28 (8.35 - 24.49)
ZEBRA	MS	Microglia	UCE	-0.259 (-0.824 - 0.448)	9.99 (3.70 - 15.62)	2.33 (-8.44 - 13.15)
ZEBRA	MS	Microglia	scPRINT	-0.175 (-0.706 - 0.397)	4.66 (-1.84 - 10.60)	6.39 (-3.14 - 16.57)
ZEBRA	MS	Microglia	scLong	-0.109 (-0.705 - 0.602)	-0.14 (-7.05 - 6.57)	-17.98 (-26.40 - -9.86)
ZEBRA	MS	Microglia	TranscriptFormer	-0.054 (-0.615 - 0.617)	12.57 (6.78 - 18.45)	13.25 (3.73 - 22.02)
ZEBRA	MS	Microglia	CellFM	0.159 (-0.487 - 0.753)	9.61 (3.13 - 15.66)	-12.04 (-20.39 - -3.20)
ZEBRA	MS	Microglia	scCello	-0.184 (-0.690 - 0.393)	3.18 (-3.53 - 9.86)	-14.13 (-23.64 - -4.75)
ZEBRA	MS	Microglia	SCimilarity	-0.142 (-0.696 - 0.553)	7.78 (0.64 - 14.13)	1.61 (-8.69 - 12.40)
ZEBRA	MS	Microglia	scAgeClock	-0.120 (-0.732 - 0.525)	-19.65 (-26.51 - -13.42)	-18.63 (-31.66 - -5.56)
ZEBRA	MS	Microglia	scVI	-0.054 (-0.611 - 0.514)	9.89 (4.44 - 15.00)	17.91 (11.55 - 24.15)
ZEBRA	MS	Microglia	2000HVG	0.065 (-0.546 - 0.648)	6.15 (0.48 - 11.42)	10.73 (4.49 - 17.70)
ZEBRA	MS	Microglia	50PCA	0.017 (-0.661 - 0.733)	14.54 (7.40 - 20.55)	28.31 (21.61 - 36.87)
GSE254569	Schizophrenia	Microglia	scGPT	0.441 (0.056 - 0.719)	-4.65 (-9.47 - 0.57)	5.64 (0.09 - 11.19)
GSE254569	Schizophrenia	Microglia	Geneformer	0.556 (0.255 - 0.779)	-4.94 (-9.52 - 0.12)	4.98 (0.13 - 10.02)
GSE254569	Schizophrenia	Microglia	scFoundation	0.328 (-0.129 - 0.630)	-3.84 (-9.38 - 1.75)	3.87 (-1.96 - 9.41)
GSE254569	Schizophrenia	Microglia	UCE	0.385 (-0.058 - 0.689)	-3.39 (-8.48 - 1.86)	3.66 (-1.26 - 8.96)
GSE254569	Schizophrenia	Microglia	scPRINT	0.575 (0.324 - 0.772)	-5.12 (-9.55 - -0.27)	5.12 (0.69 - 9.68)
GSE254569	Schizophrenia	Microglia	scLong	0.303 (0.035 - 0.536)	-4.35 (-9.86 - 1.23)	4.42 (-1.25 - 10.28)
GSE254569	Schizophrenia	Microglia	TranscriptFormer	0.488 (0.129 - 0.747)	-6.63 (-11.19 - -1.68)	7.20 (1.95 - 12.45)
GSE254569	Schizophrenia	Microglia	CellFM	0.385 (0.012 - 0.667)	-5.44 (-10.39 - -0.76)	6.24 (1.26 - 11.25)
GSE254569	Schizophrenia	Microglia	scCello	0.466 (0.070 - 0.726)	-2.81 (-7.82 - 2.16)	3.00 (-2.10 - 8.13)
GSE254569	Schizophrenia	Microglia	SCimilarity	0.385 (0.049 - 0.659)	-6.29 (-11.51 - -1.39)	6.62 (1.63 - 11.97)
GSE254569	Schizophrenia	Microglia	scAgeClock	0.371 (0.053 - 0.634)	-1.96 (-6.44 - 2.49)	2.01 (-3.65 - 7.41)
GSE254569	Schizophrenia	Microglia	scVI	0.413 (0.133 - 0.658)	-6.20 (-11.27 - -0.84)	6.20 (1.29 - 11.57)
GSE254569	Schizophrenia	Microglia	2000HVG	0.332 (-0.050 - 0.644)	-4.44 (-9.48 - 0.53)	5.01 (-0.08 - 10.23)
GSE254569	Schizophrenia	Microglia	50PCA	-0.274 (-0.590 - 0.039)	0.03 (-6.91 - 7.24)	-0.03 (-6.92 - 7.11)
