## Supplementary Table S10 for "Benchmarking single-cell foundation models for aging biology"

OOD	Dataset	Model	F1	Kappa	PPV	PR_AUC	ROC_AUC	Sensitivity	Specificity
Cross-Donor OOD	OMF_GSE164241	scGPT	0.714 (0.706-0.723)	0.538 (0.527-0.549)	0.934 (0.927-0.941)	0.876 (0.871-0.881)	0.841 (0.835-0.847)	0.579 (0.568-0.589)	0.959 (0.955-0.964)
Cross-Donor OOD	OMF_GSE164241	Geneformer	0.648 (0.638-0.658)	0.452 (0.441-0.464)	0.905 (0.898-0.913)	0.833 (0.827-0.839)	0.779 (0.772-0.787)	0.505 (0.494-0.516)	0.947 (0.942-0.952)
Cross-Donor OOD	OMF_GSE164241	scFoundation	0.679 (0.670-0.688)	0.483 (0.471-0.495)	0.897 (0.890-0.906)	0.889 (0.884-0.893)	0.877 (0.872-0.882)	0.546 (0.536-0.556)	0.938 (0.932-0.943)
Cross-Donor OOD	OMF_GSE164241	UCE	0.790 (0.783-0.798)	0.645 (0.634-0.656)	0.966 (0.961-0.971)	0.934 (0.931-0.938)	0.927 (0.923-0.930)	0.669 (0.659-0.679)	0.976 (0.973-0.980)
Cross-Donor OOD	OMF_GSE164241	scPRINT	0.692 (0.684-0.701)	0.464 (0.451-0.477)	0.812 (0.804-0.821)	0.836 (0.830-0.842)	0.821 (0.814-0.827)	0.604 (0.594-0.614)	0.860 (0.853-0.868)
Cross-Donor OOD	OMF_GSE164241	scLong	0.401 (0.389-0.412)	0.037 (0.023-0.053)	0.531 (0.519-0.544)	0.529 (0.520-0.538)	0.503 (0.494-0.513)	0.322 (0.311-0.333)	0.716 (0.706-0.725)
Cross-Donor OOD	OMF_GSE164241	TranscriptFormer	0.792 (0.785-0.800)	0.643 (0.632-0.655)	0.948 (0.943-0.954)	0.944 (0.941-0.948)	0.942 (0.939-0.945)	0.681 (0.671-0.691)	0.962 (0.959-0.967)
Cross-Donor OOD	OMF_GSE164241	CellFM	0.679 (0.670-0.687)	0.436 (0.422-0.449)	0.787 (0.779-0.796)	0.815 (0.807-0.822)	0.809 (0.802-0.815)	0.597 (0.586-0.607)	0.839 (0.831-0.846)
Cross-Donor OOD	OMF_GSE164241	scCello	0.804 (0.797-0.810)	0.628 (0.617-0.641)	0.852 (0.845-0.860)	0.906 (0.902-0.911)	0.891 (0.886-0.896)	0.760 (0.751-0.770)	0.868 (0.861-0.876)
Cross-Donor OOD	OMF_GSE164241	SCimilarity	0.820 (0.813-0.827)	0.687 (0.677-0.698)	0.965 (0.960-0.969)	0.958 (0.955-0.960)	0.953 (0.950-0.956)	0.713 (0.704-0.723)	0.974 (0.971-0.978)
Cross-Donor OOD	OMF_GSE164241	DeepScence	0.667 (0.667-0.667)	0.002 (0.001-0.003)	0.500 (0.500-0.501)	0.645 (0.637-0.654)	0.545 (0.536-0.555)	0.999 (0.999-1.000)	0.003 (0.002-0.004)
Cross-Donor OOD	OMF_GSE164241	SenCID	0.516 (0.507-0.524)	0.013 (-0.004-0.028)	0.506 (0.498-0.513)	0.514 (0.505-0.522)	0.512 (0.497-0.521)	0.526 (0.516-0.537)	0.486 (0.476-0.497)
Cross-Donor OOD	OMF_GSE164241	scVI	0.614 (0.605-0.622)	0.274 (0.260-0.288)	0.656 (0.648-0.665)	0.656 (0.647-0.666)	0.706 (0.698-0.714)	0.576 (0.566-0.588)	0.698 (0.688-0.709)
Cross-Donor OOD	OMF_GSE164241	2000HVG	0.742 (0.734-0.750)	0.550 (0.538-0.562)	0.868 (0.861-0.877)	0.867 (0.861-0.874)	0.874 (0.869-0.880)	0.648 (0.637-0.658)	0.902 (0.896-0.909)
Cross-Donor OOD	OMF_GSE164241	50PCA	0.511 (0.499-0.522)	0.296 (0.284-0.307)	0.836 (0.826-0.847)	0.785 (0.778-0.792)	0.790 (0.783-0.797)	0.368 (0.357-0.378)	0.928 (0.922-0.933)
Cross-Dataset OOD	IMR90_GSE94980	scGPT	0.727 (0.656-0.786)	0.439 (0.312-0.547)	0.706 (0.661-0.747)	0.796 (0.736-0.850)	0.787 (0.724-0.842)	0.751 (0.641-0.844)	0.687 (0.641-0.734)
Cross-Dataset OOD	IMR90_GSE94980	Geneformer	0.690 (0.674-0.703)	0.112 (0.062-0.156)	0.530 (0.517-0.542)	0.819 (0.763-0.871)	0.802 (0.740-0.859)	0.987 (0.953-1.000)	0.124 (0.078-0.156)
Cross-Dataset OOD	IMR90_GSE94980	scFoundation	0.667 (0.667-0.667)	0.000 (0.000-0.000)	0.500 (0.500-0.500)	0.704 (0.637-0.774)	0.734 (0.672-0.795)	1.000 (1.000-1.000)	0.000 (0.000-0.000)
Cross-Dataset OOD	IMR90_GSE94980	UCE	0.597 (0.516-0.667)	0.154 (0.031-0.266)	0.569 (0.515-0.616)	0.625 (0.550-0.689)	0.606 (0.532-0.672)	0.629 (0.516-0.734)	0.525 (0.469-0.578)
Cross-Dataset OOD	IMR90_GSE94980	scPRINT	0.626 (0.575-0.667)	-0.007 (-0.109-0.078)	0.498 (0.466-0.523)	0.494 (0.443-0.555)	0.524 (0.472-0.582)	0.843 (0.750-0.922)	0.150 (0.109-0.188)
Cross-Dataset OOD	IMR90_GSE94980	scLong	0.631 (0.601-0.660)	-0.078 (-0.141--0.016)	0.480 (0.462-0.496)	0.731 (0.660-0.798)	0.677 (0.592-0.755)	0.922 (0.859-0.984)	0.000 (0.000-0.000)
Cross-Dataset OOD	IMR90_GSE94980	TranscriptFormer	0.667 (0.667-0.667)	0.000 (0.000-0.000)	0.500 (0.500-0.500)	0.913 (0.877-0.947)	0.911 (0.873-0.948)	1.000 (1.000-1.000)	0.000 (0.000-0.000)
Cross-Dataset OOD	IMR90_GSE94980	CellFM	0.237 (0.114-0.354)	0.114 (0.031-0.203)	0.838 (0.667-1.000)	0.707 (0.635-0.772)	0.703 (0.635-0.766)	0.139 (0.062-0.219)	0.975 (0.969-1.000)
Cross-Dataset OOD	IMR90_GSE94980	scCello	0.143 (0.059-0.243)	0.055 (0.000-0.125)	0.746 (0.500-1.000)	0.518 (0.446-0.595)	0.563 (0.480-0.638)	0.080 (0.031-0.141)	0.975 (0.969-1.000)
Cross-Dataset OOD	IMR90_GSE94980	SCimilarity	0.716 (0.662-0.771)	0.381 (0.281-0.484)	0.661 (0.622-0.701)	0.817 (0.762-0.866)	0.785 (0.723-0.842)	0.781 (0.688-0.875)	0.599 (0.547-0.656)
Cross-Dataset OOD	IMR90_GSE94980	DeepScence	0.226 (0.118-0.338)	0.129 (0.062-0.203)	1.000 (1.000-1.000)	0.853 (0.803-0.900)	0.813 (0.752-0.875)	0.129 (0.062-0.203)	1.000 (1.000-1.000)
Cross-Dataset OOD	IMR90_GSE94980	SenCID	0.550 (0.449-0.639)	0.211 (0.078-0.344)	0.638 (0.562-0.706)	0.723 (0.654-0.788)	0.690 (0.618-0.761)	0.485 (0.375-0.594)	0.726 (0.688-0.781)
Cross-Dataset OOD	IMR90_GSE94980	scVI	0.032 (0.000-0.090)	0.017 (0.000-0.047)	1.000 (1.000-1.000)	0.744 (0.679-0.815)	0.735 (0.673-0.800)	0.017 (0.000-0.047)	1.000 (1.000-1.000)
Cross-Dataset OOD	IMR90_GSE94980	2000HVG	0.612 (0.494-0.725)	0.436 (0.328-0.562)	0.973 (0.957-1.000)	0.924 (0.890-0.952)	0.920 (0.884-0.951)	0.449 (0.328-0.578)	0.988 (0.984-1.000)
Cross-Dataset OOD	IMR90_GSE94980	50PCA	0.578 (0.473-0.661)	0.246 (0.109-0.375)	0.654 (0.578-0.717)	0.621 (0.568-0.689)	0.716 (0.662-0.771)	0.520 (0.406-0.625)	0.726 (0.672-0.781)
Cross-domain OOD	human_bulk	scGPT	0.676 (0.671-0.679)	0.042 (0.018-0.053)	0.511 (0.504-0.514)	0.771 (0.726-0.841)	0.764 (0.720-0.808)	1.000 (1.000-1.000)	0.042 (0.018-0.053)
Cross-domain OOD	human_bulk	Geneformer	0.668 (0.637-0.701)	0.198 (0.123-0.281)	0.570 (0.543-0.600)	0.568 (0.520-0.629)	0.618 (0.568-0.670)	0.809 (0.754-0.860)	0.389 (0.333-0.439)
Cross-domain OOD	human_bulk	scFoundation	0.653 (0.639-0.671)	-0.009 (-0.053-0.035)	0.498 (0.486-0.509)	0.613 (0.560-0.662)	0.599 (0.543-0.657)	0.950 (0.930-0.982)	0.042 (0.018-0.053)
Cross-domain OOD	human_bulk	UCE	0.667 (0.667-0.667)	0.000 (0.000-0.000)	0.500 (0.500-0.500)	0.563 (0.514-0.615)	0.576 (0.516-0.625)	1.000 (1.000-1.000)	0.000 (0.000-0.000)
Cross-domain OOD	human_bulk	scPRINT	0.649 (0.643-0.659)	-0.038 (-0.053--0.018)	0.490 (0.486-0.496)	0.506 (0.462-0.565)	0.523 (0.474-0.578)	0.962 (0.947-0.982)	0.000 (0.000-0.000)
Cross-domain OOD	human_bulk	scLong	0.651 (0.634-0.671)	0.008 (-0.035-0.053)	0.502 (0.490-0.514)	0.688 (0.639-0.742)	0.637 (0.587-0.688)	0.924 (0.895-0.965)	0.084 (0.053-0.105)
Cross-domain OOD	human_bulk	TranscriptFormer	0.667 (0.659-0.675)	0.015 (-0.018-0.035)	0.504 (0.496-0.509)	0.601 (0.551-0.648)	0.503 (0.453-0.567)	0.987 (0.982-1.000)	0.028 (0.000-0.035)
Cross-domain OOD	human_bulk	CellFM	0.673 (0.667-0.675)	0.028 (0.000-0.035)	0.507 (0.500-0.509)	0.858 (0.821-0.903)	0.879 (0.851-0.912)	1.000 (1.000-1.000)	0.028 (0.000-0.035)
Cross-domain OOD	human_bulk	SCimilarity	0.670 (0.667-0.671)	0.014 (0.000-0.018)	0.504 (0.500-0.504)	0.740 (0.695-0.783)	0.691 (0.641-0.740)	1.000 (1.000-1.000)	0.014 (0.000-0.018)
Cross-domain OOD	human_bulk	DeepScence	0.555 (0.515-0.599)	-0.034 (-0.123-0.053)	0.487 (0.453-0.519)	0.472 (0.440-0.510)	0.515 (0.474-0.563)	0.647 (0.579-0.719)	0.319 (0.263-0.368)
Cross-domain OOD	human_bulk	SenCID	0.844 (0.811-0.879)	0.697 (0.632-0.772)	0.869 (0.836-0.911)	0.947 (0.931-0.965)	0.947 (0.930-0.965)	0.822 (0.772-0.877)	0.875 (0.842-0.913)
Cross-domain OOD	human_bulk	scVI	0.261 (0.198-0.326)	-0.073 (-0.140-0.000)	0.419 (0.333-0.500)	0.503 (0.459-0.552)	0.514 (0.470-0.563)	0.190 (0.140-0.246)	0.738 (0.684-0.789)
Cross-domain OOD	human_bulk	2000HVG	0.641 (0.611-0.671)	0.090 (0.018-0.158)	0.529 (0.506-0.553)	0.835 (0.797-0.869)	0.754 (0.702-0.805)	0.811 (0.754-0.860)	0.279 (0.228-0.333)
Cross-domain OOD	human_bulk	50PCA	0.674 (0.625-0.724)	0.365 (0.281-0.456)	0.692 (0.649-0.736)	0.706 (0.656-0.759)	0.732 (0.686-0.778)	0.658 (0.596-0.719)	0.707 (0.667-0.754)
Cross-domain OOD	human_bulk	scCello	0.665 (0.634-0.699)	0.157 (0.088-0.228)	0.552 (0.529-0.577)	0.632 (0.581-0.694)	0.664 (0.616-0.714)	0.836 (0.789-0.895)	0.321 (0.263-0.368)
Cross-species OOD	mouse_Microglia_GSE229553	scGPT	0.578 (0.568-0.587)	0.269 (0.255-0.282)	0.684 (0.675-0.694)	0.661 (0.651-0.671)	0.708 (0.700-0.716)	0.500 (0.488-0.511)	0.769 (0.760-0.778)
Cross-species OOD	mouse_Microglia_GSE229553	Geneformer	0.741 (0.737-0.746)	0.348 (0.336-0.360)	0.614 (0.610-0.619)	0.688 (0.679-0.698)	0.742 (0.734-0.750)	0.934 (0.929-0.940)	0.413 (0.403-0.424)
Cross-species OOD	mouse_Microglia_GSE229553	scFoundation	0.674 (0.667-0.681)	0.308 (0.294-0.322)	0.637 (0.630-0.644)	0.648 (0.639-0.657)	0.712 (0.703-0.719)	0.717 (0.707-0.726)	0.591 (0.580-0.602)
Cross-species OOD	mouse_Microglia_GSE229553	UCE	0.052 (0.045-0.059)	0.002 (-0.003-0.008)	0.519 (0.467-0.570)	0.553 (0.544-0.561)	0.602 (0.592-0.610)	0.027 (0.024-0.031)	0.974 (0.971-0.978)
Cross-species OOD	mouse_Microglia_GSE229553	scPRINT	0.441 (0.431-0.451)	-0.007 (-0.023-0.009)	0.496 (0.486-0.506)	0.500 (0.492-0.508)	0.498 (0.489-0.507)	0.397 (0.387-0.408)	0.595 (0.585-0.607)
Cross-species OOD	mouse_Microglia_GSE229553	scLong	0.570 (0.562-0.578)	0.087 (0.071-0.102)	0.539 (0.531-0.546)	0.530 (0.522-0.539)	0.547 (0.538-0.557)	0.605 (0.594-0.615)	0.482 (0.471-0.493)
Cross-species OOD	mouse_Microglia_GSE229553	TranscriptFormer	0.400 (0.390-0.411)	-0.008 (-0.023-0.007)	0.494 (0.484-0.505)	0.508 (0.499-0.516)	0.544 (0.535-0.553)	0.336 (0.326-0.348)	0.656 (0.645-0.666)
Cross-species OOD	mouse_Microglia_GSE229553	CellFM	0.652 (0.646-0.659)	0.200 (0.186-0.215)	0.577 (0.571-0.583)	0.602 (0.592-0.612)	0.629 (0.621-0.639)	0.750 (0.741-0.760)	0.450 (0.439-0.461)
Cross-species OOD	mouse_Microglia_GSE229553	scCello	0.454 (0.446-0.463)	-0.148 (-0.163--0.132)	0.433 (0.426-0.440)	0.450 (0.443-0.456)	0.573 (0.564-0.582)	0.478 (0.467-0.489)	0.374 (0.363-0.385)
Cross-species OOD	mouse_Microglia_GSE229553	SCimilarity	0.663 (0.661-0.664)	0.004 (-0.001-0.009)	0.501 (0.500-0.502)	0.630 (0.620-0.639)	0.660 (0.651-0.669)	0.979 (0.976-0.982)	0.025 (0.022-0.029)
Cross-species OOD	mouse_Microglia_GSE229553	DeepScence	0.070 (0.064-0.077)	-0.385 (-0.397--0.372)	0.107 (0.097-0.116)	0.378 (0.374-0.382)	0.718 (0.711-0.725)	0.052 (0.048-0.057)	0.562 (0.552-0.574)
Cross-species OOD	mouse_Microglia_GSE229553	SenCID	0.651 (0.647-0.655)	0.043 (0.032-0.052)	0.512 (0.509-0.515)	0.541 (0.532-0.550)	0.559 (0.550-0.568)	0.894 (0.887-0.900)	0.149 (0.141-0.157)
Cross-species OOD	mouse_Microglia_GSE229553	scVI	0.685 (0.684-0.687)	0.081 (0.075-0.087)	0.521 (0.519-0.523)	0.625 (0.614-0.636)	0.643 (0.633-0.652)	1.000 (1.000-1.000)	0.081 (0.075-0.087)
Cross-species OOD	mouse_Microglia_GSE229553	2000HVG	0.259 (0.248-0.269)	-0.065 (-0.078--0.052)	0.426 (0.411-0.440)	0.445 (0.439-0.451)	0.590 (0.581-0.598)	0.186 (0.177-0.195)	0.749 (0.740-0.758)
Cross-species OOD	mouse_Microglia_GSE229553	50PCA	0.012 (0.009-0.015)	0.002 (0.001-0.004)	0.629 (0.533-0.750)	0.725 (0.715-0.735)	0.815 (0.808-0.822)	0.006 (0.004-0.007)	0.996 (0.996-0.998)
