## Supplementary Table S11 for "Benchmarking single-cell foundation models for aging biology"

model	raw_edges	motif_supported_edges	retained_TFs	retained_targets	edge_retention_rate	nodes	density	Union_supported_edges	Union_support_fraction	Union_reference_recovery	Top500_Union_support_fraction	Top10_hubs	HAGR_aging_TFs	HAGR_aging_TF_count	HAGR_enrichment	HAGR_Fisher_P	HAGR_BH_FDR	Shared_edges_with_matched_SCENIC	Jaccard_with_matched_SCENIC
scGPT	20800	1546	41	773	0.0743269230769231	780	0.00254435337875646	38	0.0245795601552393	0.0844444444444445	0.028	FLI1; CEBPD; IKZF1; IRF8; FOS; LHX6; RARB; ERG; FOXO1; KLF4	FOS; FOXO1	2	1.73333333333333	0.324327242355535	0.394418856390837	426	0.161731207289294
Geneformer	21000	1377	34	673	0.0655714285714286	681	0.00297356828193833	31	0.0225127087872186	0.0617529880478088	0.018	FLI1; FOS; IKZF1; CEBPD; IRF8; FOXO1; NFATC2; MAF; LHX6; RUNX1	FOS; FOXO1; RUNX1	3	2.42307692307692	0.106891985773658	0.19596864058504	365	0.144497228820269
scFoundation	21000	587	30	444	0.027952380952381	457	0.00281680678720872	9	0.0153321976149915	0.0179282868525896	0.016	CEBPD; JUNB; ERG; PPARG; FOXP2; FLI1; KLF4; FOXO1; JUN; MAF	PPARG; FOXO1; JUN	3	2.42307692307692	0.106891985773658	0.19596864058504	75	0.0370187561697927
UCE	21000	780	35	363	0.0371428571428571	367	0.00580694152856569	9	0.0115384615384615	0.0179282868525896	0.014	RARB; ONECUT2; FOXO1; FOS; CEBPD; FLI1; BACH1; NR2F2; IKZF1; KLF4	FOXO1; FOS	2	1.61538461538462	0.358562596718942	0.394418856390837	106	0.0484460694698355
scPRINT	21000	662	35	348	0.0315238095238095	358	0.00517972552149351	5	0.00755287009063444	0.0099601593625498	0.008	BACH1; FLI1; JUNB; RARB; FOXO1; CEBPD; FOS; SATB2; MAFB; PRRX1	FOXO1; FOS	2	1.61538461538462	0.358562596718942	0.394418856390837	99	0.0476649012999519
scLong	21000	1066	36	541	0.0507619047619048	552	0.00350482653410137	27	0.025328330206379	0.0537848605577689	0.03	FLI1; IKZF1; IRF8; FOXO1; CEBPD; FOS; NFATC2; JUNB; KLF2; MAF	FOXO1; FOS	2	1.61538461538462	0.358562596718942	0.394418856390837	237	0.101152368758003
TranscriptFormer	21000	616	35	409	0.0293333333333333	426	0.00340237503452085	5	0.00811688311688312	0.0099601593625498	0.01	FLI1; FOXO1; CEBPD; BCL6; KLF4; RARB; JUN; IKZF1; NFATC2; ETV1	FOXO1; BCL6; JUN	3	2.42307692307692	0.106891985773658	0.19596864058504	69	0.0334788937409025
CellFM	21000	542	30	419	0.0258095238095238	433	0.00289752801300145	4	0.00738007380073801	0.00796812749003984	0.006	FLI1; MAF; FOS; FOXO1; CEBPD; ERG; RUNX1; JUN; RARB; IRF8	FOS; FOXO1; RUNX1; JUN	4	3.23076923076923	0.0200409514082268	0.19596864058504	65	0.0326469110999498
scCello	21000	1087	42	652	0.0517619047619048	659	0.00250679162957599	26	0.0239190432382705	0.051792828685259	0.02	IKZF1; PRDM1; FLI1; CEBPD; FOXO1; IRF8; MAFB; BCL6; ERG; FOS	FOXO1; BCL6; FOS	3	2.42307692307692	0.106891985773658	0.19596864058504	192	0.0797011207970112
SCimilarity	21000	1643	43	770	0.0782380952380952	777	0.00272492669399886	35	0.0213024954351796	0.0697211155378486	0.032	IKZF1; CEBPD; FLI1; ERG; FOS; NFATC2; IRF8; RUNX1; FOXO1; RARB	FOS; RUNX1; FOXO1	3	2.42307692307692	0.106891985773658	0.19596864058504	397	0.143840579710145
SCENIC	20815	1514	35	798	0.0727360076867644	809	0.00231614632415034	25	0.0165125495376486	0.049800796812749	0.014	IKZF1; FLI1; NFATC2; IRF8; FOS; ERG; BACH1; PKNOX2; RARB; JUNB	FOS	1	0.807692307692308	0.75005021374494	0.75005021374494	1514	1
