## Supplementary Table S12 for "Benchmarking single-cell foundation models for aging biology"

analysis	raw_candidate_edges	motif_supported_edges	edge_retention_rate	retained_TFs	retained_targets	nodes	density	mean_TF_outdegree	median_TF_outdegree	Union_supported_edges	Union_support_fraction	Union_reference_recovery	Top500_Union_support_fraction	motif_support_enrichment	Top10_hubs	HAGR_aging_TFs	HAGR_aging_TF_count	HAGR_Fisher_P	shared_edges_with_matched_SCENIC	Jaccard_with_matched_SCENIC
native_SCENIC_all_expressed_genes	1669987	23274	0.0139366354348866	374	9634	9726	0.000246063476003419	62.2299465240642	19	226	0.0097104064621466	0.0141347176183626	0.026	11.7169454888012	FLI1; ETS2; RFX3; ETV6; IKZF1; ZBTB20; NFATC2; ERG; SPI1; RUNX1	ETS2; RUNX1	2	0.164211434775838	607	0.0251023530871345
