## Supplementary Table S13 for "Benchmarking single-cell foundation models for aging biology"

Dimension	Feature	scGPT	Geneformer	scFoundation	UCE	scPRINT	scLong	TranscriptFormer	CellFM	scCello	SCimilarity
Model identity	Model category	Foundation model	Foundation model	Foundation model	Foundation model	Foundation model	Foundation model	Foundation model	Foundation model	Foundation model	Foundation model
Model identity	Publication / release	2024	2023 (original publication); V2 released 2024	2024	2026 (Nature; preprint released 2023)	2025	2026 (Nature Communications; preprint released 2024)	2026 (Science; preprint released 2025)	2025 (Nature Communications; preprint released 2024)	2024	2025 (Nature; online 2024)
Model identity	Primary modality	scRNA-seq	scRNA-seq	scRNA-seq	scRNA-seq	scRNA-seq	scRNA-seq	scRNA-seq	scRNA-seq	scRNA-seq	scRNA-seq
Architecture & scale	Parameter number	~53M reported; ~51.3M in the loaded whole-human checkpoint	104M (V2-104M benchmark checkpoint)	~100M	>650M	20M nominal (medium-v1.5 benchmark checkpoint); 100M main model	~1B	368M trainable + 61M frozen (TF-Sapiens benchmark checkpoint)	800M published model; ~80M benchmark checkpoint	~10.7M	~62.3M full autoencoder; ~31.2M encoder
Architecture & scale	Backbone hidden dimension	512	768	768 (encoder)	1,280	256 (benchmark medium-v1.5); 512 (main model)	1,280	2,048	1,536	256	1,024 hidden layers; 128-d final cell embedding
Architecture & scale	Number of layers	12 (whole-human benchmark checkpoint)	12 (V2-104M)	12 encoder + 6 decoder	33	8 (benchmark medium-v1.5); 16 (main model)	42 + decoder	12	40 (published model); 2 encoder layers in benchmark loader	6	3 x 1,024-unit encoder hidden layers + 128-d output
Architecture & scale	Attention heads	8	12	12 encoder / 8 decoder	20	4 query/KV heads (benchmark medium-v1.5); 8 heads (main model)	32	16	48	4	None
Architecture & scale	Maximum context length	1,200 tokens in benchmark	4,096 genes (V2)	19,264-gene aligned input	1,024 sampled genes; padded to 1,536 in benchmark	Up to 3,000 genes for official medium inference; 2,000 sampled in benchmark	27,874 genes	2,047 genes + 1 assay token	2,048 genes in benchmark	2,047 gene tokens + [CLS]	Fixed 28,231-gene vector
Architecture & scale	Position encoding	No conventional positional encoding	Learned/relative depending version	Learned fixed gene index	Sinusoidal + genomic order	Genomic position supported; disabled in benchmark checkpoint configuration	No conventional positional encoding; fixed full-gene order	No positional encoding; expressed genes are randomly permuted during training	No explicit positional encoding reported	Absolute positional embedding	None
Architecture & scale	Vocabulary / gene space	60,697-token vocabulary; 60,693 gene vectors exported in benchmark	~25,424 genes in V2 dictionary; 19,623 mapped vectors exported in benchmark	19,264 genes + depth tokens	Species-specific protein-coding genes; 19,516 human vectors exported in benchmark	~43,000 ESM2 gene embeddings; 19,876 human vectors exported in benchmark	27,874 genes	23,829 genes (TF-Sapiens)	~24,078 reported; 27,855 entries in benchmark loader	~25,427; 25,423 gene vectors exported in benchmark	28,231 genes
Architecture & scale	Gene representation initialization	Learned gene-token embeddings	Learned gene-token embeddings	Learned gene positional embeddings	ESM2 protein embeddings; 5,120-d human vectors used in benchmark	ESM2 protein embeddings; 1,024-d human vectors used in benchmark	Gene2Vec + Gene Ontology graph encoder; 200-d vectors used in benchmark	Frozen ESM2-derived gene embeddings	Learned gene embeddings; 1,536-d vectors used in benchmark	Geneformer-initialized learned embeddings; 256-d vectors used in benchmark	No token embedding; 1,024-d decoder coefficient profiles used in benchmark
Architecture & scale	Backbone	Transformer	Transformer encoder	Asymmetric encoder-decoder Transformer	Transformer	BERT-style Transformer	Performer encoder-decoder	Autoregressive Transformer	Modified RetNet with ERetNet blocks	Transformer encoder + ontology-aware prediction heads	MLP autoencoder + metric-learning encoder
Architecture & scale	Architecture type	Transformer	BERT-like encoder	Encoder-decoder	Transformer encoder	Encoder-decoder/multi-task	Performer	Generative Transformer	RetNet-family sequence model	Transformer + cell-ontology learning	Autoencoder + metric learning
Architecture & scale	Attention mechanism	Full attention / FlashAttention	Full attention	Full attention + Performer	Full attention	Bidirectional Transformer attention	Performer-based self-attention across the full gene set	Autoregressive attention	ERetNet retention mechanism	Full attention	None
Pretraining corpus	Number of cells	>33M	~104M human cells (Genecorpus-104M; V2)	>50M human cells	36M	54,084,961 human and mouse cells	48M human cells	57M human cells (TF-Sapiens); up to 112M in the model family	~100M human cells	>22M cells	7.9M training cells; 23.4M-cell reference
Pretraining corpus	Number of datasets / studies	CELLxGENE Census	~2,900 source datasets	Large multi-study corpus spanning >100 tissues	>300 datasets	548 datasets	1,618 datasets	644 human datasets (TF-Sapiens)	~19,914 samples	31 dataset classes	56 training studies + 15 independent studies
Pretraining corpus	Tissue coverage	Broad	Broad	>100 tissues	Broad	Broad	>50 tissues	Broad	Broad	Broad	184 tissue ontology terms
Pretraining corpus	Cell-type coverage	Broad	Broad	Broad	>1000 cell types	~400 hierarchical labels	Broad	Broad	Broad	397 cell-type IDs	203 cell ontology terms
Pretraining corpus	Species	Human	Human	Human	8 species	Human + mouse	Human	Human (TF-Sapiens benchmark checkpoint); model family spans 12 species	Primarily human	Human	Human
Pretraining corpus	Disease coverage	Broad	Multiple diseases	Broad	Broad	Disease-containing atlases	Disease/perturbation	Multiple disease contexts	Disease-containing atlases	7 diseases	Disease/study diversity
Input representation	Gene representation	Gene tokens + binned values	Rank-based gene tokens	Gene + binned expression	Gene/protein embeddings	Gene + expression	Full-gene expression vector + GO-derived gene representations	Gene + expression/count	Gene tokens + expression	Ranked gene tokens	Continuous gene expression
Input representation	Expression encoding	51-bin expression encoding	Rank-value	100 expression bins	Binary expression	Expression values	Expression-value MLP	Log-count attention bias + autoregressive count likelihood	Continuous/discretized	Rank-based	Continuous
Input representation	Gene selection	Up to 1,200 genes in benchmark	Top 4,096 expressed genes (V2)	Fixed 19,264 genes	Expressed genes	Up to 3,000 genes for official medium inference; 2,000 in benchmark	Fixed full set of 27,874 genes	Up to 2,047 expressed genes	Model-specific gene set	Ranked genes	Fixed 28,231 genes
Input representation	Gene ordering	No explicit positional order	Expression rank	Fixed genomic index	Chromosomal order	Genomic / model order	Fixed full-gene order	Randomly permuted during training	Model-defined	Rank	Fixed gene order
Input representation	Input granularity	Cell	Cell	Cell	Cell	Cell	Cell	Cell	Cell	Cell	Cell
Input representation	Data normalization	Model-specific binning	Rank transformation	Read-depth-aware preprocessing	Model-specific	Normalized expression	Model-specific	Model-specific	Model-specific	Rank transformation	Log-normalized expression
Input representation	Gene filtering	Top expressed genes	Rank-based	Fixed vocabulary	Expression threshold	Variable gene selection	Fixed vocabulary	Model-specific	Model-specific	Rank-based	Fixed gene panel
Input representation	Covariate modeling	Implicit	Limited/implicit	Read depth	Implicit	Multi-task	Implicit	Implicit	Implicit	Ontology-aware	Study-aware sampling
Gene relationship prior	Gene prior	Learned	Limited	Genomic index	Protein embedding	ESM2	Gene2Vec + GO	Protein embedding	Learned	Ontology/prototype	None/implicit
Pretraining strategy	Learning paradigm	Self-supervised generative	Self-supervised	Self-supervised	Self-supervised	Self-supervised + multitask	Self-supervised	Generative/self-supervised	Self-supervised	Self-supervised + contrastive	Metric learning + reconstruction
Pretraining strategy	Main objective	Masked value prediction + generative expression prediction	Masked gene prediction	Denoising + masked autoencoding	Expression-state prediction	Expression denoising/upsampling + bottleneck autoencoding + cell-label prediction	Masked expression reconstruction	Autoregressive generation of gene identities and counts	Reconstruction + cell classification	Masking + ontology contrastive learning	Triplet metric learning + reconstruction
Pretraining strategy	Masking strategy	25/50/75%	~15%	Masked/denoising	Binary expression masking	60% input noise/corruption during pretraining	Random masking of expression values	Autoregressive causal prediction	Model-specific	Masked genes	No explicit masking
Pretraining strategy	Prediction target	Expression/value	Gene identity	Expression	Expressed/not expressed	Expression distribution parameters + cell metadata labels	Masked expression values	Gene identity + count	Expression + cell label	Gene/value + ontology	Latent representation + reconstruction
Pretraining strategy	Auxiliary objectives	Generative objective	—	Read-depth modeling	Protein/gene representation	Cell type, disease, sex, ethnicity, sequencer and organism classifiers	GO/gene graph information	Variant-specific	Cell classification	Ontology/prototype contrastive	MSE reconstruction
Biological knowledge	Gene prior	Implicit: gene-token embeddings learned from expression data	Implicit: gene-token embeddings learned from expression data	Implicit: gene-index embeddings learned from expression data	Explicit: ESM2 protein embeddings	Explicit: ESM2 protein embeddings	Explicit: Gene2Vec initialization + Gene Ontology graph	Explicit: frozen ESM2-derived gene embeddings	Implicit: gene embeddings learned from expression data	Explicit: Geneformer initialization + cell-ontology supervision	Implicit: continuous-expression encoder; no gene-token prior
Biological knowledge	Genomic information	Not used	Not used; expression-rank order is not genomic position	Not used; fixed gene identity is not genomic position	Explicit: chromosome position and chromosomal order	Optional explicit genomic position; disabled in benchmark	Not used; Gene Ontology encodes function rather than genomic position	Not used	Not used	Not used	Not used
Biological knowledge	Regulatory information	Implicit: learned from expression; no direct GRN prior	Implicit: learned from expression; no direct GRN prior	Implicit: learned from expression; no direct GRN prior	Implicit: no direct GRN prior; ESM2 provides protein-level information	Implicit: expression-denoising and multitask objectives; no direct GRN labels	Explicit indirect prior: GO functional graph; no direct GRN prior	Implicit: generative expression objective; no direct GRN prior	Implicit: learned from expression; no direct GRN prior	Implicit: cell-ontology supervision; no direct GRN prior	Implicit: metric and reconstruction learning; no direct GRN prior
Biological knowledge	Cross-species alignment	Not supported explicitly	Not supported explicitly	Not supported explicitly	Supported explicitly: trained across 8 species	Supported explicitly: trained on human and mouse cells	Not supported explicitly (human model)	Model family supports 12 species; benchmark TF-Sapiens checkpoint is human-only	Not supported explicitly (primarily human)	Not supported explicitly (human model)	Not supported explicitly (human model)
