## Supplementary Table S14 for "Benchmarking single-cell foundation models for aging biology"

Model	Version / checkpoint	Input gene space	Expression normalization	Tokenization / gene selection	Maximum sequence length	Pooling / exported output	Cell-embedding dimension	Gene representation source	Representation type	Gene-representation extraction / processing	Gene-representation dimension	Number of genes represented
scGPT	Whole-human scGPT_human checkpoint (best_model.pt; scGPT 0.2.4)	Genes mapped to the 60,697-token checkpoint vocabulary	Raw nonzero expression values; per-cell 51-bin quantization in the official data collator	Gene tokens plus binned expression; sampled/truncated while retaining the leading <cls> token	1,200 tokens, including <cls>	Final-layer <cls> vector from embed_data; L2-normalized	512	encoder.embedding.weight	Learned gene/token embedding	Excluded four special-token rows and retained genes matching the benchmark target list	512	60693
Geneformer	Geneformer-V2-104M	Ensembl IDs mapped to the Geneformer V2 token dictionary (~25,424 genes)	Library-size normalization followed by gene-median scaling and rank-value encoding	Genes ordered by normalized expression rank; V2 <cls> and <eos> special tokens added	4,096 tokens, including special tokens	Second-to-last hidden-layer <cls> vector (emb_layer=-1, emb_mode=cls)	768	bert.embeddings.word_embeddings.weight	Learned token embedding	Mapped Ensembl IDs through the Geneformer V2 token dictionary and directly extracted the corresponding pretrained rows	768	19623
scFoundation	Official models.ckpt (version=ce)	Counts aligned to the fixed official 19,264-gene order	Raw counts supplied with pre_normalized=F; normalization handled by the official inference pipeline	Fixed gene-index representation with expression and read-depth information	19,264 aligned gene positions	Official cell output with pool_type=all (concatenated representation)	3072	model.pos_emb.weight	Positional gene representation	Selected the first 19,264 positional-embedding rows and aligned them to the official ordered gene list	768	19264
UCE	33l_8ep_1024t_1280.torch (33-layer UCE)	Species-specific protein-coding genes with available ESM2 embeddings	Raw counts used for expression-weighted gene sampling; selected genes encoded as expressed states	Expression-weighted sampling, ESM2 gene tokens and chromosome-position ordering; leading CLS token	1,536 positions (1,024 sampled genes plus special/padding positions)	Final model CLS output; L2-normalized	1280	Homo_sapiens.GRCh38.gene_symbol_to_embedding_ESM2.pt	Protein-derived representation	Mapped target human gene symbols to the ESM2-derived protein vectors distributed with UCE	5120	19516
scPRINT	medium-v1.5.ckpt (scPRINT 2.3.8)	Human Ensembl gene space from scDataLoader; mouse inputs mapped to human orthologues with source-species annotation retained	Model-native scPRINT/scDataLoader preprocessing of raw counts	Expression-weighted random gene selection (selection='random expr')	2,000 gene tokens in this benchmark	Model _predict()['embs'] output configured with four checkpoint metadata embedding heads	256	protein_embeddings_generator output from the scDataLoader human gene metadata	Protein-derived representation	Matched target human Ensembl IDs and generated the corresponding ESM-derived protein vectors	1024	19876
scLong	gocont_4096_48m_pretrain_1b_mix_2024-02-05_16-23-37.pth	Fixed ordered set of 27,874 genes	Nonnegative log1p expression aligned to the checkpoint gene order	No discrete tokenization; full ordered expression vector	27,874 gene positions	Mean across the 27,874 model-produced gene vectors	200	selected_gene2vec_27k.npy	Gene2Vec representation	Aligned pretrained vectors to selected_genes_27k.txt and then to the benchmark ordered gene list	200	27874
TranscriptFormer	TF-Sapiens (tf_sapiens/model_weights.pt)	TF-Sapiens model gene vocabulary (23,829 genes)	Model-native TranscriptFormer preprocessing and count encoding	Up to 2,047 expressed genes plus one assay token; genes are not assigned positional order	2,048 tokens (2,047 genes + 1 assay token)	Cell-level output in AnnData.obsm['embeddings']	2048	Contextual gene embeddings from TF-Sapiens (emb_type=cge)	Contextualized gene representation	Ran inference on one synthetic cell with unit expression and retained gene-level contextual outputs within the model sequence limit	2048	2047
CellFM	CellFM_80M_weight.ckpt	Gene symbols/aliases mapped to the 27,855-entry benchmark vocabulary	Library-size scaling and rounding before sparse storage; gene identity, expression-value and sequencing-depth inputs	Up to 2,048 expressed genes; expression-weighted sampling based on log-transformed expression when the limit is exceeded	2,048 gene positions	CLS token representation from the frozen CellFM 80M encoder	1536	gene_emb	Learned gene embedding	Removed the padding row, mapped model indices to approved gene symbols and retained genes matching the benchmark list	1536	24075
scCello	scCello-zeroshot	Ensembl IDs mapped to the scCello vocabulary (25,424 genes mapped in benchmark data)	Library-size scaling to 10,000 followed by division by gene-specific medians	Genes ranked by normalized expression; leading <cls> token	2,048 tokens (<cls> + up to 2,047 genes)	cell_cls projection of the first-token hidden state	256	Pretrained word_embeddings.weight matrix	Learned token embedding	Removed the terminal <cls> row and mapped the remaining token rows to Ensembl identifiers	256	25423
SCimilarity	model_v1.1 (SCimilarity 0.4.1)	Fixed model gene order of 28,231 genes	SCimilarity lognorm_counts library-size normalization and log1p transformation	No discrete tokenization; fixed ordered continuous-expression vector	28,231 gene features (fixed input vector)	CellEmbedding.get_embeddings output; L2-normalized	128	decoder.ckpt: network.3.weight	Decoder-derived representation	Extracted gene-wise decoder coefficient profiles and aligned rows to model_v1.1/gene_order.tsv	1024	28231
