## Supplementary Table S15 for "Benchmarking single-cell foundation models for aging biology"

model	T1_mean_donor_PCC	T1_rank	T1_normalized_score	T2_mean_signed_PCC	T2_rank	T2_normalized_score	T3_positive_DeltaAgeGap_fraction	T3_rank	T3_normalized_score	T4_mean_F1	T4_rank	T4_normalized_score	T5_AUPRC	T5_rank	T5_normalized_score
scGPT	0.752	6	0.615384615385	0.420166666667	9	0.333333333333	0.666666666667	8.5	0.423076923077	0.67375	3	0.857142857143	0.006198	1	1
Geneformer	0.8305	2	0.923076923077	0.595	2	0.916666666667	1	2.5	0.884615384615	0.68675	2	0.928571428571	0.003253	6	0.5
scFoundation	0.7105	9	0.384615384615	0.542166666667	4	0.75	1	2.5	0.884615384615	0.66825	4	0.785714285714	0.002642	9	0.2
UCE	0.767	4	0.769230769231	0.464	7	0.5	1	2.5	0.884615384615	0.5265	11	0.285714285714	0.004134	4	0.7
scPRINT	0.696	10	0.307692307692	0.284333333333	13	0	0.666666666667	8.5	0.423076923077	0.602	7	0.571428571429	0.00251	11	0
scLong	0.5945	12	0.153846153846	0.384666666667	11	0.166666666667	0.333333333333	13.5	0.0384615384615	0.56325	9	0.428571428571	0.004325	3	0.8
TranscriptFormer	0.8145	3	0.846153846154	0.471833333333	6	0.583333333333	1	2.5	0.884615384615	0.6315	6	0.642857142857	0.00283	8	0.3
CellFM	0.765	5	0.692307692308	0.402	10	0.25	0.666666666667	8.5	0.423076923077	0.56025	10	0.357142857143	0.002626	10	0.1
scCello	0.614	11	0.230769230769	0.2915	12	0.0833333333333	0.666666666667	8.5	0.423076923077	0.5165	12	0.214285714286	0.003015	7	0.4
SCimilarity	0.7125	8	0.461538461538	0.513166666667	5	0.666666666667	0.666666666667	8.5	0.423076923077	0.71725	1	1	0.005358	2	0.9
scAgeClock	0.232	14	0	NA	NA	NA	0.333333333333	13.5	0.0384615384615	NA	NA	NA	NA	NA	NA
DeepScence	NA	NA	NA	NA	NA	NA	NA	NA	NA	0.3795	15	0	NA	NA	NA
SenCID	NA	NA	NA	NA	NA	NA	NA	NA	NA	0.64025	5	0.714285714286	NA	NA	NA
scVI	0.7475	7	0.538461538462	0.547	3	0.833333333333	0.666666666667	8.5	0.423076923077	0.398	14	0.0714285714286	NA	NA	NA
2,000 HVGs	0.8475	1	1	0.736	1	1	0.666666666667	8.5	0.423076923077	0.5635	8	0.5	NA	NA	NA
50 PCs	0.4225	13	0.0769230769231	0.4605	8	0.416666666667	0.666666666667	8.5	0.423076923077	0.44375	13	0.142857142857	NA	NA	NA
SCENIC	NA	NA	NA	NA	NA	NA	NA	NA	NA	NA	NA	NA	0.003481	5	0.6
