## Supplementary Table S16 for "Benchmarking single-cell foundation models for aging biology"

model	T1_score	T2_score	T3_score	T4_score	T5_score	T1_rank	T2_rank	T3_rank	T4_rank	T5_rank	mean_score	mean_task_rank	overall_rank
Geneformer	1	1	0.833333333	0.888888889	0.555555556	1	1	2.5	2	5	0.855555556	2.3	1
SCimilarity	0.444444444	0.777777778	0.333333333	1	0.888888889	6	3	7	1	2	0.688888889	3.8	2
TranscriptFormer	0.888888889	0.666666667	0.833333333	0.555555556	0.333333333	2	4	2.5	5	7	0.655555556	4.1	3
scGPT	0.555555556	0.444444444	0.333333333	0.777777778	1	5	6	7	3	1	0.622222222	4.4	4
scFoundation	0.333333333	0.888888889	0.833333333	0.666666667	0.222222222	7	2	2.5	4	8	0.588888889	4.7	5.5
UCE	0.777777778	0.555555556	0.833333333	0.111111111	0.666666667	3	5	2.5	9	4	0.588888889	4.7	5.5
CellFM	0.666666667	0.333333333	0.333333333	0.222222222	0.111111111	4	7	7	8	9	0.333333333	7	7
scLong	0	0.222222222	0	0.333333333	0.777777778	10	8	10	7	3	0.266666667	7.6	8
scPRINT	0.222222222	0	0.333333333	0.444444444	0	8	10	7	6	10	0.2	8.2	9.5
scCello	0.111111111	0.111111111	0.333333333	0	0.444444444	9	9	7	10	6	0.2	8.2	9.5
