## Supplementary Table S17 for "Benchmarking single-cell foundation models for aging biology"

model	reference	AP	AP_CI_lower	AP_CI_upper	candidate_pairs	positive_edges	unlabeled_pairs	prevalence	AP_over_prevalence	bootstrap_valid	rank_including_baseline	foundation_model_rank	AP_difference_vs_baseline	difference_CI_lower	difference_CI_upper	AUROC	AUPRC	evaluation_context	provided_T5_rank	AUPRC_fold_over_reference_prevalence
scGPT	Union	0.0061979787093247	0.0041011805953178	0.0091278633176371	163280	438	162842	0.0026825085742283	2.3105158987638106	2000	1	1.0	0.0027169254240862	0.0010484563813776	0.0048375009969024	0.6487	0.0061979787093247	Pre-motif Union reference; common candidate pairs	1	2.3105158987638106
SCimilarity	Union	0.005358367225503	0.0035080962954869	0.0080742164234268	163280	438	162842	0.0026825085742283	1.997521005890728	2000	2	2.0	0.0018773139402645	0.000730599236432	0.0033373532706706	0.6168	0.005358367225503	Pre-motif Union reference; common candidate pairs	2	1.997521005890728
scLong	Union	0.0043246923833331	0.0029133079356502	0.0061193074647724	163280	438	162842	0.0026825085742283	1.6121821286544398	2000	3	3.0	0.0008436390980946	-0.000465468582262	0.0019504384209156	0.6247	0.0043246923833331	Pre-motif Union reference; common candidate pairs	3	1.6121821286544398
UCE	Union	0.0041335369002016	0.0024099947739284	0.007499204257721	163280	438	162842	0.0026825085742283	1.5409221576824752	2000	4	4.0	0.000652483614963	-0.0010451007240016	0.0034843284700494	0.5155	0.0041335369002016	Pre-motif Union reference; common candidate pairs	4	1.5409221576824752
SCENIC	Union	0.0034810532852385	0.0023194475625304	0.0052225544075215	163280	438	162842	0.0026825085742283	1.297685800031393	2000	5		0.0	0.0	0.0	0.5462	0.0034810532852385	Pre-motif Union reference; common candidate pairs	5	1.297685800031393
Geneformer	Union	0.0032527570402481	0.0022952623283362	0.004663817150007	163280	438	162842	0.0026825085742283	1.2125802957345055	2000	6	5.0	-0.0002282962449904	-0.0014809951158835	0.0007863352738807	0.5319	0.0032527570402481	Pre-motif Union reference; common candidate pairs	6	1.2125802957345055
scCello	Union	0.0030145108112913	0.0019978895501674	0.0043270717100876	163280	438	162842	0.0026825085742283	1.1237655828028732	2000	7	6.0	-0.0004665424739471	-0.0016078645874625	0.0002208910457887	0.5304	0.0030145108112913	Pre-motif Union reference; common candidate pairs	7	1.1237655828028732
TranscriptFormer	Union	0.0028301736154476	0.001885292976299	0.0043542637796056	163280	438	162842	0.0026825085742283	1.0550473697038536	2000	8	7.0	-0.0006508796697909	-0.0021995635261867	0.0008968271238547	0.4915	0.0028301736154476	Pre-motif Union reference; common candidate pairs	8	1.0550473697038536
scFoundation	Union	0.0026424163236029	0.0017783594799307	0.0036050881116298	163280	438	162842	0.0026825085742283	0.985054194789696	2000	9	8.0	-0.0008386369616356	-0.0023138812115478	-0.0001027641917321	0.5089	0.0026424163236029	Pre-motif Union reference; common candidate pairs	9	0.985054194789696
CellFM	Union	0.0026262315979509	0.0018049220494255	0.0035962650245096	163280	438	162842	0.0026825085742283	0.979020765555784	2000	10	9.0	-0.0008548216872875	-0.0023039469527209	-0.0001436711289622	0.4945	0.0026262315979509	Pre-motif Union reference; common candidate pairs	10	0.979020765555784
scPRINT	Union	0.0025095131613779	0.0017284404108172	0.0035699446997022	163280	438	162842	0.0026825085742283	0.935509837876247	2000	11	10.0	-0.0009715401238605	-0.0025680345796889	0.000128974066806	0.4633	0.0025095131613779	Pre-motif Union reference; common candidate pairs	11	0.935509837876247
