## Supplementary Table S18 for "Benchmarking single-cell foundation models for aging biology"

model	dataset	condition	mean_DeltaAgeGap_years	CI_lower	CI_upper	positive_point_estimate	CI_entirely_positive	original_estimate_and_CI	positive_contexts	contexts_with_CI_above_zero	evaluated_contexts	positive_context_fraction
scGPT	ZEBRA	AD	-0.09	-6.06	6.43	0	0	-0.09 (-6.06 - 6.43)	2	2	3	0.6666666666666666
Geneformer	ZEBRA	AD	4.06	-2.94	12.47	1	0	4.06 (-2.94 - 12.47)	3	1	3	1.0
scFoundation	ZEBRA	AD	4.78	-3.59	15.08	1	0	4.78 (-3.59 - 15.08)	3	1	3	1.0
UCE	ZEBRA	AD	0.6	-5.06	6.83	1	0	0.60 (-5.06 - 6.83)	3	0	3	1.0
scPRINT	ZEBRA	AD	-1.84	-9.88	6.89	0	0	-1.84 (-9.88 - 6.89)	2	0	3	0.6666666666666666
scLong	ZEBRA	AD	-10.63	-16.53	-4.38	0	0	-10.63 (-16.53 - -4.38)	1	0	3	0.3333333333333333
TranscriptFormer	ZEBRA	AD	4.0	-3.14	13.25	1	0	4.00 (-3.14 - 13.25)	3	2	3	1.0
CellFM	ZEBRA	AD	-0.07	-7.84	8.91	0	0	-0.07 (-7.84 - 8.91)	2	0	3	0.6666666666666666
scCello	ZEBRA	AD	-3.39	-14.15	9.06	0	0	-3.39 (-14.15 - 9.06)	2	0	3	0.6666666666666666
SCimilarity	ZEBRA	AD	-0.53	-7.87	7.08	0	0	-0.53 (-7.87 - 7.08)	2	1	3	0.6666666666666666
scAgeClock	ZEBRA	AD	-16.75	-22.31	-10.0	0	0	-16.75 (-22.31 - -10.00)	1	0	3	0.3333333333333333
scVI	ZEBRA	AD	-0.36	-5.82	5.44	0	0	-0.36 (-5.82 - 5.44)	2	1	3	0.6666666666666666
2000HVG	ZEBRA	AD	-0.8	-7.24	7.17	0	0	-0.80 (-7.24 - 7.17)	2	1	3	0.6666666666666666
50PCA	ZEBRA	AD	-3.0	-11.23	6.75	0	0	-3.00 (-11.23 - 6.75)	2	1	3	0.6666666666666666
scGPT	ZEBRA	MS	10.51	0.55	21.74	1	1	10.51 (0.55 - 21.74)	2	2	3	0.6666666666666666
Geneformer	ZEBRA	MS	18.63	8.39	29.2	1	1	18.63 (8.39 - 29.20)	3	1	3	1.0
scFoundation	ZEBRA	MS	22.66	12.91	32.67	1	1	22.66 (12.91 - 32.67)	3	1	3	1.0
UCE	ZEBRA	MS	10.24	-0.28	22.18	1	0	10.24 (-0.28 - 22.18)	3	0	3	1.0
scPRINT	ZEBRA	MS	5.3	-3.83	14.41	1	0	5.30 (-3.83 - 14.41)	2	0	3	0.6666666666666666
scLong	ZEBRA	MS	-5.72	-17.41	6.87	0	0	-5.72 (-17.41 - 6.87)	1	0	3	0.3333333333333333
TranscriptFormer	ZEBRA	MS	18.49	8.81	28.48	1	1	18.49 (8.81 - 28.48)	3	2	3	1.0
CellFM	ZEBRA	MS	6.97	-5.02	18.79	1	0	6.97 (-5.02 - 18.79)	2	0	3	0.6666666666666666
scCello	ZEBRA	MS	0.35	-12.1	13.73	1	0	0.35 (-12.10 - 13.73)	2	0	3	0.6666666666666666
SCimilarity	ZEBRA	MS	5.32	-7.33	17.91	1	0	5.32 (-7.33 - 17.91)	2	1	3	0.6666666666666666
scAgeClock	ZEBRA	MS	-12.92	-25.85	0.24	0	0	-12.92 (-25.85 - 0.24)	1	0	3	0.3333333333333333
scVI	ZEBRA	MS	20.13	12.58	28.91	1	1	20.13 (12.58 - 28.91)	2	1	3	0.6666666666666666
2000HVG	ZEBRA	MS	16.16	7.5	25.07	1	1	16.16 (7.50 - 25.07)	2	1	3	0.6666666666666666
50PCA	ZEBRA	MS	26.63	15.77	37.24	1	1	26.63 (15.77 - 37.24)	2	1	3	0.6666666666666666
scGPT	GSE254569	Schizophrenia	5.95	0.9	11.13	1	1	5.95 (0.90 - 11.13)	2	2	3	0.6666666666666666
Geneformer	GSE254569	Schizophrenia	4.21	-1.17	9.19	1	0	4.21 (-1.17 - 9.19)	3	1	3	1.0
scFoundation	GSE254569	Schizophrenia	3.28	-2.5	8.83	1	0	3.28 (-2.50 - 8.83)	3	1	3	1.0
UCE	GSE254569	Schizophrenia	3.86	-1.61	8.99	1	0	3.86 (-1.61 - 8.99)	3	0	3	1.0
scPRINT	GSE254569	Schizophrenia	5.14	-0.19	10.2	1	0	5.14 (-0.19 - 10.20)	2	0	3	0.6666666666666666
scLong	GSE254569	Schizophrenia	3.18	-2.13	8.63	1	0	3.18 (-2.13 - 8.63)	1	0	3	0.3333333333333333
TranscriptFormer	GSE254569	Schizophrenia	6.08	1.49	10.62	1	1	6.08 (1.49 - 10.62)	3	2	3	1.0
CellFM	GSE254569	Schizophrenia	4.72	-0.35	9.82	1	0	4.72 (-0.35 - 9.82)	2	0	3	0.6666666666666666
scCello	GSE254569	Schizophrenia	3.09	-2.49	8.56	1	0	3.09 (-2.49 - 8.56)	2	0	3	0.6666666666666666
SCimilarity	GSE254569	Schizophrenia	6.6	1.7	11.43	1	1	6.60 (1.70 - 11.43)	2	1	3	0.6666666666666666
scAgeClock	GSE254569	Schizophrenia	1.95	-3.76	7.65	1	0	1.95 (-3.76 - 7.65)	1	0	3	0.3333333333333333
scVI	GSE254569	Schizophrenia	4.37	-0.82	9.49	1	0	4.37 (-0.82 - 9.49)	2	1	3	0.6666666666666666
2000HVG	GSE254569	Schizophrenia	3.98	-1.23	9.32	1	0	3.98 (-1.23 - 9.32)	2	1	3	0.6666666666666666
50PCA	GSE254569	Schizophrenia	1.68	-4.41	7.51	1	0	1.68 (-4.41 - 7.51)	2	1	3	0.6666666666666666
